# Molecular profiling of frontal and occipital subcortical white matter hyperintensities in Alzheimer’s disease

**DOI:** 10.1101/2024.06.13.598845

**Authors:** Sulochan Malla, Annie G. Bryant, Rojashree Jayakumar, Benjamin Woost, Nina Wolf, Andrew Li, Sudeshna Das, Susanne J. van Veluw, Rachel E. Bennett

## Abstract

White matter hyperintensities (WMHs) are commonly detected on T2-weighted magnetic resonance imaging (MRI) scans, occurring in both typical aging and Alzheimer’s disease. Despite their frequent appearance and their association with cognitive decline, the molecular factors contributing to WMHs remain unclear. In this study, we investigated the transcriptomic profiles of two commonly affected brain regions with coincident AD pathology—frontal subcortical white matter (frontal-WM) and occipital subcortical white matter (occipital-WM)—and compared with age-matched healthy controls. Through RNA-sequencing in frontal- and occipital-WM bulk tissues, we identified an upregulation of genes associated with brain vasculature function in AD white matter. To further elucidate vasculature-specific transcriptomic features, we performed RNA-seq analysis on blood vessels isolated from these white matter regions, which revealed an upregulation of genes related to protein folding pathways. Finally, comparing gene expression profiles between AD individuals with high-versus low-WMH burden showed an increased expression of pathways associated with immune function. Taken together, our study characterizes the diverse molecular profiles of white matter changes in AD compared to normal aging and provides new mechanistic insights processes underlying AD-related WMHs.
