## Supplementary Tables for "Molecular profiling of frontal and occipital subcortical white matter hyperintensities in Alzheimer’s disease": Supplementary_Table3.csv

Sup. Table 3. Differential Expressed Genes (DEGs) in Occipital-WM-bulk tissue (208 DEGs; 155 up; 53 down)
Gene	log2FoldChange	pvalue	padj
NSFP1	23.09188481	9.94E-14	2.70E-09
INMT-MINDY4	6.335385244	7.34E-06	0.006459086
RN7SL472P	5.423641771	7.24E-05	0.019394651
FOXA3	4.139857273	0.000327644	0.043301504
MT1JP	3.812077667	0.000105237	0.023293315
TTR	3.486871987	6.93E-08	0.000467585
LCN10	3.221552328	7.53E-06	0.006459086
MSANTD3-TMEFF1	2.72869358	3.37E-05	0.013478759
FAM192BP	2.693521368	9.22E-05	0.02126776
FAM167B	2.556250125	8.59E-08	0.000467585
LINC02185	2.401674835	8.68E-05	0.020901236
MGAM2	2.368635763	1.53E-09	2.08E-05
WDR38	2.177966464	0.00021929	0.034670054
PCAT19	2.139742934	3.03E-06	0.003748512
BCL6B	2.066557908	1.26E-05	0.008810674
PMAIP1	2.051777418	0.000156996	0.029275412
SLC23A3	2.044599536	0.000390354	0.049200849
PABPC4L	2.013381354	1.47E-05	0.009106601
LINC01134	2.005029854	0.00022698	0.035110981
TNFRSF10D	1.98779982	1.03E-05	0.00775687
LINC00323	1.982156879	0.000211408	0.034084443
GPX8	1.977019757	0.000369047	0.047392954
CLIC2	1.974232702	4.72E-05	0.015875608
IL3RA	1.973512201	7.19E-06	0.006459086
PRX	1.930096489	7.80E-06	0.006459086
HERC2P3	1.924995931	1.78E-05	0.009310421
CCDC102A	1.91182543	3.49E-06	0.004127485
CACNG7	1.904664824	6.72E-05	0.019394651
GABRR2	1.870460804	1.67E-06	0.002531915
FOXJ1	1.829704185	8.96E-05	0.020901236
LUCAT1	1.818111016	0.000112251	0.024254155
ST8SIA6	1.764913873	6.71E-05	0.019394651
LBX2-AS1	1.750213116	1.02E-08	9.21E-05
SGO1-AS1	1.733291239	0.000111918	0.024254155
FOXL2	1.73220495	5.44E-05	0.017414921
SLCO4A1	1.727042451	4.65E-05	0.015875608
FOXF1	1.720129887	0.000127741	0.025761096
EPHX1	1.715229728	4.72E-05	0.015875608
TBX2-AS1	1.708447291	0.000359961	0.046666326
VGLL3	1.707077322	0.000119274	0.024787975
SMAGP	1.692043109	0.000305117	0.041534116
PROSER2	1.67762287	1.20E-06	0.002176007
TBX3	1.628190794	4.93E-05	0.016298086
AKR1C1	1.628164366	0.000220754	0.034670054
VSIG2	1.611903137	1.89E-05	0.009732151
C11orf94	1.605926803	2.67E-05	0.011642276
CCDC168	1.59534716	0.000165405	0.030206966
MSX1	1.594423967	0.000110894	0.024254155
SMIM3	1.583650942	1.38E-06	0.002353491
TM4SF18	1.570936533	8.88E-05	0.020901236
TEAD2	1.569780828	7.21E-07	0.001774189
HIGD1B	1.56610229	0.000257864	0.037743821
ANO2	1.556770969	6.11E-05	0.019174353
PCDH20	1.554374259	1.25E-05	0.008810674
C9orf153	1.523257038	2.41E-06	0.003276634
H1-9P	1.492798566	0.000293409	0.040755384
LEF1	1.487240063	1.40E-05	0.008972761
SEMA3F	1.48450276	0.000137129	0.026858617
PEAR1	1.447632892	7.52E-05	0.019394651
WTIP	1.429993965	8.30E-05	0.020392158
IRF6	1.398923023	0.000299639	0.041200344
PKN3	1.351700536	0.000235207	0.035575099
ITGA5	1.350174237	0.000145163	0.027636775
FOXO4	1.345095148	7.86E-05	0.019803726
FOXC1	1.33146408	3.09E-05	0.012764839
GDF11	1.330528798	0.000205734	0.033749819
WEE1	1.315843615	3.58E-05	0.013945185
CMPK1	1.292970438	0.000381994	0.048597096
FRZB	1.284345494	1.65E-05	0.009115258
FOXQ1	1.275274842	0.000132872	0.026404685
ERG	1.232506169	0.000118054	0.024787975
MT-CO1	1.227104386	0.000136723	0.026858617
GAREM2	1.218026337	0.000177678	0.031008296
LINC01561	1.216173888	0.000104708	0.023293315
ADGRF5	1.215558795	0.000232344	0.035457144
TGFB1I1	1.198406839	2.67E-05	0.011642276
DSP	1.197323922	7.20E-05	0.019394651
GBP3	1.191617359	2.21E-05	0.010554089
GJA1	1.185755389	1.27E-07	0.00054245
MTCO1P12	1.183079846	9.58E-05	0.021920618
MYBPC1	1.182617003	6.88E-05	0.019394651
KIF26A	1.166185936	0.000291221	0.040658925
ANKHD1-EIF4EBP3	1.163136758	5.34E-06	0.005592601
ADGRL4	1.157859695	0.000168649	0.030206966
FAM89A	1.157714246	0.000191551	0.032593622
MRAS	1.15724697	0.000202653	0.033749819
MID1IP1	1.151440304	2.96E-05	0.012393807
ATOH8	1.14774139	0.000266384	0.038005432
SLC7A1	1.13435474	6.43E-05	0.019372695
NES	1.128714952	1.52E-06	0.002437129
RBMS2	1.128439925	1.39E-05	0.008972761
LINC01772	1.110412892	7.12E-05	0.019394651
EBF1	1.108631474	0.000386743	0.048972489
MAPT-AS1	1.1025867	0.000270023	0.038089998
SLC38A2	1.090530389	0.000187819	0.032159567
LINC00472	1.090367883	7.51E-05	0.019394651
MFSD2A	1.073340347	0.000263458	0.038005432
KLF15	1.067875587	3.89E-05	0.01490164
PCDH18	1.06679655	3.16E-05	0.012825509
MFGE8	1.065445366	3.59E-05	0.013945185
TBX15	1.047180956	0.000210694	0.034084443
PRKD2	1.045930311	0.000313849	0.042286081
VANGL1	1.040059612	7.82E-07	0.001774189
MTSS2	1.031005574	8.31E-05	0.020392158
ITGA1	0.997348107	2.45E-05	0.011123622
WNT5B	0.989894937	0.000139965	0.026951819
TRIP10	0.972261212	7.04E-06	0.006459086
NEDD9	0.967661399	0.000357933	0.046625507
MEX3A	0.960734355	1.70E-05	0.009115258
CENPL	0.937836185	8.80E-05	0.020901236
RPL34	0.936392425	6.23E-05	0.019283731
SPACA6	0.92585128	7.38E-05	0.019394651
RFLNB	0.916069862	7.68E-05	0.019542208
LRP4	0.90252599	8.69E-07	0.001820333
FZD4	0.874810057	4.29E-05	0.01517559
MTRF1L	0.858288593	7.55E-05	0.019394651
SYNE2	0.854640984	0.000268027	0.038005432
IFIH1	0.842259798	4.19E-05	0.01517559
LRP5	0.833403851	0.000140575	0.026951819
RND2	0.790143344	0.000202443	0.033749819
NHEJ1	0.7894611	7.48E-07	0.001774189
PELI2	0.786120487	0.000254396	0.037545995
LDLRAD3	0.7738858	0.000266371	0.038005432
S1PR1	0.761112769	0.000122384	0.025051824
LATS2	0.745421615	0.00031439	0.042286081
BCL2L11	0.739242891	0.000197057	0.033322253
ZNF768	0.737542382	0.000205784	0.033749819
SASH1	0.729724367	4.99E-05	0.016298086
CNOT8	0.714708927	0.000168331	0.030206966
MKLN1-AS	0.714554171	1.88E-07	0.000638182
PLEKHA7	0.711317203	9.26E-06	0.007199134
SEPHS1	0.697894823	0.000172695	0.030333007
RIMKLB	0.694500273	4.03E-05	0.01517559
ITPRID2	0.692771423	0.00033737	0.044371528
LGR4	0.683191585	0.000225524	0.035085126
ST6GALNAC3	0.678891377	0.00025974	0.037815027
USP6NL	0.673438274	0.000301228	0.041210722
HIPK1	0.669922717	6.48E-05	0.019372695
WWTR1	0.661350359	7.37E-05	0.019394651
PPP4R2	0.627533941	6.40E-05	0.019372695
POU3F2	0.61230567	0.000362643	0.046791291
CTDSP2	0.603610886	2.43E-05	0.011123622
HDGF	0.596970851	0.000179475	0.031122339
PRKD3	0.593062222	0.000295923	0.040895921
TRIM8	0.58153961	0.000267482	0.038005432
RHOBTB3	0.571218261	0.000161928	0.029787125
UCK1	0.565938918	0.000171138	0.030254741
ATP10D	0.558432698	0.000379009	0.048443733
SPOUT1	0.545465387	2.44E-05	0.011123622
PHF10	0.535002073	0.000280443	0.039355963
ABCA1	0.534045015	0.000248215	0.037130023
PPT2	0.523850869	0.000103837	0.023293315
NFE2L1	0.513741732	0.000253322	0.037545995
SYS1	0.506420155	0.000255133	0.037545995
ZBTB34	0.502194145	0.000344813	0.045132413
NDFIP1	-0.52650631	0.000117211	0.024787975
UBA5	-0.541035184	8.52E-05	0.020711309
ATP5IF1	-0.574405772	6.96E-05	0.019394651
GPALPP1	-0.625263856	4.15E-05	0.01517559
BZW2	-0.62839329	0.000322511	0.042831062
H4C5	-0.645353188	1.11E-05	0.008151823
NEU3	-0.652358828	0.000221583	0.034670054
SPRYD7	-0.662743068	0.000118662	0.024787975
CERS5	-0.689478143	8.98E-05	0.020901236
FAM162A	-0.712904792	3.05E-07	0.000924023
MAP1LC3A	-0.723742988	1.62E-05	0.009115258
VPS33B	-0.734465222	0.000127502	0.025761096
LMLN	-0.74863385	7.83E-06	0.006459086
MRPS30-DT	-0.779802506	4.27E-05	0.01517559
H1-4	-0.825785717	0.000233125	0.035457144
MCM4	-0.869766123	0.000115237	0.024703341
BEX1	-0.875147155	0.00021469	0.034180934
PRPS2	-0.931963204	1.71E-05	0.009115258
EIF5A2	-0.947410139	0.000212197	0.034084443
VAMP1	-1.111238988	1.16E-06	0.002176007
NECAB1	-1.129741292	5.03E-05	0.016298086
GINS1	-1.132947086	0.000152592	0.028650465
MTBP	-1.19487146	2.19E-05	0.010554089
RNU1-1	-1.234756912	2.69E-05	0.011642276
RCOR2	-1.288361776	0.000170203	0.030254741
GADD45A	-1.295065114	4.42E-05	0.015435815
PKMYT1	-1.319761029	2.17E-05	0.010554089
TAF1A-AS1	-1.321341565	0.000120543	0.024862054
FTCD	-1.542976883	4.06E-06	0.004600887
KLHL35	-1.566168501	2.95E-06	0.003748512
SNORA74B	-1.679254621	0.000230918	0.035457144
KIRREL2	-1.709330586	0.000103325	0.023293315
CH25H	-1.829063163	0.000138829	0.026951819
NARF-AS2	-1.840460612	7.18E-05	0.019394651
ATP2A1	-1.919608163	2.02E-05	0.010204704
FCGBP	-1.934644433	1.71E-05	0.009115258
GPR84	-1.992918787	0.000168106	0.030206966
CLEC4G	-2.011463824	7.31E-05	0.019394651
NLRP2	-2.10384698	6.13E-05	0.019174353
PLAC9P1	-2.289789381	2.83E-05	0.012048591
CD69	-2.362117743	8.11E-05	0.020245257
NAPSB	-2.465052101	0.000316854	0.042286081
RAB6C-AS1	-2.529765412	1.31E-05	0.008903577
SST	-2.653111403	1.54E-05	0.009115258
IQGAP3	-2.722196646	5.23E-06	0.005592601
HBB	-2.994209224	2.06E-06	0.002953904
MPO	-3.15060626	1.58E-05	0.009115258
SNHG25	-3.357785925	8.70E-06	0.006964523
MIR3976HG	-3.732316354	1.39E-07	0.00054245
KRT17P6	-3.973549144	0.000161824	0.029787125
IL1A	-4.001717858	6.38E-06	0.006435679
PRTN3	-4.098246597	0.000212832	0.034084443
IL1B	-4.23751483	1.42E-05	0.008972761
