## Supplementary Tables for "Molecular profiling of frontal and occipital subcortical white matter hyperintensities in Alzheimer’s disease": Supplementary_Table4.xlsx

### Sheet: Supplementary_Table4
Sup. Table 4. Biological processes enriched in significantly up- or downregulated DEGs in Occipital-WM bulk tissues
Category	Term	Description	Enriched in up- or downregulated DEGs	LogP	Log(q-value)	Symbols
GO Biological Processes	GO:0048598	embryonic morphogenesis	Up	-8.03437	-3.688	FOXL2,FOXF1,FOXC1,FRZB,ITGA5,LRP4,LRP5,MSX1,TBX15,TBX3,TGFB1I1,TEAD2,BCL2L11,LATS2,LEF1,ATOH8,HIPK1,SEMA3F,WWTR1,RFLNB,IRF6,FOXJ1,GDF11,NES,POU3F2,ABCA1,FOXO4,GJA1,WNT5B,ADGRF5,ST8SIA6,NHEJ1
GO Biological Processes	GO:0048598	embryonic morphogenesis	Up	-8.03437	-3.688	FOXL2,FOXF1,FOXC1,FRZB,ITGA5,LRP4,LRP5,MSX1,TBX15,TBX3,TGFB1I1,TEAD2,BCL2L11,LATS2,LEF1,ATOH8,HIPK1
GO Biological Processes	GO:0060485	mesenchyme development	Up	-6.21719	-2.473	FOXF1,FOXC1,FRZB,MSX1,SEMA3F,TBX3,TEAD2,WWTR1,LEF1,RFLNB
GO Biological Processes	GO:0060561	apoptotic process involved in morphogenesis	Up	-5.52396	-2.257	FOXC1,LRP5,BCL2L11,LEF1
GO Biological Processes	GO:0030879	mammary gland development	Up	-5.46143	-2.253	FOXF1,IRF6,LRP5,MSX1,TBX3,BCL2L11,LEF1
GO Biological Processes	GO:0048762	mesenchymal cell differentiation	Up	-5.45319	-2.253	FOXC1,FRZB,MSX1,SEMA3F,TBX3,WWTR1,LEF1,RFLNB
GO Biological Processes	GO:0003002	regionalization	Up	-5.04523	-1.969	FOXF1,FOXC1,FOXJ1,LRP4,LRP5,MSX1,SEMA3F,TBX3,GDF11,LEF1,HIPK1
GO Biological Processes	GO:0061180	mammary gland epithelium development	Up	-4.9933	-1.969	FOXF1,IRF6,LRP5,MSX1,TBX3
GO Biological Processes	GO:0042733	embryonic digit morphogenesis	Up	-4.95522	-1.951	LRP4,LRP5,MSX1,TBX3,BCL2L11
GO Biological Processes	GO:0009952	anterior/posterior pattern specification	Up	-4.814	-1.883	FOXF1,FOXC1,LRP5,MSX1,TBX3,GDF11,LEF1,HIPK1
GO Biological Processes	GO:0048568	embryonic organ development	Up	-4.66103	-1.806	FOXL2,FOXF1,FOXC1,FRZB,MSX1,TBX15,TBX3,TEAD2,NES,LEF1,HIPK1
GO Biological Processes	GO:0007389	pattern specification process	Up	-4.6084	-1.791	FOXF1,FOXC1,FOXJ1,LRP4,LRP5,MSX1,SEMA3F,TBX3,GDF11,LEF1,HIPK1
GO Biological Processes	GO:1902742	apoptotic process involved in development	Up	-4.51619	-1.726	FOXC1,LRP5,BCL2L11,LEF1
GO Biological Processes	GO:0030326	embryonic limb morphogenesis	Up	-4.43511	-1.691	LRP4,LRP5,MSX1,TBX3,BCL2L11,LEF1
GO Biological Processes	GO:0035113	embryonic appendage morphogenesis	Up	-4.43511	-1.691	LRP4,LRP5,MSX1,TBX3,BCL2L11,LEF1
GO Biological Processes	GO:0048736	appendage development	Up	-4.35456	-1.631	IRF6,LRP4,LRP5,MSX1,TBX3,BCL2L11,LEF1
GO Biological Processes	GO:0060173	limb development	Up	-4.35456	-1.631	IRF6,LRP4,LRP5,MSX1,TBX3,BCL2L11,LEF1
GO Biological Processes	GO:0048732	gland development	Up	-4.18882	-1.505	FOXF1,FOXC1,FRZB,IRF6,LRP5,MSX1,POU3F2,TBX3,BCL2L11,LEF1
GO Biological Processes	GO:0042475	odontogenesis of dentin-containing tooth	Up	-4.16062	-1.486	FOXC1,LRP4,MSX1,BCL2L11,LEF1
GO Biological Processes	GO:0045596	negative regulation of cell differentiation	Up	-4.0228	-1.377	ABCA1,FOXJ1,FRZB,LRP4,LRP5,FOXO4,MSX1,SEMA3F,TBX3,TGFB1I1,GDF11,WWTR1,RFLNB
GO Biological Processes	GO:0060021	roof of mouth development	Up	-3.97029	-1.363	IRF6,MSX1,TBX3,GDF11,LEF1
GO Biological Processes	GO:0035107	appendage morphogenesis	Up	-3.96144	-1.363	LRP4,LRP5,MSX1,TBX3,BCL2L11,LEF1
GO Biological Processes	GO:0035108	limb morphogenesis	Up	-3.96144	-1.363	LRP4,LRP5,MSX1,TBX3,BCL2L11,LEF1
GO Biological Processes	GO:0048562	embryonic organ morphogenesis	Up	-3.85393	-1.263	FOXL2,FOXF1,FRZB,MSX1,TBX15,TBX3,TEAD2,HIPK1
GO Biological Processes	GO:0001501	skeletal system development	Up	-3.57468	-1.073	FOXC1,FRZB,GJA1,LRP5,MSX1,TBX15,TBX3,GDF11,WNT5B,RFLNB
GO Biological Processes	GO:0048863	stem cell differentiation	Up	-3.4182	-0.946	FOXC1,FRZB,FOXO4,MSX1,SEMA3F,TBX3
GO Biological Processes	GO:0042476	odontogenesis	Up	-3.40928	-0.946	FOXC1,LRP4,MSX1,BCL2L11,LEF1
GO Biological Processes	GO:0043009	chordate embryonic development	Up	-3.31584	-0.883	FOXF1,FOXC1,MSX1,TBX15,TBX3,TEAD2,BCL2L11,LATS2,LEF1,ADGRF5,ST8SIA6
GO Biological Processes	GO:0009792	embryo development ending in birth or egg hatching	Up	-3.19488	-0.788	FOXF1,FOXC1,MSX1,TBX15,TBX3,TEAD2,BCL2L11,LATS2,LEF1,ADGRF5,ST8SIA6
GO Biological Processes	GO:0001701	in utero embryonic development	Up	-3.0587	-0.695	FOXF1,FOXC1,MSX1,TBX3,BCL2L11,LATS2,LEF1,ST8SIA6
GO Biological Processes	GO:0003161	cardiac conduction system development	Up	-3.04694	-0.692	GJA1,MSX1,TBX3
GO Biological Processes	GO:0001837	epithelial to mesenchymal transition	Up	-2.9959	-0.658	MSX1,TBX3,LEF1,RFLNB
GO Biological Processes	GO:0002520	immune system development	Up	-2.79898	-0.505	FOXJ1,LRP5,BCL2L11,LEF1,NHEJ1
GO Biological Processes	GO:0003197	endocardial cushion development	Up	-2.64148	-0.409	FOXF1,MSX1,TBX3
GO Biological Processes	GO:0048705	skeletal system morphogenesis	Up	-2.18865	-0.112	FOXC1,LRP5,MSX1,TBX15,RFLNB
GO Biological Processes	GO:0030855	epithelial cell differentiation	Up	-6.81619	-2.771	FOXL2,AKR1C1,DSP,S1PR1,FOXF1,FOXJ1,FRZB,IRF6,POU3F2,TBX3,TGFB1I1,FZD4,GDF11,LATS2,KLF15,WNT5B
GO Biological Processes	GO:0030855	epithelial cell differentiation	Up	-6.81619	-2.771	FOXL2,AKR1C1,DSP,S1PR1,FOXF1,FOXJ1,FRZB,IRF6,POU3F2,TBX3,TGFB1I1,FZD4,GDF11,LATS2,KLF15,WNT5B
GO Biological Processes	GO:0048729	tissue morphogenesis	Up	-6.60829	-2.739	DSP,S1PR1,FOXF1,FOXC1,FRZB,ITGA5,LRP5,MSX1,TBX3,TGFB1I1,TEAD2,PRKD2,LEF1,LGR4,FOXQ1,MFGE8,FZD4,BCL2L11,ATOH8,ADGRF5,GDF11,SEMA3F,COX1
GO Biological Processes	GO:0048729	tissue morphogenesis	Up	-6.60829	-2.739	DSP,S1PR1,FOXF1,FOXC1,FRZB,ITGA5,LRP5,MSX1,TBX3,TGFB1I1,TEAD2,PRKD2,LEF1,LGR4,FOXQ1
GO Biological Processes	GO:0035239	tube morphogenesis	Up	-5.63314	-2.265	S1PR1,FOXF1,FOXC1,ITGA5,LRP5,MFGE8,TBX3,FZD4,TEAD2,BCL2L11,PRKD2,LEF1,LGR4,ATOH8,ADGRF5
GO Biological Processes	GO:0072132	mesenchyme morphogenesis	Up	-5.03214	-1.969	FOXF1,FOXC1,MSX1,TBX3,LEF1
GO Biological Processes	GO:0048514	blood vessel morphogenesis	Up	-4.85224	-1.901	S1PR1,FOXF1,FOXC1,ITGA5,LRP5,MFGE8,FZD4,TEAD2,PRKD2,LEF1,ADGRF5
GO Biological Processes	GO:0001568	blood vessel development	Up	-4.7658	-1.869	S1PR1,FOXF1,FOXC1,ITGA5,LRP5,MFGE8,TBX3,FZD4,TEAD2,PRKD2,LEF1,ADGRF5
GO Biological Processes	GO:0002009	morphogenesis of an epithelium	Up	-4.64339	-1.802	FOXF1,FRZB,ITGA5,LRP5,TBX3,TGFB1I1,TEAD2,PRKD2,LEF1,LGR4,FOXQ1
GO Biological Processes	GO:0001944	vasculature development	Up	-4.6061	-1.791	S1PR1,FOXF1,FOXC1,ITGA5,LRP5,MFGE8,TBX3,FZD4,TEAD2,PRKD2,LEF1,ADGRF5
GO Biological Processes	GO:0007498	mesoderm development	Up	-4.278	-1.565	FOXF1,FOXC1,TBX3,TEAD2,GDF11,LEF1
GO Biological Processes	GO:0048339	paraxial mesoderm development	Up	-3.99474	-1.373	FOXC1,TEAD2,LEF1
GO Biological Processes	GO:0035282	segmentation	Up	-3.81831	-1.243	FOXF1,FOXC1,SEMA3F,TBX3,LEF1
GO Biological Processes	GO:0007369	gastrulation	Up	-3.61579	-1.096	FOXF1,FOXC1,ITGA5,LRP5,LEF1,ATOH8
GO Biological Processes	GO:0001704	formation of primary germ layer	Up	-3.40928	-0.946	FOXF1,FOXC1,ITGA5,LEF1,ATOH8
GO Biological Processes	GO:0048332	mesoderm morphogenesis	Up	-3.26385	-0.836	FOXF1,FOXC1,TBX3,LEF1
GO Biological Processes	GO:0061053	somite development	Up	-3.13414	-0.745	FOXF1,FOXC1,FRZB,LEF1
GO Biological Processes	GO:0060562	epithelial tube morphogenesis	Up	-2.92584	-0.598	FOXF1,LRP5,TBX3,TEAD2,PRKD2,LEF1,LGR4
WikiPathways	WP2857	Mesodermal commitment pathway	Up	-2.91966	-0.598	FOXC1,TBX3,FZD4,TEAD2,LEF1
Reactome Gene Sets	R-HSA-9758941	Gastrulation	Up	-2.76953	-0.491	FOXF1,FOXC1,TEAD2,LEF1
GO Biological Processes	GO:0001525	angiogenesis	Up	-2.75037	-0.479	S1PR1,FOXC1,ITGA5,MFGE8,FZD4,PRKD2,LEF1
GO Biological Processes	GO:0001756	somitogenesis	Up	-2.42005	-0.258	FOXF1,FOXC1,LEF1
GO Biological Processes	GO:0048754	branching morphogenesis of an epithelial tube	Up	-2.27371	-0.156	FOXF1,LRP5,TBX3,LEF1
GO Biological Processes	GO:0048844	artery morphogenesis	Up	-2.25245	-0.142	FOXF1,FOXC1,ADGRF5
GO Biological Processes	GO:0001707	mesoderm formation	Up	-2.23531	-0.135	FOXF1,FOXC1,LEF1
GO Biological Processes	GO:2000736	regulation of stem cell differentiation	Up	-2.12239	-0.064	FOXC1,TBX3,TEAD2
GO Biological Processes	GO:0030902	hindbrain development	Up	-2.07641	-0.031	FOXC1,COX1,FZD4,LEF1
GO Biological Processes	GO:0035050	embryonic heart tube development	Up	-2.03426	-0.008	FOXC1,TBX3,TEAD2
GO Biological Processes	GO:0060070	canonical Wnt signaling pathway	Up	-5.95043	-2.303	FRZB,LRP5,FZD4,LATS2,LEF1,LGR4,WNT5B,LRP4,TGFB1I1,VANGL1,DSP,ITGA5,FOXQ1,MFSD2A,ABCA1,TEAD2,PHF10,FOXF1
GO Biological Processes	GO:0060070	canonical Wnt signaling pathway	Up	-5.95043	-2.303	FRZB,LRP5,FZD4,LATS2,LEF1,LGR4,WNT5B
GO Biological Processes	GO:0016055	Wnt signaling pathway	Up	-5.72322	-2.28	FRZB,LRP4,LRP5,TGFB1I1,FZD4,LATS2,LEF1,LGR4,WNT5B,VANGL1
GO Biological Processes	GO:0198738	cell-cell signaling by wnt	Up	-5.72322	-2.28	FRZB,LRP4,LRP5,TGFB1I1,FZD4,LATS2,LEF1,LGR4,WNT5B,VANGL1
WikiPathways	WP4239	Epithelial to mesenchymal transition in colorectal cancer	Up	-4.67786	-1.809	DSP,ITGA5,LRP5,FZD4,LATS2,WNT5B,FOXQ1
GO Biological Processes	GO:0060856	establishment of blood-brain barrier	Up	-4.55421	-1.752	LRP5,FZD4,MFSD2A
KEGG Pathway	hsa04310	Wnt signaling pathway	Up	-4.4788	-1.712	FRZB,LRP5,FZD4,LEF1,LGR4,WNT5B,VANGL1
Canonical Pathways	M5493	WNT SIGNALING	Up	-4.01609	-1.377	FRZB,LRP5,FZD4,LEF1,WNT5B
Reactome Gene Sets	R-HSA-4641263	Regulation of FZD by ubiquitination	Up	-3.78747	-1.24	LRP5,FZD4,LGR4
GO Biological Processes	GO:0071300	cellular response to retinoic acid	Up	-3.40584	-0.946	ABCA1,FZD4,TEAD2,WNT5B
WikiPathways	WP4150	Wnt signaling in kidney disease	Up	-3.04694	-0.692	LRP5,FZD4,WNT5B
KEGG Pathway	hsa05225	Hepatocellular carcinoma	Up	-2.75307	-0.479	LRP5,FZD4,LEF1,PHF10,WNT5B
WikiPathways	WP399	Wnt signaling pathway and pluripotency	Up	-2.72201	-0.455	LRP5,FZD4,LEF1,WNT5B
GO Biological Processes	GO:0035567	non-canonical Wnt signaling pathway	Up	-2.69144	-0.438	FRZB,FZD4,VANGL1
GO Biological Processes	GO:0032526	response to retinoic acid	Up	-2.66103	-0.422	ABCA1,FZD4,TEAD2,WNT5B
WikiPathways	WP428	Wnt signaling	Up	-2.53287	-0.329	LRP5,LEF1,WNT5B,VANGL1
KEGG Pathway	hsa05217	Basal cell carcinoma	Up	-2.38055	-0.234	FZD4,LEF1,WNT5B
GO Biological Processes	GO:0001570	vasculogenesis	Up	-2.21844	-0.132	FOXF1,FZD4,TEAD2
KEGG Pathway	hsa05224	Breast cancer	Up	-2.15583	-0.093	LRP5,FZD4,LEF1,WNT5B
KEGG Pathway	hsa05226	Gastric cancer	Up	-2.13551	-0.075	LRP5,FZD4,LEF1,WNT5B
GO Biological Processes	GO:0007423	sensory organ development	Up	-5.75812	-2.28	FOXL2,FOXC1,FRZB,LRP5,MSX1,TBX3,FZD4,BCL2L11,GDF11,NES,LEF1,WNT5B,MFSD2A,HIPK1
GO Biological Processes	GO:0007423	sensory organ development	Up	-5.75812	-2.28	FOXL2,FOXC1,FRZB,LRP5,MSX1,TBX3,FZD4,BCL2L11,GDF11,NES,LEF1,WNT5B,MFSD2A,HIPK1
GO Biological Processes	GO:0043010	camera-type eye development	Up	-4.23775	-1.544	FOXL2,FOXC1,LRP5,FZD4,GDF11,NES,WNT5B,MFSD2A,HIPK1
GO Biological Processes	GO:0090596	sensory organ morphogenesis	Up	-4.05443	-1.398	FOXL2,FRZB,LRP5,MSX1,TBX3,GDF11,MFSD2A,HIPK1
GO Biological Processes	GO:0001654	eye development	Up	-3.81242	-1.243	FOXL2,FOXC1,LRP5,FZD4,GDF11,NES,WNT5B,MFSD2A,HIPK1
GO Biological Processes	GO:0150063	visual system development	Up	-3.77844	-1.238	FOXL2,FOXC1,LRP5,FZD4,GDF11,NES,WNT5B,MFSD2A,HIPK1
GO Biological Processes	GO:0048880	sensory system development	Up	-3.72828	-1.195	FOXL2,FOXC1,LRP5,FZD4,GDF11,NES,WNT5B,MFSD2A,HIPK1
GO Biological Processes	GO:0060041	retina development in camera-type eye	Up	-2.91966	-0.598	LRP5,FZD4,GDF11,MFSD2A,HIPK1
GO Biological Processes	GO:0048592	eye morphogenesis	Up	-2.8462	-0.536	FOXL2,LRP5,GDF11,MFSD2A,HIPK1
GO Biological Processes	GO:0060042	retina morphogenesis in camera-type eye	Up	-2.34241	-0.208	LRP5,MFSD2A,HIPK1
GO Biological Processes	GO:0048593	camera-type eye morphogenesis	Up	-2.3078	-0.184	LRP5,GDF11,MFSD2A,HIPK1
WikiPathways	WP2118	Arrhythmogenic right ventricular cardiomyopathy	Up	-5.61168	-2.265	DSP,GJA1,ITGA1,ITGA5,LEF1,CACNG7,FOXF1,LRP5,PCDH18,PCDH20,PLEKHA7,PEAR1,BCL2L11
WikiPathways	WP2118	Arrhythmogenic right ventricular cardiomyopathy	Up	-5.61168	-2.265	DSP,GJA1,ITGA1,ITGA5,LEF1,CACNG7
KEGG Pathway	hsa05412	Arrhythmogenic right ventricular cardiomyopathy	Up	-5.54438	-2.257	DSP,GJA1,ITGA1,ITGA5,LEF1,CACNG7
GO Biological Processes	GO:0098609	cell-cell adhesion	Up	-3.32522	-0.883	DSP,FOXF1,ITGA1,ITGA5,LRP5,LEF1,PCDH18,PCDH20,PLEKHA7,PEAR1
WikiPathways	WP5322	CKAP4 signaling pathway map	Up	-2.51934	-0.322	DSP,ITGA5,BCL2L11,LEF1
GO Biological Processes	GO:0007420	brain development	Up	-5.34696	-2.177	S1PR1,FOXC1,FOXJ1,MSX1,COX1,POU3F2,TBX3,FZD4,NES,SYNE2,KIF26A,LEF1,SLC38A2,PCDH18,MFSD2A
GO Biological Processes	GO:0007420	brain development	Up	-5.34696	-2.177	S1PR1,FOXC1,FOXJ1,MSX1,COX1,POU3F2,TBX3,FZD4,NES,SYNE2,KIF26A,LEF1,SLC38A2,PCDH18,MFSD2A
GO Biological Processes	GO:0060322	head development	Up	-5.01197	-1.969	S1PR1,FOXC1,FOXJ1,MSX1,COX1,POU3F2,TBX3,FZD4,NES,SYNE2,KIF26A,LEF1,SLC38A2,PCDH18,MFSD2A
GO Biological Processes	GO:0021543	pallium development	Up	-3.33227	-0.883	POU3F2,SYNE2,KIF26A,LEF1,SLC38A2,MFSD2A
GO Biological Processes	GO:0030900	forebrain development	Up	-2.91867	-0.598	MSX1,POU3F2,TBX3,SYNE2,KIF26A,LEF1,SLC38A2,MFSD2A
GO Biological Processes	GO:0021537	telencephalon development	Up	-2.51582	-0.322	POU3F2,SYNE2,KIF26A,LEF1,SLC38A2,MFSD2A
GO Biological Processes	GO:0021761	limbic system development	Up	-2.42818	-0.258	POU3F2,TBX3,LEF1,MFSD2A
GO Biological Processes	GO:0021987	cerebral cortex development	Up	-2.37872	-0.234	POU3F2,SYNE2,KIF26A,SLC38A2
GO Biological Processes	GO:0030335	positive regulation of cell migration	Up	-5.05313	-1.969	S1PR1,FOXF1,ITGA5,FOXO4,NEDD9,SEMA3F,FZD4,SYNE2,SASH1,PRKD2,LEF1,WNT5B,ATOH8,FOXC1,HIPK1
GO Biological Processes	GO:0030335	positive regulation of cell migration	Up	-5.05313	-1.969	S1PR1,FOXF1,ITGA5,FOXO4,NEDD9,SEMA3F,FZD4,SYNE2,SASH1,PRKD2,LEF1,WNT5B,ATOH8
GO Biological Processes	GO:2000147	positive regulation of cell motility	Up	-4.85782	-1.901	S1PR1,FOXF1,ITGA5,FOXO4,NEDD9,SEMA3F,FZD4,SYNE2,SASH1,PRKD2,LEF1,WNT5B,ATOH8
GO Biological Processes	GO:0040017	positive regulation of locomotion	Up	-4.75288	-1.869	S1PR1,FOXF1,ITGA5,FOXO4,NEDD9,SEMA3F,FZD4,SYNE2,SASH1,PRKD2,LEF1,WNT5B,ATOH8
GO Biological Processes	GO:0030947	regulation of vascular endothelial growth factor receptor signaling pathway	Up	-3.1182	-0.74	ITGA5,FZD4,PRKD2
GO Biological Processes	GO:0045765	regulation of angiogenesis	Up	-2.03025	-0.006	FOXC1,ITGA5,FOXO4,SASH1,PRKD2,HIPK1
GO Biological Processes	GO:1901342	regulation of vasculature development	Up	-2.00185	0	FOXC1,ITGA5,FOXO4,SASH1,PRKD2,HIPK1
GO Biological Processes	GO:0032835	glomerulus development	Up	-4.9933	-1.969	FOXC1,FOXJ1,WWTR1,KLF15,LGR4,FOXF1,LRP4,BCL2L11,GDF11,FRZB,TBX3,ATOH8
GO Biological Processes	GO:0032835	glomerulus development	Up	-4.9933	-1.969	FOXC1,FOXJ1,WWTR1,KLF15,LGR4
GO Biological Processes	GO:0072001	renal system development	Up	-4.49977	-1.721	FOXF1,FOXC1,FOXJ1,LRP4,BCL2L11,GDF11,WWTR1,KLF15,LGR4
GO Biological Processes	GO:0001822	kidney development	Up	-3.80373	-1.243	FOXC1,FOXJ1,LRP4,BCL2L11,GDF11,WWTR1,KLF15,LGR4
GO Biological Processes	GO:0072010	glomerular epithelium development	Up	-3.61	-1.096	FOXC1,FOXJ1,KLF15
GO Biological Processes	GO:0030856	regulation of epithelial cell differentiation	Up	-3.58831	-1.081	FOXC1,FOXJ1,FRZB,TBX3,WWTR1,ATOH8
GO Biological Processes	GO:0072006	nephron development	Up	-3.14714	-0.75	FOXC1,FOXJ1,WWTR1,KLF15,LGR4
GO Biological Processes	GO:0072073	kidney epithelium development	Up	-3.13288	-0.745	FOXC1,FOXJ1,GDF11,KLF15,LGR4
GO Biological Processes	GO:0061005	cell differentiation involved in kidney development	Up	-2.77069	-0.491	FOXJ1,KLF15,LGR4
GO Biological Processes	GO:0072009	nephron epithelium development	Up	-2.63151	-0.402	FOXC1,FOXJ1,KLF15,LGR4
GO Biological Processes	GO:0030858	positive regulation of epithelial cell differentiation	Up	-2.21844	-0.132	FOXC1,FOXJ1,ATOH8
GO Biological Processes	GO:0001657	ureteric bud development	Up	-2.00644	0	FOXC1,FOXJ1,GDF11
KEGG Pathway	hsa04392	Hippo signaling pathway - multiple species	Up	-4.84914	-1.901	TEAD2,WWTR1,LATS2,WTIP,FZD4,LEF1,WNT5B,HIPK1,FOXO4,BCL2L11,PRKD3,ITGA1,ITGA5,LRP5
KEGG Pathway	hsa04392	Hippo signaling pathway - multiple species	Up	-4.84914	-1.901	TEAD2,WWTR1,LATS2,WTIP
KEGG Pathway	hsa04390	Hippo signaling pathway	Up	-4.76577	-1.869	FZD4,TEAD2,WWTR1,LATS2,LEF1,WNT5B,WTIP
Reactome Gene Sets	R-HSA-2032785	YAP1- and WWTR1 (TAZ)-stimulated gene expression	Up	-4.24352	-1.544	TEAD2,WWTR1,HIPK1
GO Biological Processes	GO:0035329	hippo signaling	Up	-3.99474	-1.373	TEAD2,WWTR1,LATS2
WikiPathways	WP4542	Leukocyte-intrinsic Hippo pathway functions	Up	-3.1182	-0.74	FOXO4,TEAD2,LATS2
Reactome Gene Sets	R-HSA-8878159	Transcriptional regulation by RUNX3	Up	-2.81869	-0.518	TEAD2,BCL2L11,WWTR1,LEF1
WikiPathways	WP4540	Hippo signaling regulation pathways	Up	-2.78573	-0.496	TEAD2,PRKD3,LATS2,LEF1
WikiPathways	WP4541	Hippo-Merlin signaling dysregulation	Up	-2.45361	-0.277	ITGA1,ITGA5,TEAD2,LATS2
WikiPathways	WP5087	Pleural mesothelioma	Up	-2.11375	-0.062	ITGA1,LRP5,TEAD2,WWTR1,LATS2,LEF1,WNT5B
GO Biological Processes	GO:0040008	regulation of growth	Up	-4.08077	-1.416	FOXC1,FRZB,GJA1,MSX1,POU3F2,SEMA3F,RND2,BCL2L11,KIF26A,LATS2,CACNG7,MFSD2A,ITGA1,LRP4,WEE1,NES,LEF1,FOXL2,S1PR1,WWTR1,NEDD9,FZD4,SYNE2
GO Biological Processes	GO:0040008	regulation of growth	Up	-4.08077	-1.416	FOXC1,FRZB,GJA1,MSX1,POU3F2,SEMA3F,RND2,BCL2L11,KIF26A,LATS2,CACNG7,MFSD2A
GO Biological Processes	GO:0048638	regulation of developmental growth	Up	-3.52244	-1.027	FOXC1,POU3F2,SEMA3F,RND2,BCL2L11,LATS2,CACNG7,MFSD2A
GO Biological Processes	GO:0001558	regulation of cell growth	Up	-2.84535	-0.536	FRZB,GJA1,MSX1,SEMA3F,RND2,KIF26A,CACNG7,MFSD2A
GO Biological Processes	GO:0000902	cell morphogenesis	Up	-2.58499	-0.372	ITGA1,LRP4,MSX1,SEMA3F,WEE1,RND2,NES,LATS2,LEF1,MFSD2A
GO Biological Processes	GO:0040007	growth	Up	-2.23078	-0.135	FOXL2,S1PR1,FOXC1,LRP4,SEMA3F,RND2,WWTR1
GO Biological Processes	GO:0048589	developmental growth	Up	-2.23078	-0.135	FOXL2,S1PR1,FOXC1,LRP4,SEMA3F,RND2,WWTR1
GO Biological Processes	GO:0120035	regulation of plasma membrane bounded cell projection organization	Up	-2.18347	-0.111	LRP4,NEDD9,POU3F2,SEMA3F,RND2,FZD4,SYNE2,KIF26A,MFSD2A
GO Biological Processes	GO:0031344	regulation of cell projection organization	Up	-2.1178	-0.062	LRP4,NEDD9,POU3F2,SEMA3F,RND2,FZD4,SYNE2,KIF26A,MFSD2A
GO Biological Processes	GO:0050770	regulation of axonogenesis	Up	-2.05731	-0.02	LRP4,POU3F2,SEMA3F,RND2
GO Biological Processes	GO:0010975	regulation of neuron projection development	Up	-2.04825	-0.018	LRP4,POU3F2,SEMA3F,RND2,FZD4,KIF26A,MFSD2A
GO Biological Processes	GO:0046942	carboxylic acid transport	Up	-3.80373	-1.243	AKR1C1,GJA1,LRP5,SLC7A1,SLCO4A1,SLC38A2,MFSD2A,SLC23A3,FOXC1,ITGA1,WWTR1
GO Biological Processes	GO:0046942	carboxylic acid transport	Up	-3.80373	-1.243	AKR1C1,GJA1,LRP5,SLC7A1,SLCO4A1,SLC38A2,MFSD2A,SLC23A3
GO Biological Processes	GO:0015849	organic acid transport	Up	-3.79381	-1.24	AKR1C1,GJA1,LRP5,SLC7A1,SLCO4A1,SLC38A2,MFSD2A,SLC23A3
GO Biological Processes	GO:0015711	organic anion transport	Up	-3.02997	-0.688	AKR1C1,GJA1,LRP5,SLC7A1,SLCO4A1,SLC38A2,MFSD2A,SLC23A3
GO Biological Processes	GO:0006865	amino acid transport	Up	-2.45361	-0.277	GJA1,LRP5,SLC7A1,SLC38A2
GO Biological Processes	GO:0003013	circulatory system process	Up	-2.3734	-0.231	FOXC1,GJA1,ITGA1,LRP5,SLC7A1,WWTR1,SLC38A2,MFSD2A
GO Biological Processes	GO:0010232	vascular transport	Up	-2.00644	0	SLC7A1,SLC38A2,MFSD2A
GO Biological Processes	GO:0150104	transport across blood-brain barrier	Up	-2.00644	0	SLC7A1,SLC38A2,MFSD2A
GO Biological Processes	GO:0010718	positive regulation of epithelial to mesenchymal transition	Up	-3.61845	-1.096	FOXC1,TGFB1I1,WWTR1,LEF1,FRZB,LRP5
GO Biological Processes	GO:0010718	positive regulation of epithelial to mesenchymal transition	Up	-3.61845	-1.096	FOXC1,TGFB1I1,WWTR1,LEF1
GO Biological Processes	GO:0010717	regulation of epithelial to mesenchymal transition	Up	-2.58838	-0.372	FOXC1,TGFB1I1,WWTR1,LEF1
GO Biological Processes	GO:0045598	regulation of fat cell differentiation	Up	-2.16611	-0.098	FRZB,LRP5,TGFB1I1,WWTR1
GO Biological Processes	GO:0030111	regulation of Wnt signaling pathway	Up	-3.43556	-0.946	FRZB,LRP4,WWTR1,LATS2,KLF15,LEF1,LGR4,WNT5B,EBF1
GO Biological Processes	GO:0030111	regulation of Wnt signaling pathway	Up	-3.43556	-0.946	FRZB,LRP4,WWTR1,LATS2,KLF15,LEF1,LGR4,WNT5B
WikiPathways	WP236	Adipogenesis	Up	-3.23523	-0.818	EBF1,FRZB,WWTR1,KLF15,WNT5B
GO Biological Processes	GO:0090090	negative regulation of canonical Wnt signaling pathway	Up	-2.2296	-0.135	FRZB,LRP4,WWTR1,LATS2
Reactome Gene Sets	R-HSA-9619665	EGR2 and SOX10-mediated initiation of Schwann cell myelination	Up	-3.40738	-0.946	POU3F2,WWTR1,PRX
Reactome Gene Sets	R-HSA-9619665	EGR2 and SOX10-mediated initiation of Schwann cell myelination	Up	-3.40738	-0.946	POU3F2,WWTR1,PRX
GO Biological Processes	GO:0003007	heart morphogenesis	Up	-3.39859	-0.944	DSP,S1PR1,FOXF1,FOXC1,MSX1,TBX3,TEAD2,GJA1,FOXL2,FOXO4,WNT5B,FOXJ1
GO Biological Processes	GO:0003007	heart morphogenesis	Up	-3.39859	-0.944	DSP,S1PR1,FOXF1,FOXC1,MSX1,TBX3,TEAD2
GO Biological Processes	GO:0048738	cardiac muscle tissue development	Up	-3.3203	-0.883	DSP,S1PR1,FOXC1,GJA1,MSX1,TBX3
GO Biological Processes	GO:0014706	striated muscle tissue development	Up	-3.24993	-0.828	DSP,S1PR1,FOXC1,GJA1,MSX1,TBX3
GO Biological Processes	GO:0061061	muscle structure development	Up	-2.86287	-0.546	FOXL2,DSP,S1PR1,FOXF1,FOXC1,FOXO4,MSX1,TBX3,WNT5B
GO Biological Processes	GO:0060537	muscle tissue development	Up	-2.71421	-0.451	FOXL2,DSP,S1PR1,FOXC1,GJA1,MSX1,TBX3
GO Biological Processes	GO:0007507	heart development	Up	-2.56502	-0.355	DSP,S1PR1,FOXF1,FOXC1,FOXJ1,GJA1,MSX1,TBX3,TEAD2
GO Biological Processes	GO:0003229	ventricular cardiac muscle tissue development	Up	-2.48205	-0.294	DSP,FOXC1,TBX3
GO Biological Processes	GO:0055008	cardiac muscle tissue morphogenesis	Up	-2.42005	-0.258	DSP,S1PR1,FOXC1
GO Biological Processes	GO:0003206	cardiac chamber morphogenesis	Up	-2.37872	-0.234	DSP,FOXF1,FOXC1,TBX3
GO Biological Processes	GO:0003231	cardiac ventricle development	Up	-2.37872	-0.234	DSP,FOXF1,FOXC1,TBX3
GO Biological Processes	GO:0007517	muscle organ development	Up	-2.27157	-0.156	FOXL2,DSP,S1PR1,FOXC1,FOXO4,MSX1
GO Biological Processes	GO:0003208	cardiac ventricle morphogenesis	Up	-2.23531	-0.135	DSP,FOXF1,FOXC1
GO Biological Processes	GO:0060415	muscle tissue morphogenesis	Up	-2.18546	-0.111	DSP,S1PR1,FOXC1
GO Biological Processes	GO:0048644	muscle organ morphogenesis	Up	-2.07741	-0.031	DSP,S1PR1,FOXC1
GO Biological Processes	GO:0007548	sex differentiation	Up	-3.19837	-0.788	FOXL2,FOXC1,TBX3,FZD4,BCL2L11,RHOBTB3,LGR4
GO Biological Processes	GO:0007548	sex differentiation	Up	-3.19837	-0.788	FOXL2,FOXC1,TBX3,FZD4,BCL2L11,RHOBTB3,LGR4
GO Biological Processes	GO:0048608	reproductive structure development	Up	-3.07469	-0.706	FOXL2,FOXC1,TBX3,FZD4,BCL2L11,RHOBTB3,LGR4
GO Biological Processes	GO:0061458	reproductive system development	Up	-3.04066	-0.69	FOXL2,FOXC1,TBX3,FZD4,BCL2L11,RHOBTB3,LGR4
GO Biological Processes	GO:0046660	female sex differentiation	Up	-2.58838	-0.372	FOXL2,FOXC1,TBX3,FZD4
GO Biological Processes	GO:0008406	gonad development	Up	-2.2124	-0.128	FOXL2,FOXC1,FZD4,BCL2L11,RHOBTB3
GO Biological Processes	GO:0045137	development of primary sexual characteristics	Up	-2.17302	-0.103	FOXL2,FOXC1,FZD4,BCL2L11,RHOBTB3
Reactome Gene Sets	R-HSA-397014	Muscle contraction	Up	-3.17093	-0.769	CLIC2,ITGA1,MYBPC1,WWTR1,CACNG7,HIPK1
Reactome Gene Sets	R-HSA-397014	Muscle contraction	Up	-3.17093	-0.769	CLIC2,ITGA1,MYBPC1,WWTR1,CACNG7,HIPK1
Reactome Gene Sets	R-HSA-5576891	Cardiac conduction	Up	-2.31936	-0.19	CLIC2,WWTR1,CACNG7,HIPK1
GO Biological Processes	GO:1905332	positive regulation of morphogenesis of an epithelium	Up	-3.08204	-0.709	GJA1,LGR4,WNT5B,LRP5,FOXC1,LEF1,WWTR1
GO Biological Processes	GO:1905332	positive regulation of morphogenesis of an epithelium	Up	-3.08204	-0.709	GJA1,LGR4,WNT5B
GO Biological Processes	GO:0046849	bone remodeling	Up	-2.8267	-0.522	GJA1,LRP5,LGR4
GO Biological Processes	GO:0048771	tissue remodeling	Up	-2.66103	-0.422	FOXC1,GJA1,LRP5,LGR4
WikiPathways	WP363	Wnt signaling pathway	Up	-2.64148	-0.409	GJA1,LRP5,LEF1
GO Biological Processes	GO:1905330	regulation of morphogenesis of an epithelium	Up	-2.34241	-0.208	GJA1,LGR4,WNT5B
GO Biological Processes	GO:0001649	osteoblast differentiation	Up	-2.2188	-0.132	LRP5,WWTR1,LEF1,LGR4
GO Biological Processes	GO:0007189	adenylate cyclase-activating G protein-coupled receptor signaling pathway	Up	-3.03629	-0.69	ABCA1,S1PR1,LGR4,ADGRL4,ADGRF5
GO Biological Processes	GO:0007189	adenylate cyclase-activating G protein-coupled receptor signaling pathway	Up	-3.03629	-0.69	ABCA1,S1PR1,LGR4,ADGRL4,ADGRF5
GO Biological Processes	GO:0007188	adenylate cyclase-modulating G protein-coupled receptor signaling pathway	Up	-2.15756	-0.093	ABCA1,S1PR1,LGR4,ADGRL4,ADGRF5
KEGG Pathway	hsa04110	Cell cycle	Down	-3.84362	0	GADD45A,MCM4,PKMYT1,MTBP,IL1A,H4C5
KEGG Pathway	hsa04110	Cell cycle	Down	-3.84362	0	GADD45A,MCM4,PKMYT1,MTBP
GO Biological Processes	GO:0007088	regulation of mitotic nuclear division	Down	-2.98054	0	IL1A,PKMYT1,MTBP
WikiPathways	WP179	Cell cycle	Down	-2.95948	0	GADD45A,MCM4,PKMYT1
GO Biological Processes	GO:0051783	regulation of nuclear division	Down	-2.71533	0	IL1A,PKMYT1,MTBP
Reactome Gene Sets	R-HSA-69481	G2/M Checkpoints	Down	-2.54986	0	MCM4,H4C5,PKMYT1
GO Biological Processes	GO:0000302	response to reactive oxygen species	Down	-3.60716	0	HBB,IL1A,MPO,MAP1LC3A,ATP2A1,SST
GO Biological Processes	GO:0000302	response to reactive oxygen species	Down	-3.60716	0	HBB,IL1A,MPO,MAP1LC3A
WikiPathways	WP5356	Disturbed pathways in Duchenne Muscular Dystrophy	Down	-3.57257	0	ATP2A1,IL1A,MPO
GO Biological Processes	GO:0006979	response to oxidative stress	Down	-2.47564	0	HBB,IL1A,MPO,MAP1LC3A
GO Biological Processes	GO:0031667	response to nutrient levels	Down	-2.0513	0	IL1A,MPO,SST,MAP1LC3A
Canonical Pathways	M195	PID CMYB PATHWAY	Down	-3.41043	0	MCM4,MPO,PRTN3,HBB,ATP5IF1,GPR84
Canonical Pathways	M195	PID CMYB PATHWAY	Down	-3.41043	0	MCM4,MPO,PRTN3
GO Biological Processes	GO:0072593	reactive oxygen species metabolic process	Down	-3.11537	0	HBB,MPO,ATP5IF1
Reactome Gene Sets	R-HSA-6798695	Neutrophil degranulation	Down	-2.06054	0	HBB,MPO,PRTN3,GPR84
GO Biological Processes	GO:0030099	myeloid cell differentiation	Down	-2.86893	0	PRTN3,VPS33B,UBA5,ATP5IF1,CLEC4G
GO Biological Processes	GO:0030099	myeloid cell differentiation	Down	-2.86893	0	PRTN3,VPS33B,UBA5,ATP5IF1
GO Biological Processes	GO:0030097	hemopoiesis	Down	-2.25805	0	PRTN3,VPS33B,UBA5,ATP5IF1,CLEC4G
GO Biological Processes	GO:0042129	regulation of T cell proliferation	Down	-2.44481	0	IL1A,NDFIP1,CLEC4G,VPS33B
GO Biological Processes	GO:0042129	regulation of T cell proliferation	Down	-2.44481	0	IL1A,NDFIP1,CLEC4G
GO Biological Processes	GO:0050670	regulation of lymphocyte proliferation	Down	-2.12218	0	IL1A,NDFIP1,CLEC4G
GO Biological Processes	GO:0032944	regulation of mononuclear cell proliferation	Down	-2.10241	0	IL1A,NDFIP1,CLEC4G
GO Biological Processes	GO:0022407	regulation of cell-cell adhesion	Down	-2.02398	0	IL1A,VPS33B,NDFIP1,CLEC4G
Reactome Gene Sets	R-HSA-69306	DNA Replication	Down	-2.41187	0	MCM4,H4C5,GINS1,H1-4,IL1A
Reactome Gene Sets	R-HSA-69306	DNA Replication	Down	-2.41187	0	MCM4,H4C5,GINS1
Reactome Gene Sets	R-HSA-2559583	Cellular Senescence	Down	-2.3549	0	H1-4,IL1A,H4C5
GO Biological Processes	GO:0051276	chromosome organization	Down	-2.06054	0	H1-4,MCM4,H4C5,GINS1
GO Biological Processes	GO:0031396	regulation of protein ubiquitination	Down	-2.33048	0	MTBP,BEX1,NDFIP1
GO Biological Processes	GO:0031396	regulation of protein ubiquitination	Down	-2.33048	0	MTBP,BEX1,NDFIP1
GO Biological Processes	GO:1903320	regulation of protein modification by small protein conjugation or removal	Down	-2.09752	0	MTBP,BEX1,NDFIP1
