## Supplementary Tables for "Molecular profiling of frontal and occipital subcortical white matter hyperintensities in Alzheimer’s disease": Supplementary_Table5.csv

Sup. Table 5. Differentially Expressed Genes (DEGs) in Frontal-WM blood vessels (690 DEGs; 568 up; 122 down)
Gene	log2FoldChange	pvalue	padj
ADGB	22.39312418	1.11E-12	1.48E-08
C1orf158	7.743758325	8.65E-05	0.012873618
CFAP126	7.264761248	2.89E-06	0.002281871
LHX9	6.413455936	0.00024588	0.022393511
FAM81B	6.261068497	0.000117993	0.015159806
RN7SL472P	6.172156351	3.63E-05	0.008461383
CFAP52	6.050184644	6.67E-06	0.003078598
OTOS	5.968475406	0.000325092	0.025535667
TRDN	5.957497326	0.00059001	0.032920652
FOXJ1	5.871815796	7.00E-09	2.68E-05
FAR2P1	5.797388417	0.001112744	0.045075402
CRLF1	5.794358012	4.07E-08	8.74E-05
FNDC1	5.775447722	8.73E-06	0.00362548
GMNC	5.670492035	1.14E-05	0.004292342
FAM166C	5.570472	0.000209408	0.020463911
DCDC2	5.426318748	1.03E-05	0.004113548
CFAP65	5.414327555	1.01E-05	0.004111032
MAPK15	5.409080668	4.10E-06	0.002553058
C7orf57	5.336673788	0.000224313	0.021148621
SPAG17	5.308071099	3.11E-05	0.007859778
LINC02720	5.247564786	0.000121536	0.01533522
DNAI3	5.220414758	5.11E-05	0.009732138
MAP3K19	5.216540094	0.00026858	0.023174368
SLC47A2	5.210754928	0.00026473	0.023174368
WASIR2	5.148874624	0.000820385	0.038202817
CFAP100	5.142476497	0.000499164	0.03115155
LRRC9	5.128789262	8.92E-05	0.013121781
CFAP97D2	5.092939689	0.001234869	0.048129326
LCN8	5.032101742	4.03E-05	0.00894373
ARSF	4.950621472	0.000970817	0.041722009
SYT10	4.938649987	0.00069656	0.035730065
CERKL	4.903458493	0.000206941	0.020371306
EFCAB1	4.871446547	2.12E-05	0.00624445
HSPA6	4.837644551	2.32E-05	0.006612007
SEC22B3P	4.736064895	0.000587606	0.032920652
C6orf118	4.714873686	0.000174189	0.018731284
LINC00652	4.677597611	0.000884201	0.039723777
C21orf62	4.65190947	2.20E-06	0.002035617
HOXB2	4.651573665	0.000376852	0.027065656
KIAA2012	4.611547004	0.000118894	0.015159806
ZBBX	4.563836345	3.59E-05	0.008461383
ARMC3	4.550753924	9.96E-05	0.013884937
CNMD	4.510884168	0.000895399	0.039892174
UBXN10	4.464332553	1.18E-05	0.004381632
DNAI1	4.45795379	5.00E-05	0.009732138
EFHC2	4.446499181	0.000181239	0.019263653
DNAAF3	4.444383059	1.78E-05	0.005960186
LINC02470	4.422356333	0.000820289	0.038202817
CCNA1	4.374969052	7.14E-05	0.01158097
KCNJ16	4.359047728	2.10E-05	0.00624445
GABRG1	4.355175951	2.20E-06	0.002035617
CFAP61	4.345279793	0.000119247	0.015159806
DNAH2	4.332054436	6.07E-05	0.010767217
PIFO	4.326633092	9.71E-05	0.013684163
MRPS36P4	4.305544651	0.00028164	0.024016496
PCDH20	4.275638651	1.94E-05	0.006184583
WDR38	4.243634585	3.37E-05	0.008269233
KRT7	4.233539033	0.000776252	0.037115927
LINC00643	4.231753323	0.00058976	0.032920652
SLC39A12	4.198757781	2.72E-06	0.00227373
DNAAF1	4.190058173	0.000128468	0.0156272
VHLL	4.156300082	0.000144703	0.016557959
ASH2LP3	4.119835666	0.001277954	0.049164525
HSPH1	4.106028961	5.41E-06	0.002816565
RSPH1	4.094935612	4.99E-05	0.009732138
POLG-DT	4.09383976	0.000612893	0.033786862
LINC02251	4.062425309	0.000189555	0.019584169
LINC01151	4.048511373	0.000956652	0.041448724
CCDC190	4.006718729	0.000182255	0.019263653
PTCHD1	3.993507952	2.10E-05	0.00624445
FAM187A	3.985801771	4.24E-08	8.74E-05
CFAP47	3.978758644	0.00018832	0.019584169
TTC29	3.960676036	0.000267606	0.023174368
DNAJB1	3.944941342	1.14E-05	0.004292342
KCNA6	3.934633541	5.65E-06	0.002856263
LMNTD1	3.932460289	0.00059046	0.032920652
TEX15	3.918565678	8.84E-07	0.001075806
DNAH9	3.90688459	2.53E-05	0.007054637
B3GAT2	3.892539494	4.52E-05	0.009377617
TEKT2	3.878893833	3.41E-05	0.008270895
LINC00499	3.861179669	7.33E-06	0.003327329
LRRIQ1	3.820197086	3.15E-05	0.007859778
EFNB3	3.806827404	7.77E-06	0.003467199
F5	3.803406871	0.00013822	0.016034216
PPP1R9A-AS1	3.796057486	0.000200175	0.019960321
LINC01354	3.772796662	0.000129657	0.015638237
NANOS1	3.765912314	3.30E-06	0.002390387
LINC01338	3.762889137	1.25E-05	0.004567914
C5orf49	3.733462559	0.000503392	0.031273358
NEUROG2	3.724270433	0.001115601	0.045122846
MKX	3.719769126	2.61E-06	0.002254488
MT1H	3.705629757	0.000875111	0.039641816
LRAT	3.70376443	0.000215688	0.020774277
SDR42E2	3.687622483	0.000630114	0.034222967
ZNF877P	3.679800061	8.99E-05	0.013146992
SERPINI2	3.675626499	0.000195538	0.019757411
PPIL6	3.646106323	8.24E-06	0.003578408
CATIP	3.636959227	0.000828412	0.038442929
RGR	3.635348822	0.000620808	0.03403319
POU3F4	3.629261381	0.000163123	0.017829537
AQP4	3.626146105	3.62E-05	0.008461383
ENHO	3.622366162	6.70E-05	0.011268607
NTRK2	3.603566905	1.84E-05	0.005995017
TMEM158	3.587097228	2.15E-05	0.00624445
TLCD4	3.582005782	5.06E-06	0.002771377
CCDC65	3.558367243	0.00039758	0.027722898
TRIL	3.552326693	2.92E-05	0.007795591
LRRC3B	3.536201206	0.000879167	0.039641816
BBOX1	3.531959082	0.000320155	0.025437596
MOXD1	3.515909586	0.000196454	0.019775376
LHX2	3.494655377	3.95E-05	0.00894373
CFAP43	3.490271874	0.000727094	0.03620709
RNF182	3.477463815	5.25E-05	0.009838067
NPFFR1	3.474653911	3.48E-06	0.002390387
CFAP206	3.471292732	0.000248845	0.022539492
FABP6	3.467149277	0.001277384	0.049164525
CYP4F3	3.466357198	0.000592611	0.032920652
SOX21	3.441443913	8.36E-05	0.012507918
LHFPL1	3.435623259	0.000678914	0.035408811
C8orf34	3.435430121	0.000256952	0.022737288
HTR1A	3.425505753	0.000318804	0.02540564
SETP11	3.412069291	0.001078879	0.044171337
VAC14-AS1	3.391749274	0.000154789	0.017341502
SLC1A2	3.382083542	5.97E-05	0.010658634
HSD17B6	3.34778492	0.000494292	0.03115155
MYBPC1	3.346955339	3.91E-05	0.00894373
MAOB	3.342305216	0.000118214	0.015159806
KCNG1	3.324205143	0.000679143	0.035408811
GPM6A	3.294713411	4.74E-05	0.009602897
SLC14A1	3.2786075	0.000743525	0.036645094
WDR49	3.278027242	0.000110529	0.014623793
ACTRT3	3.274214391	5.12E-05	0.009732138
PHEX	3.233541291	0.000707065	0.035901751
HCN4	3.213269174	0.000109769	0.014622783
RMST	3.212055259	2.04E-05	0.00624445
USP43	3.195665528	0.000434826	0.028963285
HPCAL4	3.158994061	0.000135616	0.015977725
DNAH7	3.152857988	0.000222929	0.021092372
ETNPPL	3.146792379	0.000443798	0.029413689
FOXG1-AS1	3.142948557	0.001247922	0.04849456
RANBP3L	3.140072223	4.65E-09	2.07E-05
B4GALT1-AS1	3.139493627	0.000498949	0.03115155
PIRT	3.136118296	0.000581065	0.032920652
GDA	3.13186646	0.000613251	0.033786862
MGAT4C	3.118825056	0.000333208	0.025601419
ODAD1	3.113934412	0.000494425	0.03115155
SCG3	3.105439189	0.000192398	0.019662776
LINC00298	3.083474613	0.001161441	0.046209115
IL17D	3.081816587	8.75E-05	0.012943645
ANOS1	3.07853309	0.001120641	0.045190175
STOX1	3.073291027	4.77E-05	0.009602897
GPR88	3.064015137	0.000860712	0.039395577
KIAA0319	3.043944366	0.000374947	0.027060867
PALM3	3.041880496	4.81E-06	0.002771377
A2ML1	3.040816373	0.000634002	0.034230282
RN7SL809P	3.028474892	0.000563945	0.032898039
MLC1	3.026389363	0.000356916	0.026539713
CADM3	3.025050004	2.32E-05	0.006612007
CHST9	3.023481896	0.000428541	0.028830425
HSP90AA3P	3.017702974	0.000302381	0.024684607
PPP1R1B	3.017680545	0.00011308	0.014842245
C9orf24	3.01450008	9.34E-05	0.01336803
POU3F2	3.007329841	6.27E-05	0.010905362
GPR12	2.998293971	0.000718305	0.036017472
PEG10	2.994163395	4.04E-05	0.00894373
LNC-LBCS	2.990519502	0.000527478	0.032246013
HSP90AA1	2.985340309	4.25E-05	0.009169863
CYP4F12	2.983301473	0.000463936	0.030249935
FAM160A1	2.981581135	0.000189329	0.019584169
HSPB8	2.976635634	4.68E-06	0.002771377
NWD1	2.97638128	0.001198599	0.047127276
CTNNA2	2.974296301	0.000430557	0.028830425
KCNJ3	2.970350592	0.000278913	0.023860009
FABP7	2.960813023	0.000586645	0.032920652
PLIN4	2.959259199	8.80E-06	0.00362548
ID4	2.956155005	0.000200562	0.019960321
FAM167A	2.954567093	0.000212336	0.020599653
LGI1	2.947302549	5.70E-05	0.010441038
LINC00634	2.944708526	0.000403002	0.027957822
MAPK4	2.940437357	7.91E-05	0.012318146
SOX9	2.934983029	0.000496098	0.03115155
AIFM3	2.933403674	6.76E-05	0.011268607
ARHGEF26-AS1	2.93322176	0.000513827	0.031682228
PHYHIPL	2.932104378	0.000152657	0.017241859
AQP4-AS1	2.931829449	0.000497326	0.03115155
PSAT1	2.930807305	0.000156778	0.017418648
FUT9	2.930587905	5.48E-05	0.010122248
GABRA2	2.928198645	0.000615465	0.03383919
COL22A1	2.926102351	0.000852405	0.039082182
P3H2	2.913948452	1.35E-06	0.001507789
DKK1	2.907136047	0.001267863	0.048916854
IL33	2.904307434	0.000634083	0.034230282
RHCG	2.900378462	0.000195183	0.019757411
STON2	2.899103107	0.000686459	0.035415441
HPSE2	2.89884347	1.26E-05	0.004567914
HSPE1	2.895797299	1.77E-05	0.005960186
CCDC175	2.88227188	7.54E-05	0.01208942
FHOD3	2.882232297	2.52E-05	0.007054637
SOWAHA	2.876786461	1.39E-05	0.004912293
TSPAN19	2.871738763	0.000643989	0.034563234
TMEM74	2.869863155	3.08E-05	0.007859778
MAFA	2.865903092	0.000257298	0.022737288
PHGDH	2.864726322	0.000138329	0.016034216
SEPTIN3	2.855020767	6.32E-05	0.010924959
HSPA1L	2.849290746	1.75E-05	0.005960186
NKAIN3	2.845048393	0.000841348	0.038774425
ITGB8	2.841510463	0.000332289	0.025601419
LCN10	2.833281606	0.000815127	0.038125898
MT1G	2.833258876	5.27E-07	0.000785633
ZCCHC12	2.831667903	0.000765261	0.036986683
LINC02024	2.831504449	0.001031667	0.043156298
C1QL1	2.830474114	9.16E-05	0.013254512
CASKIN1	2.829582067	2.10E-05	0.00624445
GPM6B	2.825959214	0.000414556	0.028389136
MT3	2.821905482	0.000622908	0.034038724
CFAP46	2.820879993	0.000877718	0.039641816
RASSF9	2.820049737	0.00026713	0.023174368
ARX	2.819377408	0.000906869	0.040269181
BAG3	2.812909832	0.000140194	0.016180302
RAMP1	2.810257149	0.000190828	0.019584169
ADCYAP1R1	2.806451897	0.000541043	0.032507385
CNTFR	2.805321651	0.000393165	0.027703666
CTXN1	2.795456304	6.01E-06	0.002914947
LINC02731	2.794491424	0.000257201	0.022737288
SCRG1	2.777115809	0.001067691	0.044035627
MRO	2.763633049	0.000573227	0.032920652
RORB	2.76288275	0.000164865	0.01787222
GRIA1	2.761723189	0.000330373	0.025601419
CNTN1	2.759531266	0.000340099	0.025870698
PARD6G-AS1	2.756025059	0.000222202	0.021092372
GLIS1	2.751676608	0.000103907	0.014267707
CRYAB	2.738985197	0.00012199	0.01533522
JCADP1	2.734304665	0.001068986	0.044035627
SFRP1	2.729325601	0.000753906	0.036839861
CHDH	2.727562916	9.23E-05	0.013290242
CRACD	2.715358339	0.000328521	0.025601419
FOXG1	2.714009726	0.000559415	0.032879929
IL17RB	2.712359992	0.000290806	0.024234699
RIPPLY2	2.689578569	0.000105876	0.014390508
GSTM5	2.675371469	8.35E-05	0.012507918
LINC01094	2.662703219	0.00036925	0.027013779
NPTXR	2.655695101	3.46E-06	0.002390387
HSPD1	2.655538027	0.000325069	0.025535667
DNER	2.654781567	0.000346324	0.026195418
KNDC1	2.652705544	0.000211649	0.020599653
FMN2	2.647270226	0.000523731	0.032090221
GSG1L	2.645713258	9.79E-05	0.013730953
TMEM151B	2.639087189	0.001023747	0.043130962
LRRN1	2.636996432	2.94E-05	0.007795591
BMP7	2.634262105	0.000582773	0.032920652
RXRG	2.633298707	0.000131567	0.015726951
KCNA5	2.632018817	0.000119462	0.015159806
ADGRA3	2.629904434	0.00046873	0.030315718
ZBED6CL	2.627090795	3.17E-05	0.007859778
FKBP4	2.625261648	0.000535148	0.032345637
ADCY2	2.624907173	0.000966503	0.041722009
KCNK1	2.609157813	0.000249167	0.022539492
PLK5	2.608908017	0.000306986	0.024857864
APP-DT	2.602949194	0.000442091	0.02937328
LINC01561	2.602586042	0.00035913	0.026539713
LRRN3	2.598518981	0.000229552	0.021341944
CLVS2	2.591694838	0.000374076	0.027060867
RPP38-DT	2.589491985	0.000134256	0.015906393
FBXO2	2.587689369	0.000124564	0.015417109
DPYSL3	2.586135009	0.000804453	0.037789533
WNT3	2.574745625	0.000104789	0.014315468
B3GALT5	2.574134567	0.000727423	0.03620709
LMO3	2.573877843	9.15E-05	0.013254512
SLC5A3	2.573091879	1.89E-05	0.006094396
CLU	2.569647432	6.78E-05	0.011268607
PNLDC1	2.562024236	0.001307335	0.049936089
RSPO2	2.559337693	0.000651334	0.034810638
SLC38A1	2.556841505	0.000532023	0.032286255
DDAH1	2.555356114	0.000269167	0.023174368
NTN3	2.552983698	0.000466911	0.030315718
KY	2.552422272	0.00098521	0.042073334
PNMA2	2.549318314	0.000406847	0.028101799
SALL3	2.528543952	0.000676575	0.035408811
CXXC4	2.52778949	0.000221998	0.021092372
KCNN3	2.525322492	0.000679936	0.035408811
ST6GAL2	2.524826239	0.000667044	0.03529797
PPARGC1A	2.51905192	0.00012669	0.015489736
ZNF663P	2.510464862	0.001074409	0.044055719
CHORDC1	2.503306667	0.000156269	0.017418648
CCDC81	2.4985869	0.000130675	0.015690342
SLC44A5	2.49729851	0.000530217	0.032286255
ATP1B1	2.496509827	0.000372184	0.027060867
RGS9BP	2.489473098	0.000380527	0.027065656
SHROOM3	2.484021673	0.000598972	0.033136529
FAIM2	2.480847622	0.000366121	0.02685827
RGS9	2.478093878	0.000662616	0.035202816
LINC01220	2.47398118	0.000316457	0.025293856
EPHA6	2.471090705	0.000397404	0.027722898
NAT8L	2.469591407	0.000670812	0.035408811
UBE2QL1	2.441135691	0.001096756	0.044705087
MGST1	2.426601489	0.001255106	0.04849456
TMEM229A	2.406315124	0.000629258	0.034222967
SPON1	2.403379491	0.001073672	0.044055719
DTX1	2.400839371	0.000541803	0.032507385
DISP3	2.399041196	0.000645414	0.034563234
ASTN1	2.397361761	0.001103477	0.044835651
KCNJ10	2.396092722	0.001080764	0.044180975
SOX15	2.393781321	0.000783512	0.037329743
KCTD16	2.390610225	4.88E-06	0.002771377
CYP39A1	2.389919247	0.000532656	0.032286255
GLRB	2.38222725	0.000379508	0.027065656
ZFAND2A	2.382157336	0.000471043	0.030391898
CLDN10	2.380764463	0.000434839	0.028963285
DNAJA4	2.368869095	0.001197433	0.047127276
LINC00310	2.367563793	1.23E-08	3.66E-05
LRP4	2.351404715	0.000133012	0.015829031
BAIAP3	2.350790192	0.00058546	0.032920652
SLITRK4	2.350093893	0.00075408	0.036839861
SLC25A18	2.348532123	0.000158355	0.017521123
SYT3	2.346865792	0.000790552	0.037482914
RSPH14	2.344159157	4.36E-05	0.009270024
PKIA	2.343645029	0.000429781	0.028830425
CALY	2.337836871	0.001161417	0.046209115
ARHGEF26	2.330479177	0.0005705	0.032920652
CCDC121	2.328282163	0.000394628	0.027710297
AHSA1	2.326777971	5.36E-05	0.009971094
PANTR1	2.320208906	0.000695937	0.035730065
IRS2	2.317702863	0.000228179	0.021312915
LSAMP	2.311326979	0.000911641	0.040414061
RND2	2.309926461	0.000849373	0.03900999
CRNDE	2.304287209	0.000730559	0.036292133
FAM181B	2.296342403	0.000877771	0.039641816
SUGT1-DT	2.293895855	0.000973122	0.041722009
MGAT5B	2.29091472	0.001283147	0.049253522
MRPS6	2.285229144	3.80E-06	0.002424945
SUSD5	2.280291142	0.000182408	0.019263653
ACBD7	2.266686925	0.00028787	0.024163063
DMC1	2.264548667	0.001152814	0.046209115
SNTA1	2.263628391	0.000145658	0.016596353
EFNA5	2.261396144	6.21E-06	0.002914947
ERICH3	2.260963203	0.000419971	0.028509728
PHYHD1	2.257687525	0.000810509	0.038007315
SLC7A2	2.254490288	6.19E-05	0.010866384
RSPH10B2	2.242668549	0.000773125	0.037115927
MAPT-AS1	2.237062518	0.000377501	0.027065656
DNALI1	2.236689121	0.001251576	0.04849456
CBX3P4	2.236201213	0.000219029	0.021020427
DMRTA1	2.234223004	0.000213913	0.020677754
FAM171B	2.226774876	0.000137233	0.016034216
CALN1	2.220575053	0.000283695	0.024115015
PALLD	2.217085008	3.13E-05	0.007859778
LRRC61	2.201644842	6.99E-05	0.011420243
AMD1P3	2.200298447	0.000741201	0.036616993
HSPA8	2.198596294	5.11E-06	0.002771377
ABAT	2.182909931	0.000294065	0.024302123
H1-9P	2.179714953	0.000544827	0.032541184
PDZRN4	2.177668665	0.000355801	0.026539713
PRNP	2.175765665	3.95E-05	0.00894373
SYT12	2.169070804	0.000666956	0.03529797
RAB39B	2.162635646	0.000124728	0.015417109
GAREM2	2.162083212	0.000744876	0.036645094
KCND2	2.152927223	0.000822317	0.038226333
GRIN2A	2.137287715	0.000562407	0.032879929
CCDC13	2.131586018	1.97E-06	0.002027409
ABCD2	2.12042644	0.000953463	0.041377524
CSDC2	2.119034004	5.81E-07	0.000818499
TMIE	2.116806814	6.65E-05	0.011268607
FAM43B	2.116748927	0.001180994	0.046607672
MTSS2	2.114776776	0.000307288	0.024857864
SLC35F1	2.110883369	0.000794727	0.037596507
PLIN5	2.102349677	0.000190897	0.019584169
UXT-AS1	2.1005945	0.00055095	0.032637674
CSRP1	2.098522985	0.000801736	0.037789533
DRD1	2.096881277	1.31E-06	0.001507789
MEGF9	2.092682601	0.000597269	0.033110735
KCNH2	2.088343479	0.000309311	0.024946133
DNAJA1	2.086524137	5.79E-05	0.010482218
OLMALINC	2.074789153	5.82E-06	0.0028883
RGMA	2.071162378	0.000644414	0.034563234
PRRG4	2.069204088	0.000241285	0.022201531
SELENOP	2.066312447	0.000268049	0.023174368
TTC9	2.06000495	8.47E-06	0.003600563
KLF15	2.055758122	0.000100873	0.013940113
GAS1	2.030522774	0.000182737	0.019263653
DPH6-DT	2.010157497	0.000419698	0.028509728
NAPA-AS1	2.006374638	4.40E-05	0.009277634
FAT3	1.988758701	0.001171963	0.046420839
CARMIL1	1.988284376	4.40E-07	0.000781215
KCNMA1	1.9751468	0.000237214	0.021902192
ASPHD2	1.972545274	0.001181902	0.046607672
LGR4	1.967006094	0.001205702	0.047337056
NIM1K	1.960459674	0.000395329	0.027710297
ZBTB7C	1.95911919	6.99E-05	0.011420243
NMNAT2	1.947756141	0.000683415	0.035415441
NYAP1	1.945924317	0.000886285	0.03975068
LINC01410	1.938787497	0.000576813	0.032920652
COLCA1	1.93480298	0.001003368	0.042712532
GPRC5B	1.933129351	0.000831622	0.03849967
ILDR2	1.925112553	0.000680339	0.035408811
B3GALT1	1.903520865	0.001137721	0.045741172
SALL2	1.899387552	0.000349338	0.026348952
KCNIP3	1.899120947	0.000153255	0.017241859
TAFA5	1.896796834	8.36E-05	0.012507918
LRRC4B	1.886151977	0.000973867	0.041722009
PYGO1	1.885476626	0.00093821	0.041115403
MAPT-IT1	1.873603291	0.00068104	0.035408811
IQCJ	1.841937017	0.001227965	0.047999975
SLC6A9	1.836475168	0.000673031	0.035408811
LINC00862	1.832244777	0.000774945	0.037115927
IRS3P	1.830650544	0.001015397	0.043019416
AJM1	1.807603779	0.000740128	0.036616993
SOX6	1.807424341	0.001155303	0.046209115
PARD6B	1.804450374	6.47E-05	0.011111464
LAMP2	1.796625361	0.001286521	0.049281688
HSPA4	1.783051213	0.000107534	0.014542125
MT1F	1.782691399	4.47E-05	0.009346618
PDE4DIP	1.775836355	0.001239315	0.048232422
UBBP4	1.76521869	0.000417633	0.028509728
TPD52L1	1.764539439	0.00016314	0.017829537
SPART-AS1	1.764353862	0.000561505	0.032879929
DLEU2L	1.75864655	0.000703197	0.03586441
PTGES3	1.752108285	0.001250044	0.04849456
SNN	1.730060823	0.000284903	0.024138802
TIGD4	1.726453914	0.000712688	0.036005556
PLS3-AS1	1.725554695	2.78E-05	0.0075186
MRAS	1.720446657	0.000265781	0.023174368
SERTAD4	1.672239805	0.001036422	0.043226234
GRTP1	1.669181668	6.21E-05	0.010866384
LRRN2	1.668567189	4.46E-06	0.002715682
DOK5	1.66770914	0.000555449	0.032759227
ELN	1.658393773	7.59E-05	0.01208942
SLC15A2	1.655109224	0.000356521	0.026539713
SLC22A17	1.650536194	0.000571953	0.032920652
WNK2	1.642804551	0.000832511	0.03849967
TCP1	1.614883966	0.000774246	0.037115927
TSPYL4	1.614184031	0.000403037	0.027957822
CYP7B1	1.612547378	0.000592095	0.032920652
EMX2OS	1.5913811	0.000313326	0.025118652
H3C6	1.582462398	0.000128982	0.0156272
BCO2	1.570089352	0.000373172	0.027060867
A2M-AS1	1.556164904	0.000412459	0.028317947
KLRK1-AS1	1.553832661	0.00029947	0.024596971
CAP2	1.545833098	0.000464323	0.030249935
UBB	1.538753701	0.000118049	0.015159806
CPEB2-DT	1.529908193	0.000636965	0.034316642
ZC2HC1C	1.526699453	0.000254846	0.022737288
LINC00641	1.518268964	1.38E-05	0.004912293
TMEM54	1.514975528	0.00027025	0.02319303
SPACA6P-AS	1.506543862	0.000454067	0.029799278
NDRG4	1.505028022	8.05E-10	4.31E-06
CHST1	1.502431014	0.000122759	0.015359798
PDZD4	1.491991488	0.000328388	0.025601419
SCHIP1	1.48136352	0.000652959	0.034827968
FGF2	1.477531164	4.14E-05	0.009079093
LYNX1	1.474093572	1.18E-11	1.05E-07
RN7SL441P	1.469259959	0.000475615	0.030595646
GDPD1	1.467439734	0.000381078	0.027065656
HSD17B1	1.458758057	0.000972254	0.041722009
FOXD4L4	1.451153806	0.000621535	0.03403319
PBXIP1	1.425830127	7.96E-05	0.012318146
MAGIX	1.395329814	0.000892737	0.039839856
RTN3	1.384503215	0.001133326	0.045633002
RNU2-2P	1.357904301	0.001283947	0.049253522
PPM1K	1.349529521	0.000846499	0.038944758
ST13	1.347695462	0.000706542	0.035901751
HSD17B1P1	1.346830345	0.001024473	0.043130962
NXT2	1.335536682	0.000764151	0.036986683
VANGL2	1.334922255	0.000331565	0.025601419
HACD3	1.325824744	0.000514706	0.031682228
AK1	1.320513836	0.00071624	0.036017472
EPHB6	1.299399208	7.23E-05	0.011668731
CLSTN2	1.290704116	0.000250613	0.02259403
MAGEH1	1.283657565	0.000505717	0.031345119
ARHGEF10L	1.269374655	0.000880896	0.039641816
ARHGAP5	1.268908673	0.001159367	0.046209115
FAM171A2	1.268776946	0.000359427	0.026539713
CDK2AP1	1.264484716	0.001144565	0.045947345
FAM107A	1.262149731	0.000580869	0.032920652
ZDHHC2	1.254500449	0.000186305	0.019499862
GKAP1	1.206140705	0.000359797	0.026539713
ARG2	1.203960564	0.000549296	0.032611868
ZNNT1	1.203186607	0.000803966	0.037789533
CDK5	1.201136719	0.000634017	0.034230282
FOXP4	1.196796247	2.49E-06	0.002218159
TLE4	1.179380558	0.001023033	0.043130962
CAB39L	1.177665431	0.00099485	0.042417363
CEP19	1.173139471	0.000325204	0.025535667
HS6ST1	1.170421254	5.28E-07	0.000785633
PLCD3	1.161661449	0.00117019	0.046419277
E2F5	1.158835776	0.000781844	0.037316667
ALDH2	1.153538294	0.001029842	0.043156298
PNMA1	1.142725275	0.000675058	0.035408811
SPHK2	1.140478058	0.001006251	0.04276725
LMO4	1.131499201	0.000150943	0.017125595
PRDX1	1.11413402	9.61E-05	0.013680946
NDUFV2-AS1	1.104657231	0.001096924	0.044705087
HVCN1	1.103179086	0.000548721	0.032611868
PPP2CB	1.100523499	7.95E-05	0.012318146
METTL7A	1.099436691	0.000689741	0.035516381
BSCL2	1.098097935	0.000698655	0.035768998
B3GLCT	1.088135142	0.000117152	0.015159806
TPP1	1.08440673	5.11E-05	0.009732138
DNASE2	1.080091979	5.21E-05	0.009826105
MIR600HG	1.077215435	4.56E-05	0.009377617
TMEM47	1.072652893	0.000303605	0.024709219
SCARNA9	1.052146117	1.12E-05	0.004292342
KAT2B	1.046725928	0.000227542	0.021312915
AZIN1	1.009795756	0.000963173	0.041663856
HACD2	1.005623642	0.000164079	0.017859273
CXXC5	0.997322522	0.000709293	0.035901751
N4BP2L2-IT2	0.994508253	5.47E-06	0.002816565
SLC29A2	0.993463071	0.000228444	0.021312915
HEBP1	0.992951634	2.13E-05	0.00624445
MBNL2	0.983217999	0.000718199	0.036017472
FDX1	0.982408019	2.56E-05	0.007054637
PRDX6	0.981116998	0.000760373	0.036950555
PMP22	0.971313172	0.000763781	0.036986683
PCGF5	0.963056029	0.000255944	0.022737288
SLC35E4	0.951178792	1.11E-05	0.004292342
HSPA9	0.943473038	0.001062835	0.043985267
MYORG	0.937082907	4.85E-05	0.009696243
UBTD2	0.935383537	6.90E-05	0.011402273
RAB9A	0.930108939	0.00012552	0.015417109
FBXL7	0.929569451	0.000815885	0.038125898
KCTD21	0.92507289	3.47E-07	0.00066328
ZNF106	0.920305636	0.000520465	0.031963254
PCMT1	0.898441993	0.000935433	0.041060917
MAPRE2	0.892967548	0.00075672	0.036839861
TMEM251	0.889330587	0.000285778	0.024138802
ZNRF3	0.886585209	0.000500268	0.03115155
SPPL3	0.875054131	8.29E-06	0.003578408
TOB2	0.874857239	1.83E-05	0.005995017
PDE3B	0.871308936	0.000430691	0.028830425
NEDD8	0.845406943	0.00014468	0.016557959
KCTD6	0.834728184	0.000715042	0.036017472
LRRC8A	0.833509173	0.000449424	0.029610454
PCYOX1	0.82659735	7.80E-05	0.012287462
FAM8A1	0.826400388	0.000445394	0.029446617
RSBN1L	0.817934925	0.000242307	0.022214675
MAP1LC3B	0.805047207	0.001031508	0.043156298
CCDC6	0.799533583	0.000163082	0.017829537
DPY19L1	0.794554664	0.000385749	0.027324889
TPRG1L	0.783837021	0.000833987	0.038501431
SRP14	0.779260667	0.000477914	0.030613941
DYNLL2	0.775237499	0.000934016	0.041060917
FAM199X	0.771679509	4.33E-05	0.009270024
ATP6V1A	0.758221734	2.20E-06	0.002035617
NPC1	0.758084229	0.000334828	0.025601419
KPNA3	0.755030533	6.78E-07	0.000907554
JAGN1	0.749539003	0.000332765	0.025601419
RHOT1	0.724223565	0.001299107	0.049692707
PINK1	0.723146868	0.000575478	0.032920652
RAB2A	0.719423082	0.000291439	0.024234699
HEATR5A	0.703071107	0.000591689	0.032920652
TP53RK	0.690174547	0.000892119	0.039839856
YPEL2	0.684697404	0.000913902	0.040427112
MSL2	0.675302208	0.000125099	0.015417109
ARL10	0.660090135	0.000871703	0.039641816
ATP6V0E1	0.63560912	0.00107163	0.044055719
AHCYL2	0.634585153	5.84E-05	0.010493965
ASAH1	0.622004881	0.000476486	0.030595646
ZMPSTE24	0.613639084	0.00071998	0.036034011
MCM3AP-AS1	0.607076071	0.001027095	0.043156298
ARHGAP35	0.592093162	0.000914955	0.040427112
BAG4	0.572462205	0.00086668	0.039601053
MARCHF6	0.565566485	0.000579931	0.032920652
ATP6V1C1	0.550643808	0.000335603	0.025601419
ORC4	0.544565068	0.000136052	0.015977725
CDS2	0.543615375	0.000321679	0.025483103
TMBIM6	0.542191765	0.00056182	0.032879929
RAB7A	0.524723562	8.08E-05	0.012356825
WIPF2	0.522352608	2.77E-08	6.74E-05
SNX2	0.500675146	0.000952315	0.041377524
BLMH	-0.507361447	0.000165657	0.017885615
BLZF1	-0.513900747	0.000101	0.013940113
FAF1	-0.524299524	0.000411026	0.028292111
ANAPC2	-0.535322727	0.000359048	0.026539713
TRAPPC11	-0.544720695	0.001254144	0.04849456
RRP7BP	-0.547449919	0.00075655	0.036839861
GPATCH2L	-0.55015262	0.000587864	0.032920652
FBXO9	-0.553546285	3.76E-06	0.002424945
HARS2	-0.565407562	0.000334763	0.025601419
CSAD	-0.572180405	0.000800315	0.037789533
TP73-AS1	-0.576177909	4.89E-05	0.009704941
AIMP1	-0.579031885	4.59E-05	0.009377617
TRMU	-0.579310157	0.000457529	0.02995304
ENKD1	-0.591147733	0.000360929	0.026550092
POLH	-0.597754232	0.001056236	0.043779828
WHAMMP2	-0.599007442	0.001102682	0.044835651
ACTR5	-0.6173528	0.000186434	0.019499862
ZNF766	-0.633325234	0.000219813	0.021020427
NUP107	-0.643047288	0.000948135	0.041362217
PRPF3	-0.648492997	0.001049082	0.043550714
ARFGAP1	-0.655921365	8.36E-05	0.012507918
POLR3D	-0.656308219	0.000256616	0.022737288
ASCC2	-0.657495254	0.000727495	0.03620709
MRRF	-0.659937685	0.000580477	0.032920652
RBM19	-0.66022854	0.000916967	0.040449268
ZNF175	-0.662859015	0.000480117	0.03068164
TMEM259	-0.664011485	0.000109431	0.014622783
ATAD3B	-0.667419785	0.000202018	0.019960321
DDX59	-0.667942021	0.000379546	0.027065656
ZNF700	-0.670282252	0.000487054	0.03105083
RHOT2	-0.671719988	0.000537725	0.032428215
NICN1	-0.672784379	0.000198063	0.019862697
ASCC3	-0.674086599	0.001230941	0.048046168
ASMTL	-0.67558274	6.68E-05	0.011268607
TMEM39B	-0.681864221	0.00017947	0.019221941
EVL	-0.686607425	0.000354753	0.026539713
GMPPB	-0.692153411	7.64E-05	0.012101845
ZNF66	-0.701268859	0.000391642	0.027669132
TOP3A	-0.704784499	0.000946973	0.041362217
ZBTB48	-0.706337473	0.000345922	0.026195418
ZNF707	-0.73063604	0.000468666	0.030315718
DTX2P1-UPK3BP1-PMS2P11	-0.733229081	0.000948476	0.041362217
PRKRIP1	-0.747729557	0.000582711	0.032920652
PMS2P3	-0.754636198	0.00054268	0.032507385
DRG1	-0.767114902	1.56E-06	0.001667407
MTA1	-0.771042478	0.001033134	0.043156298
PDCD11	-0.795553926	3.09E-06	0.002298612
MEAK7	-0.802552377	0.000790926	0.037482914
ZNF223	-0.825753661	0.00120922	0.047405667
RBM25	-0.827100106	0.001064536	0.04398768
DDB2	-0.858185717	3.44E-05	0.008270895
DNAH1	-0.858710253	0.000708481	0.035901751
STX17	-0.859379793	0.000243087	0.022214675
GUSB	-0.865596354	3.16E-05	0.007859778
CCDC130	-0.868766219	1.95E-08	5.23E-05
RN7SKP16	-0.871194473	0.000568818	0.032920652
RPL23AP53	-0.871595261	0.000554029	0.032747657
ACAD11	-0.890883835	0.001169002	0.046419277
WASH7P	-0.914259922	0.000234954	0.021768609
DCAF15	-0.93480766	0.000407212	0.028101799
SCFD2	-0.945395844	0.000702753	0.03586441
SCARNA2	-0.953577539	3.46E-05	0.008270895
CCR10	-0.95925475	0.000971159	0.041722009
MIR663AHG	-0.965816366	0.000868367	0.039610562
CENPP	-0.976618818	0.001173788	0.046424445
FAM160A2	-0.982353119	0.000450084	0.029610454
ME3	-1.009557409	0.00031301	0.025118652
LINC00893	-1.017987357	0.000950849	0.041377524
LRR1	-1.030114687	0.0002077	0.020371306
ZNF676	-1.044161954	0.000494205	0.03115155
BMP2	-1.057294432	0.000745876	0.036645094
FSTL3	-1.092875146	0.001160111	0.046209115
TTC14	-1.093009394	5.73E-05	0.010441038
GALNT16	-1.117491854	3.05E-06	0.002298612
TTF2	-1.119894835	0.000201769	0.019960321
CHAF1B	-1.127194774	0.00049525	0.03115155
INKA2-AS1	-1.127740235	0.000421641	0.028509728
KRT8P39	-1.142192811	5.10E-05	0.009732138
SLC2A4RG	-1.144085159	0.00026504	0.023174368
FAM117A	-1.144214807	0.000767885	0.036994072
ZNF876P	-1.159593235	8.05E-05	0.012356825
SEC14L1P1	-1.197745776	0.000545675	0.032541184
MIF-AS1	-1.23345822	0.000297808	0.0245357
C5orf34	-1.31116156	0.000490569	0.03115155
ARRDC3	-1.350705154	0.000511969	0.031659297
CSNK1G2P1	-1.375716423	0.000626628	0.034172269
MIR34AHG	-1.379898097	2.70E-05	0.007365027
ENO1P3	-1.390164047	2.90E-06	0.002281871
CCDC102B	-1.427327824	7.45E-07	0.000950341
ABCA10	-1.485699442	4.17E-05	0.009079093
PDE7B	-1.498101694	0.000683906	0.035415441
PSTPIP2	-1.569085032	0.000768177	0.036994072
KDELC1P1	-1.594803799	1.11E-08	3.66E-05
OXCT2P1	-1.60112578	0.001227429	0.047999975
LINC01622	-1.6163005	0.00104047	0.043260298
DCBLD1	-1.62223033	0.000287432	0.024163063
SNAI2	-1.666649397	3.75E-06	0.002424945
TNFRSF11A	-1.719834943	0.000290998	0.024234699
MYO1G	-1.844279257	3.09E-05	0.007859778
CH25H	-1.922165652	0.000586256	0.032920652
RNVU1-7	-1.922296579	0.001012324	0.04295718
IRGM	-1.986692208	0.000880135	0.039641816
SLC5A6	-2.038881997	0.00053296	0.032286255
LAMB1	-2.054143348	0.00065428	0.034829023
ASAH2	-2.058374476	0.001109044	0.044993579
ITGB3	-2.059659645	3.98E-05	0.00894373
PARP15	-2.062383346	0.000195526	0.019757411
RPL7L1P9	-2.075265635	0.000978906	0.041870927
PAPPA	-2.165272826	1.65E-05	0.005752795
RAB6C-AS1	-2.179357422	0.000686153	0.035415441
ADGRE2	-2.186175061	6.12E-06	0.002914947
XPNPEP2	-2.206398699	0.000919927	0.040513082
SLC16A6	-2.208521111	0.000300667	0.024619735
LNCOG	-2.267375778	0.000906088	0.040269181
AIRE	-2.318022215	4.67E-07	0.000781215
RUFY4	-2.405429188	0.000109751	0.014622783
PLEKHN1	-2.91903205	0.000892178	0.039839856
OVCH1-AS1	-3.109851786	5.18E-06	0.002771377
CPXM1	-3.421034018	1.19E-10	7.98E-07
LINC00470	-4.272828715	0.000873288	0.039641816
MPO	-4.335616949	0.000292871	0.024278334
INO80B-WBP1	-24.23045581	4.24E-15	1.13E-10
