## Supplementary Tables for "Molecular profiling of frontal and occipital subcortical white matter hyperintensities in Alzheimer’s disease": Supplementary_Table7.csv

Sup. Table 7. Differentially Expressed Genes (DEGs) in Occipital-WM blood vessels (133 DEGs; 70 up; 63 down)
Gene	log2FoldChange	pvalue	padj
CCDC60	21.7566088	2.39E-12	4.22E-08
FAM216B	21.63217035	3.18E-12	4.22E-08
RN7SL472P	7.378407732	1.63E-07	0.000542324
CFAP157	6.428391098	5.62E-06	0.006211647
SPAG17	5.906910932	0.000124946	0.035003282
MUC4	5.099394675	0.000154826	0.037697925
DNAJB1	3.787225541	0.000249119	0.049507103
RNF43	3.752527019	8.32E-05	0.029834528
HSPH1	3.743558372	8.66E-05	0.030629671
MAFA	3.725723415	6.95E-06	0.006915893
RPL13AP3	3.415374795	0.000236184	0.048217834
IRX3	3.293741831	0.000224298	0.046872948
LCN10	3.102834419	1.31E-07	0.00049739
RN7SL809P	3.096213184	7.07E-05	0.026823888
CHRNA5	3.03041934	0.000149119	0.036987038
LRRC71	2.943440652	5.33E-08	0.000282969
PARD6G-AS1	2.879493462	1.20E-05	0.009003519
BAG3	2.807025326	9.24E-05	0.031435087
SERPINH1	2.774781165	2.15E-05	0.013284624
FKBP4	2.69435014	4.28E-05	0.021422279
DEDD2	2.666485516	1.13E-05	0.008807587
LCN6	2.585172948	2.37E-06	0.003645493
RSPH10B2	2.555533715	0.000145921	0.036936233
ZFAND2A	2.44248045	0.000182348	0.040668213
SLC5A3	2.42164257	7.73E-06	0.007330606
PRR29	2.406472947	0.000164766	0.038632937
CHORDC1	2.303414248	0.000213601	0.045717426
OR7E14P	2.160072592	2.98E-06	0.003958851
AHSA1	2.145920871	6.82E-05	0.026240414
MSX1	2.060848916	3.64E-05	0.019734617
FAM167B	1.944928085	0.000117664	0.034697887
HSPA8	1.879033524	0.000189272	0.041860688
SPINDOC	1.819549112	0.000111368	0.034697887
MRPS6	1.809840077	0.000140949	0.036936233
TSHZ1	1.772629771	0.00023811	0.048240032
KCNJ12	1.771251322	0.000129706	0.035126609
RANBP3L	1.74100087	3.95E-06	0.004762476
TPST2	1.726220909	4.78E-05	0.023084374
PLIN4	1.704357474	0.000152178	0.037396363
ZC3H12A	1.689823662	0.000111178	0.034697887
KLRD1	1.68813641	3.13E-05	0.017668261
JDP2	1.687005538	0.000178006	0.040036166
TRIM16	1.679207185	0.000167795	0.03872417
GPR35	1.594681533	6.28E-05	0.025474591
CNN2	1.584758923	5.66E-05	0.023920892
DHH	1.570904327	3.96E-05	0.02101194
HSPE1P11	1.478223812	0.000119752	0.034925602
ATOH8	1.44080936	0.00010005	0.033191612
KLF15	1.411125135	6.82E-05	0.026240414
HYAL1	1.35344608	0.000176994	0.040036166
C7orf25	1.285851651	4.53E-06	0.005226572
PARD6A	1.262673106	9.74E-06	0.008176554
CDC42EP4	1.231582475	7.04E-06	0.006915893
MYORG	1.214363052	9.45E-07	0.001672668
LRRC8A	1.158567148	0.000116974	0.034697887
IRF2BPL	1.05153872	5.68E-05	0.023920892
THAP11	1.036784206	9.07E-06	0.008026117
CEBPB	1.033873393	1.02E-05	0.008176554
JUND	1.023236042	1.22E-05	0.009003519
BCAR3	0.998994493	0.000122817	0.035003282
JADE2	0.973010748	0.000165944	0.038632937
RIC8A	0.833104615	1.79E-05	0.012186786
SYS1	0.799899269	2.05E-05	0.012943498
MTX1	0.749218867	0.000161348	0.038578229
TOB2	0.743646766	0.000210108	0.045335493
SEPHS1	0.718383279	0.000144013	0.036936233
MARS2	0.704544927	5.83E-05	0.024177343
NTN1	0.690365993	0.000169353	0.038746873
TMPPE	0.613598191	0.000127344	0.035003282
TMEM115	0.575449646	0.000147522	0.036936233
UTP6	-0.589852621	0.000125962	0.035003282
MDM4	-0.620190502	0.0001104	0.034697887
ZRANB2	-0.774799421	0.000217743	0.046080515
ZNF268	-0.813311477	0.000146742	0.036936233
RBM25	-0.843666243	4.50E-05	0.022133411
WASH7P	-0.900096086	5.07E-05	0.02308544
SRRM1	-0.935285935	1.96E-05	0.012677082
GSTCD	-0.944952135	0.000234764	0.048217834
ZNF441	-1.037097416	4.90E-05	0.02308544
MAGOHB	-1.038968964	1.01E-05	0.008176554
ZNF77	-1.062203476	0.000141672	0.036936233
MICAL2	-1.075019227	2.22E-07	0.000596008
ANGPTL2	-1.107293363	0.000110358	0.034697887
SH3BP1	-1.108849025	4.12E-05	0.02101194
SYP	-1.15558991	0.000163871	0.038632937
DEF6	-1.298475201	0.000115742	0.034697887
UNC13A	-1.374514348	0.000140121	0.036936233
PRANCR	-1.391981311	5.22E-05	0.02308544
RUNX1	-1.438961769	1.93E-05	0.012677082
WDFY4	-1.522112282	0.000156832	0.037839202
KCNJ6	-1.571612357	5.46E-05	0.023762319
MEG9	-1.583910921	3.34E-07	0.000737615
MYO1G	-1.606392522	0.000108517	0.034697887
SYT1	-1.611104249	1.74E-05	0.012165721
OXCT2P1	-1.641037005	6.44E-05	0.0255079
KCNH1	-1.648701221	0.000249961	0.049507103
CPNE5	-1.658676311	4.70E-07	0.000891852
BMP8A	-1.761441395	9.04E-05	0.031171448
PCSK2	-1.815208454	8.86E-05	0.030933458
CH25H	-1.817646287	3.85E-10	3.41E-06
PNMA3	-1.825027966	0.000123775	0.035003282
SLC4A10	-1.844788358	0.000117017	0.034697887
GRIK2	-1.872920729	9.05E-06	0.008026117
BMX	-1.878230679	2.21E-05	0.0133409
KCNH7	-1.895992972	0.000127932	0.035003282
KCNIP4	-1.970216307	0.00021877	0.046080515
AIRE	-1.974270013	2.47E-06	0.003645493
KCNA1	-2.052895599	2.86E-06	0.003958851
SLC11A1	-2.092959848	0.000207413	0.04512084
ATP8A2	-2.10153764	0.000248692	0.049507103
GAD1	-2.144759027	0.000231428	0.04798517
ALDH1A3	-2.15526921	1.17E-07	0.00049739
SNAP25	-2.193311975	3.21E-05	0.017742908
RAB3C	-2.20510372	8.31E-05	0.029834528
ST8SIA5-DT	-2.296317193	0.000115763	0.034697887
VSNL1	-2.299729232	0.000144567	0.036936233
VGF	-2.395370704	5.14E-05	0.02308544
RXFP1	-2.490932784	0.000192823	0.042293627
CLEC5A	-2.543574221	2.54E-05	0.014655613
CACNG3	-2.702894651	4.11E-05	0.02101194
ARHGAP11A	-3.001832031	3.49E-06	0.004408463
NELL1	-3.006302683	3.71E-07	0.000757007
NAPSB	-3.126353936	9.71E-05	0.032613345
PCDH8	-3.408641215	3.21E-07	0.000737615
RAB6C-AS1	-3.551128103	6.53E-06	0.006915893
DNAH8	-3.76413282	8.12E-05	0.029834528
CD80	-4.02574855	1.58E-06	0.002627008
IL1B	-4.19255553	3.94E-09	2.61E-05
SNHG25	-4.376089896	2.25E-07	0.000596008
HAMP	-4.414761493	6.34E-05	0.025474591
KIF12	-4.524268339	7.30E-05	0.027284067
MIR3976HG	-5.271557483	5.00E-05	0.02308544
SDHAP2	-6.378663212	2.45E-05	0.014422658
