## Supplementary Tables for "Molecular profiling of frontal and occipital subcortical white matter hyperintensities in Alzheimer’s disease": Supplementary_Table8.xlsx

### Sheet: Supplementary_Table8
Sup. Table 8. Biological processes enriched in significantly up- or downregulated DEGs in Occipital-WM blood vessels
Category	Term	Description	Enriched in up- or downregulated DEGs	LogP	Log(q-value)	Symbols
GO Biological Processes	GO:0006457	protein folding	Up	-6.16118	-2.079	FKBP4,HSPA8,DNAJB1,BAG3,AHSA1,HSPH1,CHORDC1,SERPINH1,DHH,CEBPB
GO Biological Processes	GO:0006457	protein folding	Up	-6.16118	-2.079	FKBP4,HSPA8,DNAJB1,BAG3,AHSA1,HSPH1,CHORDC1
GO Biological Processes	GO:0061077	chaperone-mediated protein folding	Up	-6.12316	-2.079	FKBP4,HSPA8,DNAJB1,HSPH1,CHORDC1
GO Biological Processes	GO:0051604	protein maturation	Up	-5.78088	-1.98	SERPINH1,FKBP4,HSPA8,DNAJB1,BAG3,AHSA1,HSPH1,CHORDC1,DHH
Reactome Gene Sets	R-HSA-3371556	Cellular response to heat stress	Up	-5.72355	-1.98	FKBP4,HSPA8,DNAJB1,BAG3,HSPH1
Reactome Gene Sets	R-HSA-3371568	Attenuation phase	Up	-5.39373	-1.747	FKBP4,HSPA8,DNAJB1
GO Biological Processes	GO:0006986	response to unfolded protein	Up	-5.08527	-1.518	SERPINH1,HSPA8,DNAJB1,BAG3,HSPH1
GO Biological Processes	GO:0035966	response to topologically incorrect protein	Up	-4.73078	-1.278	SERPINH1,HSPA8,DNAJB1,BAG3,HSPH1
Reactome Gene Sets	R-HSA-3371453	Regulation of HSF1-mediated heat shock response	Up	-4.72059	-1.278	HSPA8,DNAJB1,BAG3,HSPH1
Reactome Gene Sets	R-HSA-3371571	HSF1-dependent transactivation	Up	-4.65571	-1.265	FKBP4,HSPA8,DNAJB1
GO Biological Processes	GO:0051085	chaperone cofactor-dependent protein refolding	Up	-4.27211	-0.927	HSPA8,DNAJB1,HSPH1
GO Biological Processes	GO:0051084	de novo' post-translational protein folding	Up	-4.08071	-0.777	HSPA8,DNAJB1,HSPH1
GO Biological Processes	GO:0006458	de novo' protein folding	Up	-3.94621	-0.68	HSPA8,DNAJB1,HSPH1
Reactome Gene Sets	R-HSA-3371497	HSP90 chaperone cycle for steroid hormone receptors (SHR) in the presence of ligand	Up	-3.56499	-0.372	FKBP4,HSPA8,DNAJB1
KEGG Pathway	hsa04141	Protein processing in endoplasmic reticulum	Up	-2.15927	0	HSPA8,DNAJB1,HSPH1
Reactome Gene Sets	R-HSA-2262752	Cellular responses to stress	Up	-2.04194	0	CEBPB,FKBP4,HSPA8,DNAJB1,BAG3,HSPH1
GO Biological Processes	GO:0030879	mammary gland development	Up	-3.73945	-0.508	CEBPB,MSX1,MTX1,NTN1,HYAL1,TSHZ1,RIC8A,IRX3,ATOH8,FKBP4,BCAR3,SERPINH1
GO Biological Processes	GO:0030879	mammary gland development	Up	-3.73945	-0.508	CEBPB,MSX1,MTX1,NTN1
GO Biological Processes	GO:0061180	mammary gland epithelium development	Up	-3.54178	-0.372	CEBPB,MSX1,NTN1
GO Biological Processes	GO:0048598	embryonic morphogenesis	Up	-3.43691	-0.296	HYAL1,MSX1,NTN1,TSHZ1,RIC8A,IRX3,ATOH8
GO Biological Processes	GO:0048732	gland development	Up	-2.56663	0	CEBPB,FKBP4,MSX1,MTX1,NTN1
GO Biological Processes	GO:0042471	ear morphogenesis	Up	-2.53112	0	MSX1,NTN1,TSHZ1
GO Biological Processes	GO:0090596	sensory organ morphogenesis	Up	-2.44782	0	MSX1,BCAR3,NTN1,TSHZ1
GO Biological Processes	GO:0048568	embryonic organ development	Up	-2.4388	0	CEBPB,HYAL1,MSX1,NTN1,TSHZ1
GO Biological Processes	GO:0048562	embryonic organ morphogenesis	Up	-2.34471	0	HYAL1,MSX1,NTN1,TSHZ1
GO Biological Processes	GO:0051216	cartilage development	Up	-2.14534	0	SERPINH1,HYAL1,MSX1
GO Biological Processes	GO:0030308	negative regulation of cell growth	Up	-2.03373	0	HYAL1,MSX1,NTN1
GO Biological Processes	GO:0002683	negative regulation of immune system process	Up	-2.92793	0	CEBPB,CNN2,HSPA8,KLRD1,TOB2,ZC3H12A,SLC5A3,BAG3,PARD6A,LRRC8A
GO Biological Processes	GO:0002683	negative regulation of immune system process	Up	-2.92793	0	CEBPB,CNN2,HSPA8,KLRD1,TOB2,ZC3H12A
GO Biological Processes	GO:1903829	positive regulation of protein localization	Up	-2.33594	0	SLC5A3,BAG3,PARD6A,LRRC8A,ZC3H12A
GO Biological Processes	GO:0051222	positive regulation of protein transport	Up	-2.26857	0	BAG3,PARD6A,LRRC8A,ZC3H12A
GO Biological Processes	GO:0051223	regulation of protein transport	Up	-2.21469	0	HSPA8,BAG3,PARD6A,LRRC8A,ZC3H12A
GO Biological Processes	GO:1904951	positive regulation of establishment of protein localization	Up	-2.19192	0	BAG3,PARD6A,LRRC8A,ZC3H12A
GO Biological Processes	GO:0071496	cellular response to external stimulus	Up	-2.13281	0	CNN2,HSPA8,BAG3,ZC3H12A
GO Biological Processes	GO:0070201	regulation of establishment of protein localization	Up	-2.12902	0	HSPA8,BAG3,PARD6A,LRRC8A,ZC3H12A
GO Biological Processes	GO:0045596	negative regulation of cell differentiation	Up	-2.88933	0	MSX1,NTN1,TOB2,IRX3,ZC3H12A,JDP2,RANBP3L,CEBPB
GO Biological Processes	GO:0045596	negative regulation of cell differentiation	Up	-2.88933	0	MSX1,NTN1,TOB2,IRX3,ZC3H12A,JDP2,RANBP3L
GO Biological Processes	GO:0045598	regulation of fat cell differentiation	Up	-2.34201	0	CEBPB,ZC3H12A,JDP2
GO Biological Processes	GO:0045667	regulation of osteoblast differentiation	Up	-2.30936	0	CEBPB,JUND,RANBP3L
GO Biological Processes	GO:0045667	regulation of osteoblast differentiation	Up	-2.30936	0	CEBPB,JUND,RANBP3L
GO Biological Processes	GO:0006886	intracellular protein transport	Up	-2.28414	0	HSPA8,MTX1,BAG3,ZFAND2A,SPAG17,RANBP3L
GO Biological Processes	GO:0006886	intracellular protein transport	Up	-2.28414	0	HSPA8,MTX1,BAG3,ZFAND2A,SPAG17,RANBP3L
GO Biological Processes	GO:0010970	transport along microtubule	Up	-2.18767	0	HSPA8,BAG3,SPAG17
WikiPathways	WP2882	Nuclear receptors meta-pathway	Up	-2.2393	0	DNAJB1,JUND,SLC5A3,LRRC8A,KCNJ12
WikiPathways	WP2882	Nuclear receptors meta-pathway	Up	-2.2393	0	DNAJB1,JUND,SLC5A3,LRRC8A
GO Biological Processes	GO:0098739	import across plasma membrane	Up	-2.15927	0	KCNJ12,SLC5A3,LRRC8A
GO Biological Processes	GO:0030856	regulation of epithelial cell differentiation	Up	-2.15228	0	CEBPB,TRIM16,ATOH8
GO Biological Processes	GO:0030856	regulation of epithelial cell differentiation	Up	-2.15228	0	CEBPB,TRIM16,ATOH8
GO Biological Processes	GO:0010634	positive regulation of epithelial cell migration	Up	-2.11801	0	HYAL1,ZC3H12A,ATOH8
GO Biological Processes	GO:0010634	positive regulation of epithelial cell migration	Up	-2.11801	0	HYAL1,ZC3H12A,ATOH8
GO Biological Processes	GO:0009725	response to hormone	Up	-2.07808	0	FKBP4,HSPA8,BCAR3,TRIM16,KLF15,DHH
GO Biological Processes	GO:0009725	response to hormone	Up	-2.07808	0	FKBP4,HSPA8,BCAR3,TRIM16,KLF15,DHH
GO Biological Processes	GO:0050804	modulation of chemical synaptic transmission	Down	-7.25618	-3.204	GRIK2,IL1B,PCDH8,SNAP25,SYP,SYT1,VGF,CACNG3,UNC13A,SLC4A10
GO Biological Processes	GO:0050804	modulation of chemical synaptic transmission	Down	-7.25618	-3.204	GRIK2,IL1B,PCDH8,SNAP25,SYP,SYT1,VGF,CACNG3,UNC13A,SLC4A10
GO Biological Processes	GO:0099177	regulation of trans-synaptic signaling	Down	-7.24791	-3.204	GRIK2,IL1B,PCDH8,SNAP25,SYP,SYT1,VGF,CACNG3,UNC13A,SLC4A10
GO Biological Processes	GO:0048172	regulation of short-term neuronal synaptic plasticity	Down	-5.34864	-2.082	GRIK2,SYP,SLC4A10
GO Biological Processes	GO:0048168	regulation of neuronal synaptic plasticity	Down	-5.26876	-2.037	GRIK2,SYP,VGF,SLC4A10
GO Biological Processes	GO:0048167	regulation of synaptic plasticity	Down	-4.1069	-1.239	GRIK2,SNAP25,SYP,VGF,SLC4A10
Reactome Gene Sets	R-HSA-112316	Neuronal System	Down	-6.82428	-2.956	GAD1,GRIK2,KCNA1,KCNH1,KCNJ6,SNAP25,SYT1,CACNG3,KCNH7,UNC13A,DEF6,KCNIP4,RAB3C
Reactome Gene Sets	R-HSA-112316	Neuronal System	Down	-6.82428	-2.956	GAD1,GRIK2,KCNA1,KCNH1,KCNJ6,SNAP25,SYT1,CACNG3,KCNH7
Reactome Gene Sets	R-HSA-112315	Transmission across Chemical Synapses	Down	-4.71786	-1.628	GAD1,GRIK2,KCNJ6,SNAP25,SYT1,CACNG3
GO Biological Processes	GO:0051966	regulation of synaptic transmission, glutamatergic	Down	-4.67222	-1.606	GRIK2,SYT1,CACNG3,UNC13A
GO Biological Processes	GO:0050806	positive regulation of synaptic transmission	Down	-3.54592	-0.925	GRIK2,SNAP25,SYT1,CACNG3
GO Biological Processes	GO:0051668	localization within membrane	Down	-3.01139	-0.552	GRIK2,SNAP25,CACNG3,DEF6,KCNIP4,RAB3C
GO Biological Processes	GO:1990778	protein localization to cell periphery	Down	-2.80609	-0.374	SNAP25,CACNG3,KCNIP4,RAB3C
GO Biological Processes	GO:0072657	protein localization to membrane	Down	-2.54871	-0.167	GRIK2,SNAP25,CACNG3,KCNIP4,RAB3C
Reactome Gene Sets	R-HSA-112314	Neurotransmitter receptors and postsynaptic signal transmission	Down	-2.06511	0	GRIK2,KCNJ6,CACNG3
GO Biological Processes	GO:0098662	inorganic cation transmembrane transport	Down	-6.19358	-2.535	KCNA1,KCNH1,KCNJ6,SLC11A1,SNAP25,CACNG3,SLC4A10,HAMP,KCNIP4,KCNH7,IL1B
GO Biological Processes	GO:0098662	inorganic cation transmembrane transport	Down	-6.19358	-2.535	KCNA1,KCNH1,KCNJ6,SLC11A1,SNAP25,CACNG3,SLC4A10,HAMP,KCNIP4,KCNH7
GO Biological Processes	GO:0030001	metal ion transport	Down	-6.16287	-2.535	KCNA1,KCNH1,KCNJ6,SLC11A1,SNAP25,CACNG3,SLC4A10,HAMP,KCNIP4,KCNH7
GO Biological Processes	GO:0098655	monoatomic cation transmembrane transport	Down	-6.10223	-2.535	KCNA1,KCNH1,KCNJ6,SLC11A1,SNAP25,CACNG3,SLC4A10,HAMP,KCNIP4,KCNH7
GO Biological Processes	GO:0071805	potassium ion transmembrane transport	Down	-5.94456	-2.444	KCNA1,KCNH1,KCNJ6,SNAP25,KCNIP4,KCNH7
GO Biological Processes	GO:0006813	potassium ion transport	Down	-5.78143	-2.339	KCNA1,KCNH1,KCNJ6,SNAP25,KCNIP4,KCNH7
GO Biological Processes	GO:0098660	inorganic ion transmembrane transport	Down	-5.6466	-2.255	KCNA1,KCNH1,KCNJ6,SLC11A1,SNAP25,CACNG3,SLC4A10,HAMP,KCNIP4,KCNH7
GO Biological Processes	GO:0006812	monoatomic cation transport	Down	-5.37838	-2.082	KCNA1,KCNH1,KCNJ6,SLC11A1,SNAP25,CACNG3,SLC4A10,HAMP,KCNIP4,KCNH7
GO Biological Processes	GO:0034762	regulation of transmembrane transport	Down	-4.5782	-1.575	IL1B,KCNA1,KCNH1,KCNJ6,CACNG3,HAMP,KCNIP4,KCNH7
GO Biological Processes	GO:0034765	regulation of monoatomic ion transmembrane transport	Down	-4.408	-1.472	KCNA1,KCNH1,KCNJ6,CACNG3,HAMP,KCNIP4,KCNH7
Reactome Gene Sets	R-HSA-1296071	Potassium Channels	Down	-4.21941	-1.336	KCNA1,KCNH1,KCNJ6,KCNH7
Reactome Gene Sets	R-HSA-1296072	Voltage gated Potassium channels	Down	-4.02259	-1.233	KCNA1,KCNH1,KCNH7
GO Biological Processes	GO:0043269	regulation of monoatomic ion transport	Down	-3.78297	-1.071	KCNA1,KCNH1,KCNJ6,CACNG3,HAMP,KCNIP4,KCNH7
WikiPathways	WP2267	Synaptic vesicle pathway	Down	-5.43268	-2.087	SNAP25,SYP,SYT1,UNC13A,GAD1,RAB3C,GRIK2,PCDH8,VGF,MYO1G
WikiPathways	WP2267	Synaptic vesicle pathway	Down	-5.43268	-2.087	SNAP25,SYP,SYT1,UNC13A
GO Biological Processes	GO:0048791	calcium ion-regulated exocytosis of neurotransmitter	Down	-5.18641	-1.987	SNAP25,SYT1,UNC13A
Reactome Gene Sets	R-HSA-888590	GABA synthesis, release, reuptake and degradation	Down	-5.11241	-1.943	GAD1,SNAP25,SYT1
GO Biological Processes	GO:0048278	vesicle docking	Down	-5.06341	-1.922	SNAP25,SYT1,UNC13A,RAB3C
GO Biological Processes	GO:0140056	organelle localization by membrane tethering	Down	-4.62928	-1.606	SNAP25,SYT1,UNC13A,RAB3C
GO Biological Processes	GO:0022406	membrane docking	Down	-4.43006	-1.472	SNAP25,SYT1,UNC13A,RAB3C
GO Biological Processes	GO:0099536	synaptic signaling	Down	-4.40196	-1.472	GAD1,GRIK2,PCDH8,SNAP25,SYT1,VGF,UNC13A
GO Biological Processes	GO:0006904	vesicle docking involved in exocytosis	Down	-4.08491	-1.233	SNAP25,UNC13A,RAB3C
GO Biological Processes	GO:0006887	exocytosis	Down	-3.9247	-1.17	SNAP25,SYT1,UNC13A,MYO1G,RAB3C
GO Biological Processes	GO:0017156	calcium-ion regulated exocytosis	Down	-3.87915	-1.136	SNAP25,SYT1,UNC13A
Reactome Gene Sets	R-HSA-112310	Neurotransmitter release cycle	Down	-3.80041	-1.078	GAD1,SNAP25,SYT1
GO Biological Processes	GO:0007268	chemical synaptic transmission	Down	-3.7172	-1.029	GAD1,GRIK2,PCDH8,SNAP25,SYT1,UNC13A
GO Biological Processes	GO:0098916	anterograde trans-synaptic signaling	Down	-3.7172	-1.029	GAD1,GRIK2,PCDH8,SNAP25,SYT1,UNC13A
GO Biological Processes	GO:0032940	secretion by cell	Down	-3.70581	-1.029	SNAP25,SYT1,VGF,UNC13A,MYO1G,RAB3C
GO Biological Processes	GO:0099504	synaptic vesicle cycle	Down	-3.69211	-1.028	SNAP25,SYP,SYT1,UNC13A
GO Biological Processes	GO:0099537	trans-synaptic signaling	Down	-3.62782	-0.973	GAD1,GRIK2,PCDH8,SNAP25,SYT1,UNC13A
GO Biological Processes	GO:0099003	vesicle-mediated transport in synapse	Down	-3.57845	-0.932	SNAP25,SYP,SYT1,UNC13A
GO Biological Processes	GO:0016079	synaptic vesicle exocytosis	Down	-3.54823	-0.925	SNAP25,SYT1,UNC13A
GO Biological Processes	GO:0140029	exocytic process	Down	-3.42977	-0.84	SNAP25,UNC13A,RAB3C
GO Biological Processes	GO:0140352	export from cell	Down	-3.38584	-0.811	SNAP25,SYT1,VGF,UNC13A,MYO1G,RAB3C
KEGG Pathway	hsa04721	Synaptic vesicle cycle	Down	-3.25481	-0.704	SNAP25,SYT1,UNC13A
GO Biological Processes	GO:0001505	regulation of neurotransmitter levels	Down	-3.23616	-0.697	SNAP25,SYP,SYT1,UNC13A
GO Biological Processes	GO:0023061	signal release	Down	-3.22743	-0.695	SNAP25,SYT1,VGF,UNC13A
GO Biological Processes	GO:0046903	secretion	Down	-3.13549	-0.652	SNAP25,SYT1,VGF,UNC13A,MYO1G,RAB3C
GO Biological Processes	GO:0007269	neurotransmitter secretion	Down	-3.11645	-0.652	SNAP25,SYT1,UNC13A
GO Biological Processes	GO:0099643	signal release from synapse	Down	-3.11645	-0.652	SNAP25,SYT1,UNC13A
GO Biological Processes	GO:0006836	neurotransmitter transport	Down	-2.51552	-0.143	SNAP25,SYT1,UNC13A
GO Biological Processes	GO:0045055	regulated exocytosis	Down	-2.4983	-0.131	SNAP25,SYT1,UNC13A
GO Biological Processes	GO:0051640	organelle localization	Down	-2.29834	0	SNAP25,SYT1,UNC13A,MYO1G,RAB3C
GO Biological Processes	GO:1903861	positive regulation of dendrite extension	Down	-4.79569	-1.681	SYT1,UNC13A,CPNE5,KCNA1,KCNH1,SLC11A1,HAMP,ATP8A2,RUNX1,IL1B
GO Biological Processes	GO:1903861	positive regulation of dendrite extension	Down	-4.79569	-1.681	SYT1,UNC13A,CPNE5
GO Biological Processes	GO:1903859	regulation of dendrite extension	Down	-4.63768	-1.606	SYT1,UNC13A,CPNE5
GO Biological Processes	GO:0071248	cellular response to metal ion	Down	-4.24575	-1.347	KCNA1,KCNH1,SLC11A1,SYT1,CPNE5
GO Biological Processes	GO:0010038	response to metal ion	Down	-4.03058	-1.233	KCNA1,KCNH1,SLC11A1,SYT1,CPNE5,HAMP
GO Biological Processes	GO:0071241	cellular response to inorganic substance	Down	-3.96862	-1.191	KCNA1,KCNH1,SLC11A1,SYT1,CPNE5
GO Biological Processes	GO:0048639	positive regulation of developmental growth	Down	-3.4124	-0.83	SYT1,UNC13A,ATP8A2,CPNE5
GO Biological Processes	GO:0048638	regulation of developmental growth	Down	-3.24974	-0.704	RUNX1,SYT1,UNC13A,ATP8A2,CPNE5
GO Biological Processes	GO:0010035	response to inorganic substance	Down	-3.1613	-0.653	KCNA1,KCNH1,SLC11A1,SYT1,CPNE5,HAMP
GO Biological Processes	GO:0071277	cellular response to calcium ion	Down	-3.11645	-0.652	KCNH1,SYT1,CPNE5
GO Biological Processes	GO:0045927	positive regulation of growth	Down	-2.72357	-0.302	SYT1,UNC13A,ATP8A2,CPNE5
GO Biological Processes	GO:0051592	response to calcium ion	Down	-2.48978	-0.127	KCNH1,SYT1,CPNE5
GO Biological Processes	GO:0030307	positive regulation of cell growth	Down	-2.33916	-0.019	SYT1,UNC13A,CPNE5
GO Biological Processes	GO:1902074	response to salt	Down	-2.17182	0	IL1B,KCNH1,SYT1,CPNE5
GO Biological Processes	GO:1902075	cellular response to salt	Down	-2.10025	0	KCNH1,SYT1,CPNE5
GO Biological Processes	GO:0040008	regulation of growth	Down	-2.06924	0	RUNX1,SYT1,UNC13A,ATP8A2,CPNE5
GO Biological Processes	GO:0002825	regulation of T-helper 1 type immune response	Down	-4.45361	-1.472	CD80,IL1B,SLC11A1,RUNX1,GAD1,AIRE,CLEC5A,VGF,HAMP,MDM4,NELL1,BMP8A
GO Biological Processes	GO:0002825	regulation of T-helper 1 type immune response	Down	-4.45361	-1.472	CD80,IL1B,SLC11A1
GO Biological Processes	GO:0032743	positive regulation of interleukin-2 production	Down	-4.33125	-1.417	RUNX1,CD80,IL1B
KEGG Pathway	hsa04940	Type I diabetes mellitus	Down	-4.02259	-1.233	CD80,GAD1,IL1B
GO Biological Processes	GO:0032663	regulation of interleukin-2 production	Down	-3.52767	-0.915	RUNX1,CD80,IL1B
GO Biological Processes	GO:0001819	positive regulation of cytokine production	Down	-3.26352	-0.704	AIRE,RUNX1,CD80,IL1B,SLC11A1,CLEC5A
GO Biological Processes	GO:0042742	defense response to bacterium	Down	-2.41987	-0.087	IL1B,SLC11A1,VGF,HAMP
GO Biological Processes	GO:0009895	negative regulation of catabolic process	Down	-2.25235	0	IL1B,MDM4,NELL1,SLC11A1
GO Biological Processes	GO:0042176	regulation of protein catabolic process	Down	-2.18006	0	IL1B,MDM4,NELL1,HAMP
GO Biological Processes	GO:0002822	regulation of adaptive immune response based on somatic recombination of immune receptors built from immunoglobulin superfamily domains	Down	-2.13659	0	CD80,IL1B,SLC11A1
GO Biological Processes	GO:0002696	positive regulation of leukocyte activation	Down	-2.11552	0	RUNX1,CD80,IL1B,HAMP
GO Biological Processes	GO:0048871	multicellular organismal-level homeostasis	Down	-2.06067	0	IL1B,SLC11A1,VGF,HAMP,BMP8A
GO Biological Processes	GO:0050867	positive regulation of cell activation	Down	-2.05407	0	RUNX1,CD80,IL1B,HAMP
GO Biological Processes	GO:0002819	regulation of adaptive immune response	Down	-2.04796	0	CD80,IL1B,SLC11A1
GO Biological Processes	GO:0006897	endocytosis	Down	-4.06974	-1.233	SLC11A1,SNAP25,SYP,SYT1,CACNG3,SH3BP1,MYO1G,KCNJ6
GO Biological Processes	GO:0006897	endocytosis	Down	-4.06974	-1.233	SLC11A1,SNAP25,SYP,SYT1,CACNG3,SH3BP1,MYO1G
GO Biological Processes	GO:0098657	import into cell	Down	-4.03569	-1.233	KCNJ6,SLC11A1,SNAP25,SYP,SYT1,CACNG3,SH3BP1,MYO1G
GO Biological Processes	GO:0006909	phagocytosis	Down	-2.36923	-0.045	SLC11A1,SH3BP1,MYO1G
GO Biological Processes	GO:0010817	regulation of hormone levels	Down	-3.95179	-1.186	ALDH1A3,IL1B,PCSK2,SNAP25,VGF,VSNL1,BMP8A,SYP,SYT1,RAB3C,SLC11A1
GO Biological Processes	GO:0010817	regulation of hormone levels	Down	-3.95179	-1.186	ALDH1A3,IL1B,PCSK2,SNAP25,VGF,VSNL1,BMP8A
GO Biological Processes	GO:1903530	regulation of secretion by cell	Down	-3.80635	-1.078	IL1B,SNAP25,SYP,SYT1,VSNL1,RAB3C,BMP8A
GO Biological Processes	GO:0051046	regulation of secretion	Down	-3.56992	-0.932	IL1B,SNAP25,SYP,SYT1,VSNL1,RAB3C,BMP8A
GO Biological Processes	GO:0046888	negative regulation of hormone secretion	Down	-3.44873	-0.844	IL1B,VSNL1,BMP8A
GO Biological Processes	GO:0050796	regulation of insulin secretion	Down	-3.4322	-0.84	IL1B,SNAP25,VSNL1,BMP8A
GO Biological Processes	GO:0050709	negative regulation of protein secretion	Down	-3.3218	-0.755	IL1B,VSNL1,BMP8A
GO Biological Processes	GO:0017157	regulation of exocytosis	Down	-3.20154	-0.676	SYP,SYT1,VSNL1,RAB3C
GO Biological Processes	GO:0090276	regulation of peptide hormone secretion	Down	-3.15937	-0.653	IL1B,SNAP25,VSNL1,BMP8A
GO Biological Processes	GO:0002791	regulation of peptide secretion	Down	-3.13462	-0.652	IL1B,SNAP25,VSNL1,BMP8A
GO Biological Processes	GO:0060627	regulation of vesicle-mediated transport	Down	-3.12696	-0.652	IL1B,SLC11A1,SYP,SYT1,VSNL1,RAB3C
GO Biological Processes	GO:0090087	regulation of peptide transport	Down	-3.11835	-0.652	IL1B,SNAP25,VSNL1,BMP8A
GO Biological Processes	GO:0046883	regulation of hormone secretion	Down	-2.75475	-0.328	IL1B,SNAP25,VSNL1,BMP8A
GO Biological Processes	GO:0050708	regulation of protein secretion	Down	-2.66321	-0.247	IL1B,SNAP25,VSNL1,BMP8A
GO Biological Processes	GO:0051224	negative regulation of protein transport	Down	-2.62474	-0.224	IL1B,VSNL1,BMP8A
GO Biological Processes	GO:1904950	negative regulation of establishment of protein localization	Down	-2.58716	-0.196	IL1B,VSNL1,BMP8A
GO Biological Processes	GO:1903532	positive regulation of secretion by cell	Down	-2.53889	-0.162	IL1B,SNAP25,SYT1,VSNL1
GO Biological Processes	GO:0051047	positive regulation of secretion	Down	-2.42483	-0.087	IL1B,SNAP25,SYT1,VSNL1
GO Biological Processes	GO:1903531	negative regulation of secretion by cell	Down	-2.42388	-0.087	IL1B,VSNL1,BMP8A
GO Biological Processes	GO:0051048	negative regulation of secretion	Down	-2.27436	0	IL1B,VSNL1,BMP8A
GO Biological Processes	GO:0019226	transmission of nerve impulse	Down	-3.70265	-1.029	GRIK2,KCNA1,CACNG3,KCNH7,ATP8A2,SLC11A1,SLC4A10,HAMP,ALDH1A3,IL1B
GO Biological Processes	GO:0019226	transmission of nerve impulse	Down	-3.70265	-1.029	GRIK2,KCNA1,CACNG3
GO Biological Processes	GO:0001508	action potential	Down	-2.94122	-0.493	GRIK2,KCNA1,KCNH7
GO Biological Processes	GO:0009581	detection of external stimulus	Down	-2.59644	-0.2	GRIK2,KCNA1,ATP8A2
GO Biological Processes	GO:0009582	detection of abiotic stimulus	Down	-2.56882	-0.182	GRIK2,KCNA1,ATP8A2
GO Biological Processes	GO:0055080	monoatomic cation homeostasis	Down	-2.47565	-0.117	GRIK2,KCNA1,SLC11A1,SLC4A10,HAMP
GO Biological Processes	GO:0050905	neuromuscular process	Down	-2.46461	-0.11	ALDH1A3,KCNA1,ATP8A2
GO Biological Processes	GO:0050801	monoatomic ion homeostasis	Down	-2.44219	-0.097	GRIK2,KCNA1,SLC11A1,SLC4A10,HAMP
GO Biological Processes	GO:0009612	response to mechanical stimulus	Down	-2.01999	0	IL1B,KCNA1,ATP8A2
GO Biological Processes	GO:0007626	locomotory behavior	Down	-3.15937	-0.653	ALDH1A3,GAD1,SNAP25,SLC4A10,GRIK2,ATP8A2
GO Biological Processes	GO:0007626	locomotory behavior	Down	-3.15937	-0.653	ALDH1A3,GAD1,SNAP25,SLC4A10
GO Biological Processes	GO:0007610	behavior	Down	-2.81025	-0.374	ALDH1A3,GAD1,GRIK2,SNAP25,ATP8A2,SLC4A10
GO Biological Processes	GO:0048729	tissue morphogenesis	Down	-2.97568	-0.522	ALDH1A3,AIRE,MDM4,PCDH8,MICAL2,SH3BP1
GO Biological Processes	GO:0048729	tissue morphogenesis	Down	-2.97568	-0.522	ALDH1A3,AIRE,MDM4,PCDH8,MICAL2,SH3BP1
GO Biological Processes	GO:0002009	morphogenesis of an epithelium	Down	-2.63358	-0.224	ALDH1A3,AIRE,PCDH8,MICAL2,SH3BP1
GO Biological Processes	GO:0019882	antigen processing and presentation	Down	-2.90422	-0.462	SLC11A1,WDFY4,RAB3C,AIRE,CD80,IL1B,HAMP
GO Biological Processes	GO:0019882	antigen processing and presentation	Down	-2.90422	-0.462	SLC11A1,WDFY4,RAB3C
GO Biological Processes	GO:0001775	cell activation	Down	-2.4496	-0.1	AIRE,CD80,IL1B,SLC11A1,WDFY4,HAMP
GO Biological Processes	GO:0042110	T cell activation	Down	-2.39531	-0.067	AIRE,CD80,SLC11A1,WDFY4
GO Biological Processes	GO:0045321	leukocyte activation	Down	-2.11879	0	AIRE,CD80,SLC11A1,WDFY4,HAMP
GO Biological Processes	GO:0050684	regulation of mRNA processing	Down	-2.62474	-0.224	SRRM1,MAGOHB,RBM25,SLC11A1,ZRANB2
GO Biological Processes	GO:0050684	regulation of mRNA processing	Down	-2.62474	-0.224	SRRM1,MAGOHB,RBM25
GO Biological Processes	GO:1903311	regulation of mRNA metabolic process	Down	-2.18836	0	SLC11A1,SRRM1,MAGOHB,RBM25
Reactome Gene Sets	R-HSA-72163	mRNA Splicing - Major Pathway	Down	-2.05365	0	SRRM1,MAGOHB,RBM25
Reactome Gene Sets	R-HSA-72172	mRNA Splicing	Down	-2.009	0	SRRM1,MAGOHB,RBM25
GO Biological Processes	GO:0008380	RNA splicing	Down	-2.00625	0	ZRANB2,SRRM1,MAGOHB,RBM25
KEGG Pathway	hsa04814	Motor proteins	Down	-2.13659	0	DNAH8,MYO1G,KIF12
KEGG Pathway	hsa04814	Motor proteins	Down	-2.13659	0	DNAH8,MYO1G,KIF12
