## Supplementary Tables for "Molecular profiling of frontal and occipital subcortical white matter hyperintensities in Alzheimer’s disease": Supplementary_Table9.csv

Sup. Table 9. High WMH vs. Low WMH Differentially Expressed Genes (DEGs) in Frontal-WM Bulk Tissue
Gene	log2FoldChange	pvalue	padj
BCAT2	-0.684129024	1.64E-08	0.000455186
POLQ	2.836852902	8.33E-07	0.011591117
