## Supplementary Tables for "Molecular profiling of frontal and occipital subcortical white matter hyperintensities in Alzheimer’s disease": Supplementary_table10.csv

Sup. Table 10. High WMH vs. Low WMH Differentially Expressed Genes (DEGs) in Frontal-WM Blood Vessels
Gene	log2FoldChange	pvalue	padj
NPIPA5	3.553314022	7.37E-07	0.019680022
TPM3P9	1.845598811	7.42E-06	0.049124549
CWF19L2	1.268308572	9.20E-06	0.049124549
PLPPR3	-4.261585343	7.78E-06	0.049124549
MT-RNR1	-4.625550453	8.36E-06	0.049124549
