## Supplementary Tables for "Molecular profiling of frontal and occipital subcortical white matter hyperintensities in Alzheimer’s disease": Supplementary_Table11.csv

Sup. Table 11. High WMH vs. Low WMH Differentially Expressed Genes (DEGs) in Occipital-WM Bulk Tissue
Gene	log2FoldChange	pvalue	padj
IQGAP3	5.576832625	3.16E-08	0.000860397
HSPA6	5.541814947	0.000137773	0.039055617
H2BC17	4.867719721	0.0002329	0.048744092
RRM2	4.646456073	0.000181639	0.046449965
NCAPG	4.634307013	5.58E-06	0.007989209
CPNE4	4.477867408	6.24E-05	0.027636354
LNCAROD	4.472199668	1.44E-05	0.013719049
USP6	4.140310614	1.14E-07	0.001555577
CYP19A1	3.828604715	6.55E-06	0.00849252
HMOX1	3.826813309	3.31E-07	0.001816682
KLHL6	3.64576494	5.13E-07	0.0023245
PKD2L1	3.629291132	3.29E-05	0.018544934
KIF14	3.606935958	4.16E-05	0.021211507
IL21R	3.563809187	1.35E-05	0.013719049
MS4A6A	3.561030895	1.90E-07	0.001726676
LINC02395	3.394295486	2.39E-05	0.016695156
VSIG4	3.343361489	3.50E-05	0.019025114
IER5	3.304268151	2.60E-06	0.005441148
NPIPA5	3.299368206	3.24E-05	0.018544934
FCGR2A	3.276224308	2.41E-06	0.005441148
ONECUT2	3.219926035	7.73E-05	0.029873319
IGFBP7-AS1	3.211902325	1.39E-06	0.003799106
GNA15	3.10721109	4.73E-06	0.007564134
HTR5A	3.073943084	3.34E-07	0.001816682
DUSP2	3.073442561	9.97E-05	0.033481309
ASGR2	3.051715495	2.25E-05	0.016231313
CD86	3.013469011	5.02E-06	0.007589521
LINC01721	3.013075493	0.000200963	0.046856063
C1QA	2.988669097	4.99E-05	0.023003219
USH2A	2.925398575	1.40E-05	0.013719049
C1QC	2.91876253	4.87E-05	0.023003219
HPGDS	2.914952267	0.000212353	0.047234606
IRF8	2.893662473	3.70E-05	0.019750491
PTTG1	2.892409693	0.000109568	0.034664241
ROS1	2.891923273	0.000136899	0.039055617
FCGR3A	2.871415016	4.37E-05	0.021236395
MS4A4A	2.866280807	0.000247937	0.049601916
PPP1R15A	2.861768834	2.27E-05	0.016231313
ANKRD19P	2.833752812	0.000130727	0.039055617
SNX18P4	2.814856253	0.000188772	0.046517911
MS4A7	2.814537314	3.34E-05	0.018544934
HSPA7	2.741119047	0.000131451	0.039055617
PCSK1	2.729225386	2.64E-05	0.017486947
TGFBI	2.698255575	2.17E-05	0.016231313
AIF1	2.691303348	6.32E-05	0.027636354
TLR7	2.674555956	0.000120601	0.037287751
PARVG	2.668291718	6.58E-05	0.027966388
LINC01907	2.650704316	4.11E-05	0.021211507
RGS10	2.646545202	3.06E-06	0.005945972
BLNK	2.640435569	9.56E-05	0.033331287
SLC2A5	2.626281381	6.93E-05	0.029025289
IL18	2.624975558	0.000136389	0.039055617
PLB1	2.583117181	5.79E-05	0.026266957
CLEC9A	2.570894826	7.28E-05	0.029137961
EIF4E1B	2.534419725	1.66E-05	0.014573654
MSR1	2.533366901	0.000107696	0.034472744
MYO7A	2.496339292	3.50E-06	0.006339514
HLA-DMB	2.478739402	0.000199645	0.046856063
SCIN	2.466879404	0.000103592	0.03355385
LPAR5	2.465423382	3.12E-05	0.018544934
CHAC1	2.436151504	8.31E-05	0.031401129
PCED1B-AS1	2.429187248	4.96E-05	0.023003219
DOCK8	2.407969794	0.000211233	0.047234606
C5AR2	2.393284655	7.25E-05	0.029137961
ARRDC3-AS1	2.392310541	0.000112135	0.03506868
NCKAP1L	2.373413766	1.83E-05	0.015011732
GPR34	2.371868548	0.000148514	0.040815864
B3GNT5	2.367106588	0.000147286	0.040815864
CSF1R	2.344972138	2.88E-05	0.018235475
SCG2	2.336220117	6.73E-07	0.002616427
SERPINF1	2.328479602	9.17E-06	0.011336687
LYVE1	2.293852797	0.000214589	0.047234606
CYP2S1	2.293106846	3.31E-05	0.018544934
CD68	2.289432315	9.50E-05	0.033331287
LAPTM5	2.255331837	0.000152772	0.04154627
LAT2	2.255290928	0.000206696	0.046864985
WAS	2.212077112	0.000188124	0.046517911
GPR61	2.208895257	1.88E-05	0.015011732
CSF2RA	2.188958503	3.17E-05	0.018544934
MAMDC2	2.183779466	2.19E-05	0.016231313
GLIPR1	2.11375725	1.21E-05	0.013169066
HLA-DMA	2.101699985	2.50E-05	0.017019397
C3AR1	2.066778151	7.72E-05	0.029873319
HLA-DRA	2.062755137	0.000204368	0.046856063
PAIP1P1	2.058079574	0.000123231	0.037672709
P2RY12	2.021869352	0.000137803	0.039055617
RNASET2	2.018455612	0.000143501	0.040251363
CD4	1.996570508	0.000203338	0.046856063
FCGR2C	1.978087098	0.00024276	0.049413393
LINC02731	1.887008276	1.46E-05	0.013719049
RAD51AP1	1.886940552	7.80E-05	0.029873319
C1orf162	1.885948277	0.000229199	0.048744092
IL16	1.854876581	0.00024407	0.049413393
CARD9	1.842553161	0.000154226	0.04154627
SPAG5	1.835101531	1.03E-06	0.00349884
MYH7	1.825047573	0.000182672	0.046449965
PTGS1	1.811878567	9.50E-05	0.033331287
SORCS1	1.800182015	6.40E-05	0.027636354
CCN1	1.773774825	0.000217118	0.047258873
VMO1	1.763240038	9.97E-05	0.033481309
SRPX	1.748770032	0.000136706	0.039055617
MYCL	1.701943133	9.19E-05	0.033331287
HAVCR2	1.673434665	9.93E-05	0.033481309
CDH18	1.581151475	4.21E-05	0.021211507
FAM13A	1.534859834	0.000163914	0.042601623
RTKN2	1.470520332	7.11E-05	0.029137961
CIART	1.421826766	4.67E-06	0.007564134
PLAGL1	1.404160901	9.39E-05	0.033331287
GPRIN3	1.402495249	0.000196456	0.046856063
DUXAP8	1.391345322	0.000164406	0.042601623
SLC7A8	1.252395989	0.000191488	0.046517911
NAALAD2	1.230003758	2.86E-05	0.018235475
JPT1	1.201510013	1.05E-05	0.011881018
DIAPH2	0.96263176	0.000158334	0.041824788
SMAP2	0.959110161	0.000236803	0.048813844
GSDME	0.898502158	0.000215271	0.047234606
DAGLB	0.864606176	8.69E-05	0.032386391
PLEKHA2	0.855327125	0.00018995	0.046517911
NDUFA4	0.764735414	0.000236821	0.048813844
GFUS	-0.776583942	0.00022946	0.048744092
ZCCHC24	-0.918911086	0.000185053	0.046517911
LINC00235	-1.015454886	0.000193695	0.046637686
HELZ2	-1.078998638	0.000102267	0.033523706
AEN	-1.115238171	4.37E-05	0.021236395
HYAL2	-1.545260836	9.75E-06	0.011532947
ROBO4	-1.623567729	6.20E-06	0.008435883
NOS3	-1.625940969	1.58E-05	0.014297154
AQP9	-1.940615937	1.79E-05	0.015011732
PRF1	-2.437788002	0.000245178	0.049413393
MCEMP1	-3.825941861	0.00010128	0.033523706
MT1JP	-3.900391559	2.54E-06	0.005441148
SELE	-4.154459805	0.000232146	0.048744092
SEPTIN14P5	-6.248940052	0.000204935	0.046856063
S100A12	-6.689620746	1.40E-06	0.003799106
ISY1-RAB43	-7.575735492	0.000155813	0.041562273
