## Supplementary Tables for "Molecular profiling of frontal and occipital subcortical white matter hyperintensities in Alzheimer’s disease": Supplementary_Table12.csv

Sup. Table 12. High WMH vs. Low WMH Differentially Expressed Genes (DEGs) in Occipital-WM Blood Vessels
Gene	log2FoldChange	pvalue	padj
USP6	6.237665148	4.62E-08	0.000725107
DYDC2	5.94122194	3.92E-05	0.028288793
FNDC1	4.841686165	1.54E-05	0.019044727
CCNA1	4.651499538	3.24E-05	0.026874045
FAM166C	4.430470343	3.24E-06	0.008590917
PTPRQ	3.943754921	2.45E-05	0.024270955
GRIN3B	3.898723441	0.00010668	0.046391678
CCDC39	3.895034565	9.91E-05	0.046391678
NPIPA5	3.736758267	1.97E-05	0.02092444
CLIC6	3.666716194	3.03E-05	0.025910993
CD36	3.495462023	0.000105885	0.046391678
SPEF1	3.445266678	6.18E-05	0.03491912
EFNB3	3.291140284	5.36E-05	0.032704787
GPX8	3.260507773	2.38E-06	0.007012382
CFAP46	3.258515993	4.16E-05	0.028288793
GMNC	3.199773446	1.89E-05	0.02092444
PPARGC1A	3.160020585	7.71E-05	0.041775274
SPA17	3.074919838	9.10E-06	0.015096652
WDR38	3.01759027	9.65E-05	0.046391678
PPIL6	2.872825216	3.02E-05	0.025910993
NNAT	2.84558947	9.18E-05	0.046391678
C2orf50	2.805045191	5.67E-05	0.032704787
HSPD1	2.688340262	0.000112091	0.046391678
CFAP69	2.681775574	0.000107847	0.046391678
KIF9	2.462558255	1.66E-06	0.005517266
PAIP1P1	2.449759629	7.83E-06	0.013862189
PRR29	2.436789923	1.61E-05	0.019044727
BBOF1	2.319446377	0.00011857	0.047693891
MLF1	2.317363895	5.48E-05	0.032704787
CCDC96	2.191706869	4.79E-06	0.00978319
ZC2HC1C	2.14210021	1.53E-05	0.019044727
ANXA1	2.134985063	8.37E-05	0.043572092
MOB4	2.103700442	4.89E-07	0.003246055
CREB3L4	2.079508215	4.11E-05	0.028288793
PLTP	1.906553918	9.79E-07	0.004168311
FAM166B	1.881474569	3.95E-05	0.028288793
ANKEF1	1.693542287	3.93E-05	0.028288793
GPC4	1.563778746	5.60E-05	0.032704787
B4GAT1	1.364080038	4.69E-06	0.00978319
KDR	1.300563259	3.58E-05	0.028288793
BAMBI	1.298147393	0.000104268	0.046391678
WLS	1.180303453	3.02E-05	0.025910993
COPRS	1.175470871	4.38E-07	0.003246055
NUDT4	1.142495773	0.000113157	0.046391678
SRP14	1.135683141	0.000100147	0.046391678
ARL6IP5	1.116026298	6.78E-05	0.037523369
TMEM47	1.081037798	9.85E-05	0.046391678
B3GLCT	1.07488664	5.57E-05	0.032704787
RAB23	0.844776788	0.000125086	0.049563981
RPL11	0.725345525	5.49E-05	0.032704787
PCSK7	-0.726947068	1.25E-05	0.019044727
HEXD	-0.943825761	1.64E-05	0.019044727
CACNA1C	-0.953421609	0.000113585	0.046391678
PAOX	-1.098865366	1.61E-05	0.019044727
NANOGP5	-1.194769623	3.67E-05	0.028288793
SLFNL1-AS1	-1.208357009	8.18E-05	0.043418665
LZTS3	-1.321053705	5.24E-05	0.032704787
PIK3C2B	-1.386324877	0.000109137	0.046391678
RN7SKP16	-1.67412622	2.85E-05	0.025910993
SLC4A11	-2.545861404	5.67E-06	0.01075435
LILRA5	-3.020016759	1.65E-05	0.019044727
GINS4	-3.155597393	2.47E-05	0.024270955
HAL	-3.971526877	9.42E-05	0.046391678
HSH2D	-4.489932015	1.10E-06	0.004168311
F2RL3	-5.388427224	4.55E-06	0.00978319
ARMCX7P	-7.695071592	7.75E-07	0.004113068
H2AC18	-21.6267383	5.46E-08	0.000725107
