## Supplementary Tables for "Molecular profiling of frontal and occipital subcortical white matter hyperintensities in Alzheimer’s disease": Supplementary_Table13.xlsx

### Sheet: Supplementary_Table13
Sup. Table 13. Biological Processes enriched in significantly upregulated genes in high vs. low WMH occipital-WM bulk tissues
Category	Term	Description	LogP	Log(q-value)	Symbols
GO Biological Processes	GO:0050778	Positive regulation of immune response	-11.1471	-6.916	C1QA,C1QC,C3AR1,CD4,CD86,GSDME,NCKAP1L,HLA-DMA,HLA-DMB,HLA-DRA,IL18,LAT2,VSIG4,C5AR2,BLNK,TLR7,CARD9,HAVCR2,KLHL6,FCGR3A
GO Biological Processes	GO:0050778	positive regulation of immune response	-11.1471	-6.916	C1QA,C1QC,C3AR1,CD4,CD86,GSDME,NCKAP1L,HLA-DMA,HLA-DMB,HLA-DRA,IL18,LAT2,VSIG4,C5AR2,BLNK,TLR7,CARD9,HAVCR2,KLHL6
GO Biological Processes	GO:0002253	activation of immune response	-6.55712	-3.607	C1QA,C1QC,C3AR1,NCKAP1L,LAT2,VSIG4,C5AR2,BLNK,TLR7,HAVCR2,KLHL6
GO Biological Processes	GO:0002764	immune response-regulating signaling pathway	-5.06863	-2.556	C3AR1,FCGR3A,NCKAP1L,LAT2,C5AR2,BLNK,TLR7,HAVCR2,KLHL6
GO Biological Processes	GO:0002757	immune response-activating signaling pathway	-4.50519	-2.121	C3AR1,NCKAP1L,LAT2,C5AR2,BLNK,TLR7,HAVCR2,KLHL6
GO Biological Processes	GO:0050853	B cell receptor signaling pathway	-4.11731	-1.819	NCKAP1L,LAT2,BLNK,KLHL6
GO Biological Processes	GO:0002768	immune response-regulating cell surface receptor signaling pathway	-4.01086	-1.732	C3AR1,FCGR3A,NCKAP1L,LAT2,C5AR2,BLNK,KLHL6
GO Biological Processes	GO:0002429	immune response-activating cell surface receptor signaling pathway	-3.42829	-1.267	C3AR1,NCKAP1L,LAT2,C5AR2,BLNK,KLHL6
GO Biological Processes	GO:0050851	antigen receptor-mediated signaling pathway	-2.47558	-0.549	NCKAP1L,LAT2,BLNK,KLHL6
GO Biological Processes	GO:0001819	Positive regulation of cytokine production	-10.9581	-6.916	AIF1,C3AR1,CD4,CD86,CSF1R,FCGR2A,FCGR3A,HMOX1,IRF8,IL16,IL18,LAPTM5,FCGR2C,TLR7,CARD9,HAVCR2,CLEC9A,C1QA,CD68,SCG2,C5AR2,BLNK,C1QC,WAS,RNASET2,VSIG4,LPAR5,RTKN2
GO Biological Processes	GO:0001819	positive regulation of cytokine production	-10.9581	-6.916	AIF1,C3AR1,CD4,CD86,CSF1R,FCGR2A,FCGR3A,HMOX1,IRF8,IL16,IL18,LAPTM5,FCGR2C,TLR7,CARD9,HAVCR2,CLEC9A
GO Biological Processes	GO:0006954	inflammatory response	-8.31018	-4.745	AIF1,C1QA,C3AR1,CD68,CSF1R,FCGR2A,FCGR3A,HMOX1,IL18,SCG2,FCGR2C,C5AR2,BLNK,TLR7,HAVCR2
GO Biological Processes	GO:0032722	positive regulation of chemokine production	-7.89279	-4.394	AIF1,CSF1R,HMOX1,IL18,TLR7,CARD9,HAVCR2
GO Biological Processes	GO:0032642	regulation of chemokine production	-6.77795	-3.757	AIF1,CSF1R,HMOX1,IL18,TLR7,CARD9,HAVCR2
GO Biological Processes	GO:0045087	innate immune response	-5.02166	-2.523	AIF1,C1QA,C1QC,CSF1R,FCGR3A,IRF8,IL18,WAS,RNASET2,VSIG4,TLR7,CARD9,HAVCR2
Reactome Gene Sets	R-HSA-9660826	Purinergic signaling in leishmaniasis infection	-3.86385	-1.624	C3AR1,HMOX1,IL18
Reactome Gene Sets	R-HSA-9664424	Cell recruitment (pro-inflammatory response)	-3.86385	-1.624	C3AR1,HMOX1,IL18
GO Biological Processes	GO:0051090	regulation of DNA-binding transcription factor activity	-2.40506	-0.488	HMOX1,IL18,LPAR5,CARD9,HAVCR2,RTKN2
GO Biological Processes	GO:0048661	positive regulation of smooth muscle cell proliferation	-2.16006	-0.276	AIF1,HMOX1,IL18
KEGG Pathway	hsa05150	Staphylococcus aureus infection	-9.86354	-5.997	C1QA,C1QC,C3AR1,FCGR2A,FCGR3A,HLA-DMA,HLA-DMB,HLA-DRA,FCGR2C,CD86,H2BC17,IL18,CARD9,MSR1,CD4,CSF1R,CSF2RA,IL21R,MYH7,HSPA6,HAVCR2,SCIN,TLR7,PTTG1,BLNK
KEGG Pathway	hsa05150	Staphylococcus aureus infection	-9.86354	-5.997	C1QA,C1QC,C3AR1,FCGR2A,FCGR3A,HLA-DMA,HLA-DMB,HLA-DRA,FCGR2C
KEGG Pathway	hsa05322	Systemic lupus erythematosus	-8.47938	-4.745	C1QA,C1QC,CD86,FCGR2A,FCGR3A,HLA-DMA,HLA-DMB,HLA-DRA,H2BC17
KEGG Pathway	hsa05152	Tuberculosis	-6.28205	-3.419	FCGR2A,FCGR3A,HLA-DMA,HLA-DMB,HLA-DRA,IL18,FCGR2C,CARD9
KEGG Pathway	hsa05140	Leishmaniasis	-6.25726	-3.419	FCGR2A,FCGR3A,HLA-DMA,HLA-DMB,HLA-DRA,FCGR2C
WikiPathways	WP2328	Allograft rejection	-5.85567	-3.08	C1QA,C1QC,CD86,HLA-DMA,HLA-DMB,HLA-DRA
KEGG Pathway	hsa04145	Phagosome	-5.66175	-2.952	FCGR2A,FCGR3A,HLA-DMA,HLA-DMB,HLA-DRA,MSR1,FCGR2C
KEGG Pathway	hsa04640	Hematopoietic cell lineage	-5.61273	-2.913	CD4,CSF1R,CSF2RA,HLA-DMA,HLA-DMB,HLA-DRA
KEGG Pathway	hsa05321	Inflammatory bowel disease	-5.26654	-2.701	HLA-DMA,HLA-DMB,HLA-DRA,IL18,IL21R
KEGG Pathway	hsa05416	Viral myocarditis	-5.20132	-2.657	CD86,HLA-DMA,HLA-DMB,HLA-DRA,MYH7
KEGG Pathway	hsa04612	Antigen processing and presentation	-4.87636	-2.402	CD4,HLA-DMA,HLA-DMB,HLA-DRA,HSPA6
KEGG Pathway	hsa05330	Allograft rejection	-4.85096	-2.383	CD86,HLA-DMA,HLA-DMB,HLA-DRA
KEGG Pathway	hsa05332	Graft-versus-host disease	-4.67533	-2.24	CD86,HLA-DMA,HLA-DMB,HLA-DRA
KEGG Pathway	hsa04940	Type I diabetes mellitus	-4.63422	-2.215	CD86,HLA-DMA,HLA-DMB,HLA-DRA
GO Biological Processes	GO:0002399	MHC class II protein complex assembly	-4.5184	-2.124	HLA-DMA,HLA-DMB,HLA-DRA
GO Biological Processes	GO:0002503	peptide antigen assembly with MHC class II protein complex	-4.5184	-2.124	HLA-DMA,HLA-DMB,HLA-DRA
KEGG Pathway	hsa05323	Rheumatoid arthritis	-4.50511	-2.121	CD86,HLA-DMA,HLA-DMB,HLA-DRA,IL18
KEGG Pathway	hsa04672	Intestinal immune network for IgA production	-4.40724	-2.041	CD86,HLA-DMA,HLA-DMB,HLA-DRA
KEGG Pathway	hsa05320	Autoimmune thyroid disease	-4.27189	-1.921	CD86,HLA-DMA,HLA-DMB,HLA-DRA
GO Biological Processes	GO:0002396	MHC protein complex assembly	-4.21458	-1.884	HLA-DMA,HLA-DMB,HLA-DRA
GO Biological Processes	GO:0002501	peptide antigen assembly with MHC protein complex	-4.21458	-1.884	HLA-DMA,HLA-DMB,HLA-DRA
KEGG Pathway	hsa04659	Th17 cell differentiation	-4.19371	-1.871	CD4,HLA-DMA,HLA-DMB,HLA-DRA,IL21R
WikiPathways	WP5348	11p11 2 copy number variation syndrome	-4.17736	-1.861	CD4,HLA-DMA,HLA-DMB,HLA-DRA
WikiPathways	WP4217	Ebola virus infection in host	-3.8291	-1.593	HLA-DMA,HLA-DMB,HLA-DRA,HAVCR2,SCIN
GO Biological Processes	GO:0019886	antigen processing and presentation of exogenous peptide antigen via MHC class II	-3.63221	-1.432	HLA-DMA,HLA-DMB,HLA-DRA
KEGG Pathway	hsa05310	Asthma	-3.63221	-1.432	HLA-DMA,HLA-DMB,HLA-DRA
GO Biological Processes	GO:0002495	antigen processing and presentation of peptide antigen via MHC class II	-3.55051	-1.362	HLA-DMA,HLA-DMB,HLA-DRA
GO Biological Processes	GO:0002504	antigen processing and presentation of peptide or polysaccharide antigen via MHC class II	-3.51161	-1.332	HLA-DMA,HLA-DMB,HLA-DRA
KEGG Pathway	hsa04514	Cell adhesion molecules	-3.42097	-1.262	CD4,CD86,HLA-DMA,HLA-DMB,HLA-DRA
KEGG Pathway	hsa04658	Th1 and Th2 cell differentiation	-3.34252	-1.203	CD4,HLA-DMA,HLA-DMB,HLA-DRA
GO Biological Processes	GO:0002478	antigen processing and presentation of exogenous peptide antigen	-3.26939	-1.151	HLA-DMA,HLA-DMB,HLA-DRA
KEGG Pathway	hsa05164	Influenza A	-3.26439	-1.151	HLA-DMA,HLA-DMB,HLA-DRA,IL18,TLR7
KEGG Pathway	hsa05145	Toxoplasmosis	-3.03584	-0.976	HLA-DMA,HLA-DMB,HLA-DRA,HSPA6
GO Biological Processes	GO:0019884	antigen processing and presentation of exogenous antigen	-3.01587	-0.96	HLA-DMA,HLA-DMB,HLA-DRA
KEGG Pathway	hsa05166	Human T-cell leukemia virus 1 infection	-2.75917	-0.774	CD4,HLA-DMA,HLA-DMB,HLA-DRA,PTTG1
GO Biological Processes	GO:0048002	antigen processing and presentation of peptide antigen	-2.59414	-0.647	HLA-DMA,HLA-DMB,HLA-DRA
GO Biological Processes	GO:0019882	antigen processing and presentation	-2.11328	-0.25	HLA-DMA,HLA-DMB,HLA-DRA
KEGG Pathway	hsa05169	Epstein-Barr virus infection	-2.10122	-0.242	HLA-DMA,HLA-DMB,HLA-DRA,BLNK
GO Biological Processes	GO:0002250	Adaptive immune response	-8.31307	-4.745	C1QA,C1QC,CD4,CD86,FCGR2A,FCGR3A,HLA-DMA,HLA-DMB,HLA-DRA,IL18,LAT2,FCGR2C,IL21R,CARD9,HAVCR2,KLHL6,IRF8,VSIG4,C3AR1,NCKAP1L,HMOX1,WAS,C5AR2,CD68,CSF1R,BLNK,SCIN,H2BC17,TLR7,LPAR5
GO Biological Processes	GO:0002250	adaptive immune response	-8.31307	-4.745	C1QA,C1QC,CD4,CD86,FCGR2A,FCGR3A,HLA-DMA,HLA-DMB,HLA-DRA,IL18,LAT2,FCGR2C,IL21R,CARD9,HAVCR2,KLHL6
GO Biological Processes	GO:0002252	immune effector process	-6.65593	-3.655	C1QA,C1QC,FCGR2A,FCGR3A,IRF8,IL18,LAT2,FCGR2C,VSIG4,IL21R,CARD9,HAVCR2
GO Biological Processes	GO:0002460	adaptive immune response based on somatic recombination of immune receptors built from immunoglobulin superfamily domains	-6.27653	-3.419	C1QA,C1QC,FCGR2A,FCGR3A,IL18,FCGR2C,IL21R,CARD9,KLHL6
GO Biological Processes	GO:0002443	leukocyte mediated immunity	-5.68734	-2.967	C1QA,C1QC,FCGR2A,FCGR3A,IL18,LAT2,FCGR2C,IL21R,CARD9
GO Biological Processes	GO:0001788	antibody-dependent cellular cytotoxicity	-5.50859	-2.855	FCGR2A,FCGR3A,FCGR2C
GO Biological Processes	GO:0001794	type IIa hypersensitivity	-5.50859	-2.855	FCGR2A,FCGR3A,FCGR2C
GO Biological Processes	GO:0002445	type II hypersensitivity	-5.50859	-2.855	FCGR2A,FCGR3A,FCGR2C
Reactome Gene Sets	R-HSA-9658195	Leishmania infection	-5.44276	-2.815	C3AR1,FCGR2A,FCGR3A,NCKAP1L,HMOX1,IL18,WAS
Reactome Gene Sets	R-HSA-9824443	Parasitic Infection Pathways	-5.44276	-2.815	C3AR1,FCGR2A,FCGR3A,NCKAP1L,HMOX1,IL18,WAS
GO Biological Processes	GO:0002449	lymphocyte mediated immunity	-5.3887	-2.778	C1QA,C1QC,FCGR2A,FCGR3A,IL18,FCGR2C,IL21R,CARD9
GO Biological Processes	GO:0016064	immunoglobulin mediated immune response	-5.37365	-2.771	C1QA,C1QC,FCGR2A,FCGR3A,FCGR2C,IL21R,CARD9
GO Biological Processes	GO:0019724	B cell mediated immunity	-5.28977	-2.705	C1QA,C1QC,FCGR2A,FCGR3A,FCGR2C,IL21R,CARD9
GO Biological Processes	GO:1903557	positive regulation of tumor necrosis factor superfamily cytokine production	-5.27868	-2.705	CD86,FCGR2A,FCGR3A,FCGR2C,CARD9,HAVCR2
GO Biological Processes	GO:0002444	myeloid leukocyte mediated immunity	-5.23367	-2.683	FCGR2A,FCGR3A,LAT2,FCGR2C,CARD9
GO Biological Processes	GO:0002524	hypersensitivity	-5.18005	-2.643	FCGR2A,FCGR3A,FCGR2C
GO Biological Processes	GO:1903555	regulation of tumor necrosis factor superfamily cytokine production	-4.96454	-2.478	CD86,FCGR2A,FCGR3A,FCGR2C,C5AR2,CARD9,HAVCR2
GO Biological Processes	GO:0002437	inflammatory response to antigenic stimulus	-4.63422	-2.215	CD68,FCGR2A,FCGR3A,FCGR2C
GO Biological Processes	GO:0002438	acute inflammatory response to antigenic stimulus	-4.5184	-2.124	FCGR2A,FCGR3A,FCGR2C
GO Biological Processes	GO:0032760	positive regulation of tumor necrosis factor production	-4.17464	-1.861	FCGR2A,FCGR3A,FCGR2C,CARD9,HAVCR2
Reactome Gene Sets	R-HSA-2029482	Regulation of actin dynamics for phagocytic cup formation	-4.03127	-1.745	FCGR2A,FCGR3A,NCKAP1L,WAS
GO Biological Processes	GO:0032680	regulation of tumor necrosis factor production	-4.01782	-1.735	FCGR2A,FCGR3A,FCGR2C,C5AR2,CARD9,HAVCR2
GO Biological Processes	GO:0001909	leukocyte mediated cytotoxicity	-3.89751	-1.651	FCGR2A,FCGR3A,IL18,FCGR2C
KEGG Pathway	hsa04380	Osteoclast differentiation	-3.73683	-1.52	CSF1R,FCGR2A,FCGR3A,FCGR2C,BLNK
Reactome Gene Sets	R-HSA-2029480	Fcgamma receptor (FCGR) dependent phagocytosis	-3.45399	-1.287	FCGR2A,FCGR3A,NCKAP1L,WAS
KEGG Pathway	hsa04666	Fc gamma R-mediated phagocytosis	-3.25552	-1.145	FCGR2A,FCGR3A,WAS,SCIN
Reactome Gene Sets	R-HSA-9664407	Parasite infection	-2.80707	-0.804	FCGR3A,NCKAP1L,WAS
Reactome Gene Sets	R-HSA-9664417	Leishmania phagocytosis	-2.80707	-0.804	FCGR3A,NCKAP1L,WAS
Reactome Gene Sets	R-HSA-9664422	FCGR3A-mediated phagocytosis	-2.80707	-0.804	FCGR3A,NCKAP1L,WAS
GO Biological Processes	GO:0001906	cell killing	-2.71063	-0.736	FCGR2A,FCGR3A,IL18,FCGR2C
KEGG Pathway	hsa05135	Yersinia infection	-2.69904	-0.732	CD4,FCGR2A,IL18,WAS
GO Biological Processes	GO:0002526	acute inflammatory response	-2.5766	-0.636	FCGR2A,FCGR3A,FCGR2C
GO Biological Processes	GO:0050766	positive regulation of phagocytosis	-2.55933	-0.622	FCGR2A,NCKAP1L,FCGR2C
KEGG Pathway	hsa04613	Neutrophil extracellular trap formation	-2.18526	-0.294	FCGR2A,FCGR3A,H2BC17,TLR7
GO Biological Processes	GO:0050764	regulation of phagocytosis	-2.16006	-0.276	FCGR2A,NCKAP1L,FCGR2C
KEGG Pathway	hsa05130	Pathogenic Escherichia coli infection	-2.13114	-0.26	FCGR2A,NCKAP1L,IL18,LPAR5
GO Biological Processes	GO:0070665	Positive regulation of leukocyte proliferation	-7.79442	-4.354	AIF1,CD86,CSF1R,CSF2RA,FCGR3A,NCKAP1L,HLA-DMB,IL18,HAVCR2,CD4,HLA-DMA,HLA-DRA,LAPTM5,VSIG4,DOCK8,CCN1,PLEKHA2,P2RY12,WAS,CARD9,C1QC,SCIN,IL16,RRM2,C5AR2,SERPINF1
GO Biological Processes	GO:0070665	positive regulation of leukocyte proliferation	-7.79442	-4.354	AIF1,CD86,CSF1R,CSF2RA,FCGR3A,NCKAP1L,HLA-DMB,IL18,HAVCR2
GO Biological Processes	GO:0050863	regulation of T cell activation	-7.52285	-4.221	AIF1,CD4,CD86,NCKAP1L,HLA-DMA,HLA-DMB,HLA-DRA,IL18,LAPTM5,VSIG4,DOCK8,HAVCR2
GO Biological Processes	GO:1903037	regulation of leukocyte cell-cell adhesion	-7.52285	-4.221	AIF1,CD4,CD86,NCKAP1L,HLA-DMA,HLA-DMB,HLA-DRA,IL18,LAPTM5,VSIG4,DOCK8,HAVCR2
GO Biological Processes	GO:0045785	positive regulation of cell adhesion	-7.29811	-4.052	AIF1,CD4,CD86,NCKAP1L,HLA-DMA,HLA-DMB,HLA-DRA,CCN1,IL18,PLEKHA2,P2RY12,DOCK8,HAVCR2
GO Biological Processes	GO:0050870	positive regulation of T cell activation	-7.28138	-4.052	AIF1,CD4,CD86,NCKAP1L,HLA-DMA,HLA-DMB,HLA-DRA,IL18,DOCK8,HAVCR2
GO Biological Processes	GO:0051251	positive regulation of lymphocyte activation	-7.22445	-4.027	AIF1,CD4,CD86,FCGR3A,NCKAP1L,HLA-DMA,HLA-DMB,HLA-DRA,IL18,DOCK8,HAVCR2
GO Biological Processes	GO:0051249	regulation of lymphocyte activation	-7.07424	-3.907	AIF1,CD4,CD86,FCGR3A,NCKAP1L,HLA-DMA,HLA-DMB,HLA-DRA,IL18,LAPTM5,VSIG4,DOCK8,HAVCR2
GO Biological Processes	GO:0070663	regulation of leukocyte proliferation	-7.03059	-3.891	AIF1,CD86,CSF1R,CSF2RA,FCGR3A,NCKAP1L,HLA-DMB,IL18,VSIG4,HAVCR2
GO Biological Processes	GO:1903039	positive regulation of leukocyte cell-cell adhesion	-6.91138	-3.798	AIF1,CD4,CD86,NCKAP1L,HLA-DMA,HLA-DMB,HLA-DRA,IL18,DOCK8,HAVCR2
GO Biological Processes	GO:0002696	positive regulation of leukocyte activation	-6.791	-3.757	AIF1,CD4,CD86,FCGR3A,NCKAP1L,HLA-DMA,HLA-DMB,HLA-DRA,IL18,DOCK8,HAVCR2
GO Biological Processes	GO:0050867	positive regulation of cell activation	-6.57987	-3.607	AIF1,CD4,CD86,FCGR3A,NCKAP1L,HLA-DMA,HLA-DMB,HLA-DRA,IL18,DOCK8,HAVCR2
GO Biological Processes	GO:0002694	regulation of leukocyte activation	-6.46503	-3.553	AIF1,CD4,CD86,FCGR3A,NCKAP1L,HLA-DMA,HLA-DMB,HLA-DRA,IL18,LAPTM5,VSIG4,DOCK8,HAVCR2
GO Biological Processes	GO:0022407	regulation of cell-cell adhesion	-6.29716	-3.419	AIF1,CD4,CD86,NCKAP1L,HLA-DMA,HLA-DMB,HLA-DRA,IL18,LAPTM5,VSIG4,DOCK8,HAVCR2
GO Biological Processes	GO:0022409	positive regulation of cell-cell adhesion	-6.26898	-3.419	AIF1,CD4,CD86,NCKAP1L,HLA-DMA,HLA-DMB,HLA-DRA,IL18,DOCK8,HAVCR2
GO Biological Processes	GO:0050865	regulation of cell activation	-6.002	-3.203	AIF1,CD4,CD86,FCGR3A,NCKAP1L,HLA-DMA,HLA-DMB,HLA-DRA,IL18,LAPTM5,VSIG4,DOCK8,HAVCR2
GO Biological Processes	GO:0050671	positive regulation of lymphocyte proliferation	-5.83879	-3.075	AIF1,CD86,FCGR3A,NCKAP1L,HLA-DMB,IL18,HAVCR2
GO Biological Processes	GO:0032946	positive regulation of mononuclear cell proliferation	-5.77845	-3.026	AIF1,CD86,FCGR3A,NCKAP1L,HLA-DMB,IL18,HAVCR2
GO Biological Processes	GO:0042102	positive regulation of T cell proliferation	-5.48786	-2.843	AIF1,CD86,NCKAP1L,HLA-DMB,IL18,HAVCR2
GO Biological Processes	GO:0050670	regulation of lymphocyte proliferation	-5.3887	-2.778	AIF1,CD86,FCGR3A,NCKAP1L,HLA-DMB,IL18,VSIG4,HAVCR2
GO Biological Processes	GO:0032944	regulation of mononuclear cell proliferation	-5.33523	-2.74	AIF1,CD86,FCGR3A,NCKAP1L,HLA-DMB,IL18,VSIG4,HAVCR2
GO Biological Processes	GO:0042129	regulation of T cell proliferation	-5.16096	-2.632	AIF1,CD86,NCKAP1L,HLA-DMB,IL18,VSIG4,HAVCR2
Canonical Pathways	M290	PID IL12 STAT4 PATHWAY	-5.15552	-2.632	CD4,CD86,HLA-DRA,IL18
GO Biological Processes	GO:0043372	positive regulation of CD4-positive, alpha-beta T cell differentiation	-5.04763	-2.543	CD86,NCKAP1L,HLA-DRA,IL18
GO Biological Processes	GO:0002822	regulation of adaptive immune response based on somatic recombination of immune receptors built from immunoglobulin superfamily domains	-5.00854	-2.516	CD4,NCKAP1L,HLA-DRA,IL18,WAS,CARD9,HAVCR2
GO Biological Processes	GO:0002819	regulation of adaptive immune response	-4.79579	-2.344	CD4,NCKAP1L,HLA-DRA,IL18,WAS,CARD9,HAVCR2
GO Biological Processes	GO:2000516	positive regulation of CD4-positive, alpha-beta T cell activation	-4.63422	-2.215	CD86,NCKAP1L,HLA-DRA,IL18
GO Biological Processes	GO:0046638	positive regulation of alpha-beta T cell differentiation	-4.30467	-1.948	CD86,NCKAP1L,HLA-DRA,IL18
GO Biological Processes	GO:0043370	regulation of CD4-positive, alpha-beta T cell differentiation	-4.23975	-1.901	CD86,NCKAP1L,HLA-DRA,IL18
WikiPathways	WP3945	TYROBP causal network in microglia	-4.03127	-1.745	C1QC,CD4,NCKAP1L,IL18
Canonical Pathways	M34	PID TCR PATHWAY	-3.94967	-1.693	CD4,CD86,HLA-DRA,WAS
GO Biological Processes	GO:0046635	positive regulation of alpha-beta T cell activation	-3.79812	-1.569	CD86,NCKAP1L,HLA-DRA,IL18
GO Biological Processes	GO:0046637	regulation of alpha-beta T cell differentiation	-3.75069	-1.531	CD86,NCKAP1L,HLA-DRA,IL18
GO Biological Processes	GO:2000514	regulation of CD4-positive, alpha-beta T cell activation	-3.65995	-1.45	CD86,NCKAP1L,HLA-DRA,IL18
Reactome Gene Sets	R-HSA-202433	Generation of second messenger molecules	-3.51161	-1.332	CD4,HLA-DRA,WAS
GO Biological Processes	GO:0045622	regulation of T-helper cell differentiation	-3.26939	-1.151	CD86,HLA-DRA,IL18
GO Biological Processes	GO:0002709	regulation of T cell mediated immunity	-3.22208	-1.126	NCKAP1L,HLA-DRA,IL18,WAS
GO Biological Processes	GO:0002706	regulation of lymphocyte mediated immunity	-3.08916	-1.018	NCKAP1L,HLA-DRA,IL18,WAS,HAVCR2
GO Biological Processes	GO:1902107	positive regulation of leukocyte differentiation	-3.07877	-1.014	CD4,CD86,NCKAP1L,HLA-DRA,IL18
GO Biological Processes	GO:1903708	positive regulation of hemopoiesis	-3.07877	-1.014	CD4,CD86,NCKAP1L,HLA-DRA,IL18
GO Biological Processes	GO:0032660	regulation of interleukin-17 production	-3.06774	-1.005	NCKAP1L,IL18,CARD9
GO Biological Processes	GO:0046634	regulation of alpha-beta T cell activation	-3.00696	-0.956	CD86,NCKAP1L,HLA-DRA,IL18
GO Biological Processes	GO:0045582	positive regulation of T cell differentiation	-2.95086	-0.908	CD86,NCKAP1L,HLA-DRA,IL18
GO Biological Processes	GO:1903706	regulation of hemopoiesis	-2.88876	-0.861	C1QC,CD4,CD86,NCKAP1L,HLA-DRA,IL18,SCIN
GO Biological Processes	GO:0002824	positive regulation of adaptive immune response based on somatic recombination of immune receptors built from immunoglobulin superfamily domains	-2.87057	-0.849	CD4,HLA-DRA,IL18,CARD9
GO Biological Processes	GO:0002821	positive regulation of adaptive immune response	-2.79452	-0.797	CD4,HLA-DRA,IL18,CARD9
WikiPathways	WP5115	Network map of SARS CoV 2 signaling pathway	-2.79373	-0.797	CD4,HLA-DRA,IL16,IL18,RRM2
GO Biological Processes	GO:0045621	positive regulation of lymphocyte differentiation	-2.77004	-0.776	CD86,NCKAP1L,HLA-DRA,IL18
GO Biological Processes	GO:1902105	regulation of leukocyte differentiation	-2.76774	-0.776	C1QC,CD4,CD86,NCKAP1L,HLA-DRA,IL18
Canonical Pathways	M54	PID IL12 2PATHWAY	-2.745	-0.765	CD4,HLA-DRA,IL18
GO Biological Processes	GO:0032715	negative regulation of interleukin-6 production	-2.63004	-0.672	NCKAP1L,C5AR2,HAVCR2
Reactome Gene Sets	R-HSA-388841	Costimulation by the CD28 family	-2.61195	-0.656	CD4,CD86,HLA-DRA
GO Biological Processes	GO:0002703	regulation of leukocyte mediated immunity	-2.55843	-0.622	NCKAP1L,HLA-DRA,IL18,WAS,HAVCR2
WikiPathways	WP5098	T cell activation SARS CoV 2	-2.31391	-0.403	CD4,CD86,HLA-DRA
GO Biological Processes	GO:0045580	regulation of T cell differentiation	-2.26671	-0.361	CD86,NCKAP1L,HLA-DRA,IL18
GO Biological Processes	GO:0001910	regulation of leukocyte mediated cytotoxicity	-2.20896	-0.31	NCKAP1L,HLA-DRA,HAVCR2
GO Biological Processes	GO:0010720	positive regulation of cell development	-2.07969	-0.229	CD4,CD86,NCKAP1L,HLA-DRA,IL18,SERPINF1
GO Biological Processes	GO:0031341	regulation of cell killing	-2.04674	-0.202	NCKAP1L,HLA-DRA,HAVCR2
GO Biological Processes	GO:0045619	regulation of lymphocyte differentiation	-2.0224	-0.183	CD86,NCKAP1L,HLA-DRA,IL18
GO Biological Processes	GO:0002685	Regulation of leukocyte migration	-7.63879	-4.25	AIF1,C3AR1,CSF1R,CYP19A1,NCKAP1L,HMOX1,LYVE1,C5AR2,P2RY12,DOCK8,IL16,SCG2,CCN1,ONECUT2,IL18,TLR7,CARD9,HAVCR2
GO Biological Processes	GO:0002685	regulation of leukocyte migration	-7.63879	-4.25	AIF1,C3AR1,CSF1R,CYP19A1,NCKAP1L,HMOX1,LYVE1,C5AR2,P2RY12,DOCK8
GO Biological Processes	GO:0050920	regulation of chemotaxis	-6.55228	-3.607	AIF1,C3AR1,CSF1R,CYP19A1,NCKAP1L,IL16,SCG2,C5AR2,P2RY12
GO Biological Processes	GO:0050921	positive regulation of chemotaxis	-5.85921	-3.08	AIF1,C3AR1,CSF1R,NCKAP1L,IL16,SCG2,P2RY12
GO Biological Processes	GO:0002687	positive regulation of leukocyte migration	-5.71946	-2.987	AIF1,C3AR1,CSF1R,NCKAP1L,LYVE1,P2RY12,DOCK8
GO Biological Processes	GO:0040017	positive regulation of locomotion	-5.2775	-2.705	AIF1,C3AR1,CSF1R,NCKAP1L,HMOX1,CCN1,IL16,SCG2,ONECUT2,LYVE1,P2RY12,DOCK8
GO Biological Processes	GO:0002688	regulation of leukocyte chemotaxis	-5.06648	-2.556	AIF1,C3AR1,CSF1R,CYP19A1,NCKAP1L,C5AR2
GO Biological Processes	GO:0032103	positive regulation of response to external stimulus	-4.95766	-2.478	AIF1,C3AR1,CSF1R,NCKAP1L,IL16,IL18,SCG2,TLR7,CARD9,P2RY12,HAVCR2
GO Biological Processes	GO:1905521	regulation of macrophage migration	-4.59412	-2.18	C3AR1,CSF1R,CYP19A1,P2RY12
GO Biological Processes	GO:0071622	regulation of granulocyte chemotaxis	-4.33814	-1.977	C3AR1,CSF1R,NCKAP1L,C5AR2
GO Biological Processes	GO:0030335	positive regulation of cell migration	-4.0647	-1.77	AIF1,C3AR1,CSF1R,NCKAP1L,HMOX1,CCN1,ONECUT2,LYVE1,P2RY12,DOCK8
GO Biological Processes	GO:1905523	positive regulation of macrophage migration	-3.91588	-1.662	C3AR1,CSF1R,P2RY12
GO Biological Processes	GO:2000147	positive regulation of cell motility	-3.90293	-1.653	AIF1,C3AR1,CSF1R,NCKAP1L,HMOX1,CCN1,ONECUT2,LYVE1,P2RY12,DOCK8
GO Biological Processes	GO:0010758	regulation of macrophage chemotaxis	-3.81392	-1.581	C3AR1,CSF1R,CYP19A1
GO Biological Processes	GO:0090022	regulation of neutrophil chemotaxis	-3.51161	-1.332	C3AR1,NCKAP1L,C5AR2
GO Biological Processes	GO:0002690	positive regulation of leukocyte chemotaxis	-3.32472	-1.191	AIF1,C3AR1,CSF1R,NCKAP1L
GO Biological Processes	GO:1902622	regulation of neutrophil migration	-3.12198	-1.043	C3AR1,NCKAP1L,C5AR2
GO Biological Processes	GO:0071675	regulation of mononuclear cell migration	-2.87057	-0.849	AIF1,C3AR1,CSF1R,DOCK8
GO Biological Processes	GO:0006935	chemotaxis	-2.65087	-0.688	C3AR1,NCKAP1L,CCN1,IL16,SCG2,C5AR2
GO Biological Processes	GO:0042330	taxis	-2.63834	-0.679	C3AR1,NCKAP1L,CCN1,IL16,SCG2,C5AR2
GO Biological Processes	GO:0040011	locomotion	-2.5236	-0.592	C3AR1,NCKAP1L,CCN1,IL16,SCG2,C5AR2
GO Biological Processes	GO:1901224	Positive regulation of non-canonical NF-kappaB signal transduction	-6.78094	-3.757	CD86,IL18,LAPTM5,TLR7,HAVCR2,RTKN2,NCKAP1L,HLA-DMB,HLA-DRA,WAS,VSIG4,CARD9,AIF1,IL16,C5AR2,IRF8,SCG2,IQGAP3
GO Biological Processes	GO:1901224	positive regulation of non-canonical NF-kappaB signal transduction	-6.78094	-3.757	CD86,IL18,LAPTM5,TLR7,HAVCR2,RTKN2
GO Biological Processes	GO:0002697	regulation of immune effector process	-6.52325	-3.595	CD86,NCKAP1L,HLA-DMB,HLA-DRA,IL18,WAS,LAPTM5,VSIG4,TLR7,CARD9,HAVCR2
GO Biological Processes	GO:1901222	regulation of non-canonical NF-kappaB signal transduction	-5.53701	-2.855	CD86,IL18,LAPTM5,TLR7,HAVCR2,RTKN2
GO Biological Processes	GO:0032675	regulation of interleukin-6 production	-5.24071	-2.683	AIF1,NCKAP1L,IL16,C5AR2,TLR7,CARD9,HAVCR2
GO Biological Processes	GO:0002699	positive regulation of immune effector process	-4.20576	-1.879	CD86,HLA-DMB,HLA-DRA,IL18,LAPTM5,TLR7,CARD9
GO Biological Processes	GO:0032649	regulation of type II interferon production	-3.99391	-1.722	IRF8,IL18,LAPTM5,TLR7,HAVCR2
GO Biological Processes	GO:0060907	positive regulation of macrophage cytokine production	-3.97017	-1.709	LAPTM5,TLR7,CARD9
GO Biological Processes	GO:0002702	positive regulation of production of molecular mediator of immune response	-3.75189	-1.531	CD86,IL18,LAPTM5,TLR7,CARD9
GO Biological Processes	GO:0032729	positive regulation of type II interferon production	-3.63807	-1.432	IRF8,IL18,TLR7,HAVCR2
GO Biological Processes	GO:0002720	positive regulation of cytokine production involved in immune response	-3.55353	-1.362	IL18,LAPTM5,TLR7,CARD9
GO Biological Processes	GO:0061081	positive regulation of myeloid leukocyte cytokine production involved in immune response	-3.47392	-1.301	LAPTM5,TLR7,CARD9
GO Biological Processes	GO:0010935	regulation of macrophage cytokine production	-3.40185	-1.252	LAPTM5,TLR7,CARD9
GO Biological Processes	GO:0032755	positive regulation of interleukin-6 production	-3.18938	-1.099	AIF1,IL16,TLR7,CARD9
GO Biological Processes	GO:0002700	regulation of production of molecular mediator of immune response	-3.07877	-1.014	CD86,IL18,LAPTM5,TLR7,CARD9
GO Biological Processes	GO:0002718	regulation of cytokine production involved in immune response	-2.91016	-0.874	IL18,LAPTM5,TLR7,CARD9
GO Biological Processes	GO:0000165	MAPK cascade	-2.06478	-0.215	SCG2,TLR7,CARD9,IQGAP3
GO Biological Processes	GO:0032663	Regulation of interleukin-2 production	-6.78094	-3.757	CD4,CD86,LAPTM5,VSIG4,CARD9,HAVCR2,C1QC,CD68,CYP19A1,NCKAP1L,HMOX1,C5AR2,IRF8,IL18,PCSK1,KLHL6,TGFBI
GO Biological Processes	GO:0032663	regulation of interleukin-2 production	-6.78094	-3.757	CD4,CD86,LAPTM5,VSIG4,CARD9,HAVCR2
GO Biological Processes	GO:0002683	negative regulation of immune system process	-4.45293	-2.079	C1QC,CD86,CD68,CYP19A1,NCKAP1L,HMOX1,LAPTM5,VSIG4,C5AR2,HAVCR2
GO Biological Processes	GO:0032703	negative regulation of interleukin-2 production	-3.76593	-1.54	LAPTM5,VSIG4,HAVCR2
GO Biological Processes	GO:0050868	negative regulation of T cell activation	-2.79452	-0.797	CD86,LAPTM5,VSIG4,HAVCR2
GO Biological Processes	GO:0009617	response to bacterium	-2.75569	-0.772	CD4,CD86,CD68,IRF8,IL18,PCSK1,CARD9,HAVCR2,KLHL6
GO Biological Processes	GO:0002237	response to molecule of bacterial origin	-2.59519	-0.647	CD86,CD68,IRF8,PCSK1,CARD9,HAVCR2
GO Biological Processes	GO:1903038	negative regulation of leukocyte cell-cell adhesion	-2.57751	-0.636	CD86,LAPTM5,VSIG4,HAVCR2
GO Biological Processes	GO:0042130	negative regulation of T cell proliferation	-2.54232	-0.607	CD86,VSIG4,HAVCR2
GO Biological Processes	GO:0051250	negative regulation of lymphocyte activation	-2.39918	-0.484	CD86,LAPTM5,VSIG4,HAVCR2
GO Biological Processes	GO:0050672	negative regulation of lymphocyte proliferation	-2.30023	-0.391	CD86,VSIG4,HAVCR2
GO Biological Processes	GO:0032945	negative regulation of mononuclear cell proliferation	-2.28672	-0.379	CD86,VSIG4,HAVCR2
GO Biological Processes	GO:0070664	negative regulation of leukocyte proliferation	-2.18423	-0.294	CD86,VSIG4,HAVCR2
GO Biological Processes	GO:0002695	negative regulation of leukocyte activation	-2.17738	-0.289	CD86,LAPTM5,VSIG4,HAVCR2
GO Biological Processes	GO:0007162	negative regulation of cell adhesion	-2.14433	-0.268	CD86,TGFBI,LAPTM5,VSIG4,HAVCR2
GO Biological Processes	GO:0042742	defense response to bacterium	-2.1386	-0.263	CD4,IRF8,IL18,CARD9,HAVCR2
GO Biological Processes	GO:0022408	negative regulation of cell-cell adhesion	-2.09385	-0.238	CD86,LAPTM5,VSIG4,HAVCR2
GO Biological Processes	GO:0071222	cellular response to lipopolysaccharide	-2.05761	-0.211	CD86,CD68,IRF8,HAVCR2
GO Biological Processes	GO:0032496	response to lipopolysaccharide	-2.02334	-0.183	CD86,CD68,IRF8,PCSK1,HAVCR2
GO Biological Processes	GO:0050866	negative regulation of cell activation	-2.00859	-0.172	CD86,LAPTM5,VSIG4,HAVCR2
GO Biological Processes	GO:0045321	Leukocyte activation	-6.23919	-3.414	AIF1,C1QA,CD4,CD86,FCGR3A,IRF8,IL18,WAS,LAT2,BLNK,IL21R,DOCK8,HAVCR2,P2RY12,CSF1R,CSF2RA,GSDME
GO Biological Processes	GO:0045321	leukocyte activation	-6.23919	-3.414	AIF1,C1QA,CD4,CD86,FCGR3A,IRF8,IL18,WAS,LAT2,BLNK,IL21R,DOCK8,HAVCR2
GO Biological Processes	GO:0001775	cell activation	-6.09349	-3.282	AIF1,C1QA,CD4,CD86,FCGR3A,IRF8,IL18,WAS,LAT2,BLNK,IL21R,P2RY12,DOCK8,HAVCR2
GO Biological Processes	GO:0046649	lymphocyte activation	-4.78678	-2.341	CD4,CD86,FCGR3A,IRF8,IL18,WAS,LAT2,BLNK,IL21R,DOCK8
GO Biological Processes	GO:0002274	myeloid leukocyte activation	-4.54388	-2.135	AIF1,C1QA,FCGR3A,IL18,LAT2,HAVCR2
GO Biological Processes	GO:0042116	macrophage activation	-4.0036	-1.728	AIF1,C1QA,FCGR3A,HAVCR2
GO Biological Processes	GO:0032814	regulation of natural killer cell activation	-3.26939	-1.151	FCGR3A,IL18,HAVCR2
GO Biological Processes	GO:0071345	cellular response to cytokine stimulus	-3.23449	-1.134	AIF1,CD4,CSF1R,CSF2RA,GSDME,IRF8,IL18,WAS,IL21R,DOCK8
GO Biological Processes	GO:0030101	natural killer cell activation	-2.70539	-0.735	FCGR3A,IL18,IL21R
GO Biological Processes	GO:0002366	leukocyte activation involved in immune response	-2.13114	-0.26	FCGR3A,IRF8,LAT2,HAVCR2
GO Biological Processes	GO:0002263	cell activation involved in immune response	-2.10122	-0.242	FCGR3A,IRF8,LAT2,HAVCR2
WikiPathways	WP2806	Complement system	-5.71763	-2.987	C3AR1,FCGR3A,GNA15,WAS,VSIG4,C5AR2,CD4,LAT2,P2RY12,GPR34,HTR5A,LPAR5,RGS10,PCSK1,PKD2L1,CPNE4,DAGLB
WikiPathways	WP2806	Complement system	-5.71763	-2.987	C3AR1,FCGR3A,GNA15,WAS,VSIG4,C5AR2
GO Biological Processes	GO:0019722	calcium-mediated signaling	-4.44948	-2.079	C3AR1,CD4,FCGR3A,GNA15,LAT2,P2RY12
GO Biological Processes	GO:0019932	second-messenger-mediated signaling	-3.47628	-1.301	C3AR1,CD4,FCGR3A,GNA15,LAT2,P2RY12
GO Biological Processes	GO:0007200	phospholipase C-activating G protein-coupled receptor signaling pathway	-3.27252	-1.151	C3AR1,GNA15,C5AR2,P2RY12
WikiPathways	WP455	GPCRs class A rhodopsin like	-3.26455	-1.151	C3AR1,GPR34,HTR5A,C5AR2,LPAR5,P2RY12
Reactome Gene Sets	R-HSA-418594	G alpha (i) signalling events	-2.82222	-0.811	C3AR1,GNA15,HTR5A,RGS10,LPAR5,P2RY12
GO Biological Processes	GO:1902074	response to salt	-2.4381	-0.52	GNA15,PCSK1,RGS10,PKD2L1,P2RY12,CPNE4
Reactome Gene Sets	R-HSA-372790	Signaling by GPCR	-2.19833	-0.304	C3AR1,GNA15,HTR5A,RGS10,C5AR2,LPAR5,P2RY12,DAGLB
GO Biological Processes	GO:1902075	cellular response to salt	-2.02936	-0.187	GNA15,RGS10,P2RY12,CPNE4
Reactome Gene Sets	R-HSA-373076	Class A/1 (Rhodopsin-like receptors)	-2.00761	-0.172	C3AR1,HTR5A,C5AR2,LPAR5,P2RY12
WikiPathways	WP5284	Cell interactions of the pancreatic cancer microenvironment	-5.52892	-2.855	CD86,CSF1R,CSF2RA,HLA-DRA,CD4,HMOX1,IL16,IL18,BLNK,IL21R,HAVCR2,IRF8,GSDME,DUSP2,CCN1,ROS1,LAPTM5,CARD9,IQGAP3,NCKAP1L,KIF14,PPP1R15A
WikiPathways	WP5284	Cell interactions of the pancreatic cancer microenvironment	-5.52892	-2.855	CD86,CSF1R,CSF2RA,HLA-DRA
Reactome Gene Sets	R-HSA-449147	Signaling by Interleukins	-4.80249	-2.346	CD4,CD86,CSF1R,CSF2RA,HMOX1,IL16,IL18,BLNK,IL21R,HAVCR2
Reactome Gene Sets	R-HSA-1280215	Cytokine Signaling in Immune system	-4.25837	-1.915	CD4,CD86,CSF1R,CSF2RA,HLA-DRA,HMOX1,IRF8,IL16,IL18,BLNK,IL21R,HAVCR2
Reactome Gene Sets	R-HSA-449836	Other interleukin signaling	-3.97017	-1.709	CD4,CSF1R,IL16
GO Biological Processes	GO:0043408	regulation of MAPK cascade	-3.55824	-1.364	CD4,CSF1R,GSDME,DUSP2,CCN1,ROS1,LAPTM5,CARD9,HAVCR2,IQGAP3
GO Biological Processes	GO:0010562	positive regulation of phosphorus metabolic process	-3.38414	-1.239	CD4,CD86,CSF1R,NCKAP1L,CCN1,IL18,ROS1,KIF14,PPP1R15A,IQGAP3
GO Biological Processes	GO:0045937	positive regulation of phosphate metabolic process	-3.38414	-1.239	CD4,CD86,CSF1R,NCKAP1L,CCN1,IL18,ROS1,KIF14,PPP1R15A,IQGAP3
GO Biological Processes	GO:0042327	positive regulation of phosphorylation	-3.12527	-1.044	CD4,CD86,CSF1R,NCKAP1L,CCN1,IL18,ROS1,KIF14,IQGAP3
KEGG Pathway	hsa04060	Cytokine-cytokine receptor interaction	-2.97339	-0.929	CD4,CSF1R,CSF2RA,IL16,IL18,IL21R
GO Biological Processes	GO:0033674	positive regulation of kinase activity	-2.91434	-0.876	CD4,CD86,CSF1R,CCN1,ROS1,KIF14
GO Biological Processes	GO:0070372	regulation of ERK1 and ERK2 cascade	-2.8855	-0.86	CD4,CSF1R,CCN1,ROS1,CARD9,HAVCR2
GO Biological Processes	GO:0043410	positive regulation of MAPK cascade	-2.60405	-0.65	CD4,CSF1R,GSDME,LAPTM5,CARD9,HAVCR2,IQGAP3
GO Biological Processes	GO:0045860	positive regulation of protein kinase activity	-2.4704	-0.545	CD4,CD86,CSF1R,CCN1,KIF14
GO Biological Processes	GO:0031401	positive regulation of protein modification process	-2.44994	-0.529	CD4,CD86,CSF1R,CCN1,IL18,LAPTM5,KIF14,PPP1R15A,IQGAP3
GO Biological Processes	GO:0051347	positive regulation of transferase activity	-2.44925	-0.529	CD4,CD86,CSF1R,CCN1,ROS1,KIF14
GO Biological Processes	GO:0001934	positive regulation of protein phosphorylation	-2.1233	-0.256	CD4,CD86,CSF1R,CCN1,IL18,KIF14,IQGAP3
GO Biological Processes	GO:0070374	positive regulation of ERK1 and ERK2 cascade	-2.00174	-0.167	CD4,CSF1R,CARD9,HAVCR2
GO Biological Processes	GO:0006693	prostaglandin metabolic process	-4.80525	-2.346	PTGS1,HPGDS,CYP2S1,DAGLB,CYP19A1,PLB1,CHAC1,SERPINF1,RAD51AP1
GO Biological Processes	GO:0006693	prostaglandin metabolic process	-4.80525	-2.346	PTGS1,HPGDS,CYP2S1,DAGLB
GO Biological Processes	GO:0006692	prostanoid metabolic process	-4.76079	-2.32	PTGS1,HPGDS,CYP2S1,DAGLB
GO Biological Processes	GO:0001516	prostaglandin biosynthetic process	-4.14886	-1.843	PTGS1,HPGDS,DAGLB
GO Biological Processes	GO:0046457	prostanoid biosynthetic process	-4.14886	-1.843	PTGS1,HPGDS,DAGLB
GO Biological Processes	GO:0120254	olefinic compound metabolic process	-3.59268	-1.395	CYP19A1,PTGS1,CYP2S1,PLB1,DAGLB
GO Biological Processes	GO:0006636	unsaturated fatty acid biosynthetic process	-3.33381	-1.197	PTGS1,HPGDS,DAGLB
GO Biological Processes	GO:0033559	unsaturated fatty acid metabolic process	-3.15737	-1.072	PTGS1,HPGDS,CYP2S1,DAGLB
GO Biological Processes	GO:0046456	icosanoid biosynthetic process	-3.01587	-0.96	PTGS1,HPGDS,DAGLB
GO Biological Processes	GO:0006690	icosanoid metabolic process	-2.97864	-0.932	PTGS1,HPGDS,CYP2S1,DAGLB
GO Biological Processes	GO:0019369	arachidonic acid metabolic process	-2.82852	-0.815	PTGS1,CYP2S1,DAGLB
KEGG Pathway	hsa00590	Arachidonic acid metabolism	-2.76533	-0.776	PTGS1,HPGDS,PLB1
Reactome Gene Sets	R-HSA-211859	Biological oxidations	-2.75917	-0.774	CYP19A1,PTGS1,HPGDS,CYP2S1,CHAC1
Reactome Gene Sets	R-HSA-211945	Phase I - Functionalization of compounds	-2.09063	-0.236	CYP19A1,PTGS1,CYP2S1
GO Biological Processes	GO:0001676	long-chain fatty acid metabolic process	-2.05754	-0.211	PTGS1,CYP2S1,DAGLB
GO Biological Processes	GO:2000241	regulation of reproductive process	-2.02936	-0.187	SERPINF1,RAD51AP1,HPGDS,PLB1
Reactome Gene Sets	R-HSA-977606	Regulation of Complement cascade	-4.47943	-2.1	C1QA,C1QC,C3AR1,C5AR2,VSIG4,DUSP2,P2RY12,HAVCR2,NCKAP1L,FCGR2A,TLR7,IRF8,GNA15
Reactome Gene Sets	R-HSA-977606	Regulation of Complement cascade	-4.47943	-2.1	C1QA,C1QC,C3AR1,C5AR2
Reactome Gene Sets	R-HSA-166658	Complement cascade	-4.11731	-1.819	C1QA,C1QC,C3AR1,C5AR2
KEGG Pathway	hsa04610	Complement and coagulation cascades	-3.45399	-1.287	C1QA,C1QC,C3AR1,VSIG4
KEGG Pathway	hsa04148	Efferocytosis	-3.44634	-1.282	C1QA,C1QC,DUSP2,P2RY12,HAVCR2
WikiPathways	WP3937	Microglia pathogen phagocytosis pathway	-3.30117	-1.173	C1QA,C1QC,NCKAP1L
WikiPathways	WP3941	Oxidative damage response	-3.30117	-1.173	C1QA,C1QC,C3AR1
WikiPathways	WP5090	Complement system in neuronal development and plasticity	-3.09536	-1.021	C1QA,C1QC,C3AR1,C5AR2
GO Biological Processes	GO:0006956	complement activation	-2.85037	-0.833	C1QA,C1QC,VSIG4
WikiPathways	WP558	Complement and coagulation cascades	-2.82852	-0.815	C1QA,C1QC,C3AR1
KEGG Pathway	hsa05171	Coronavirus disease - COVID-19	-2.67584	-0.711	C1QA,C1QC,C3AR1,FCGR2A,TLR7
KEGG Pathway	hsa05133	Pertussis	-2.49277	-0.564	C1QA,C1QC,IRF8
KEGG Pathway	hsa05142	Chagas disease	-2.13641	-0.263	C1QA,C1QC,GNA15
GO Biological Processes	GO:0008285	negative regulation of cell population proliferation	-4.26892	-1.921	AIF1,CD86,CSF1R,GSDME,HMOX1,SERPINF1,SCG2,SRPX,VSIG4,HPGDS,HAVCR2,SCIN
GO Biological Processes	GO:0008285	negative regulation of cell population proliferation	-4.26892	-1.921	AIF1,CD86,CSF1R,GSDME,HMOX1,SERPINF1,SCG2,SRPX,VSIG4,HPGDS,HAVCR2,SCIN
GO Biological Processes	GO:0008154	actin polymerization or depolymerization	-3.9764	-1.709	AIF1,DIAPH2,WAS,SCIN,MYO7A,IQGAP3,NCKAP1L,FAM13A,DOCK8,MYH7,H2BC17,KIF14,IRF8
GO Biological Processes	GO:0008154	actin polymerization or depolymerization	-3.9764	-1.709	AIF1,DIAPH2,WAS,SCIN
GO Biological Processes	GO:0030041	actin filament polymerization	-3.40185	-1.252	AIF1,DIAPH2,WAS
GO Biological Processes	GO:0007015	actin filament organization	-3.12967	-1.046	AIF1,DIAPH2,MYO7A,WAS,SCIN,IQGAP3
Reactome Gene Sets	R-HSA-9013149	RAC1 GTPase cycle	-3.11011	-1.034	NCKAP1L,WAS,FAM13A,DOCK8,IQGAP3
GO Biological Processes	GO:0030036	actin cytoskeleton organization	-2.90723	-0.873	AIF1,DIAPH2,NCKAP1L,MYH7,MYO7A,WAS,SCIN,IQGAP3
Reactome Gene Sets	R-HSA-9013409	RHOJ GTPase cycle	-2.89533	-0.866	WAS,DOCK8,IQGAP3
Reactome Gene Sets	R-HSA-195258	RHO GTPase Effectors	-2.76774	-0.776	DIAPH2,NCKAP1L,WAS,H2BC17,KIF14,IQGAP3
Reactome Gene Sets	R-HSA-9012999	RHO GTPase cycle	-2.73577	-0.758	DIAPH2,NCKAP1L,WAS,KIF14,FAM13A,DOCK8,IQGAP3
GO Biological Processes	GO:0030029	actin filament-based process	-2.57901	-0.636	AIF1,DIAPH2,NCKAP1L,MYH7,MYO7A,WAS,SCIN,IQGAP3
Reactome Gene Sets	R-HSA-194315	Signaling by Rho GTPases	-2.20902	-0.31	DIAPH2,NCKAP1L,WAS,H2BC17,KIF14,FAM13A,DOCK8,IQGAP3
Reactome Gene Sets	R-HSA-9716542	Signaling by Rho GTPases, Miro GTPases and RHOBTB3	-2.15271	-0.27	DIAPH2,NCKAP1L,WAS,H2BC17,KIF14,FAM13A,DOCK8,IQGAP3
GO Biological Processes	GO:0030048	actin filament-based movement	-2.14817	-0.269	MYH7,MYO7A,WAS
GO Biological Processes	GO:0051258	protein polymerization	-2.14817	-0.269	AIF1,DIAPH2,WAS
GO Biological Processes	GO:0097435	supramolecular fiber organization	-2.09626	-0.239	AIF1,DIAPH2,MYH7,MYO7A,WAS,SCIN,IQGAP3
GO Biological Processes	GO:0071346	cellular response to type II interferon	-2.07949	-0.229	AIF1,IRF8,WAS
Canonical Pathways	M169	PID INTEGRIN2 PATHWAY	-3.71973	-1.507	FCGR2A,CCN1,TGFBI,USH2A,SRPX
Canonical Pathways	M169	PID INTEGRIN2 PATHWAY	-3.71973	-1.507	FCGR2A,CCN1,TGFBI
Canonical Pathways	M3008	NABA ECM GLYCOPROTEINS	-2.14637	-0.268	CCN1,TGFBI,USH2A,SRPX
GO Biological Processes	GO:0006909	phagocytosis	-3.40843	-1.252	AIF1,IRF8,MSR1,MYO7A,SRPX,ASGR2,SLC2A5,LYVE1,SLC7A8,CLEC9A,LAPTM5
GO Biological Processes	GO:0006909	phagocytosis	-3.40843	-1.252	AIF1,IRF8,MSR1,MYO7A,SRPX
GO Biological Processes	GO:0098657	import into cell	-3.36495	-1.223	AIF1,ASGR2,IRF8,MSR1,MYO7A,SLC2A5,SRPX,LYVE1,SLC7A8,CLEC9A
GO Biological Processes	GO:0006897	endocytosis	-3.01116	-0.958	AIF1,ASGR2,IRF8,MSR1,MYO7A,SRPX,LYVE1,CLEC9A
GO Biological Processes	GO:0007040	lysosome organization	-2.11328	-0.25	MYO7A,LAPTM5,SRPX
GO Biological Processes	GO:0080171	lytic vacuole organization	-2.11328	-0.25	MYO7A,LAPTM5,SRPX
Reactome Gene Sets	R-HSA-6798695	Neutrophil degranulation	-3.24671	-1.139	C3AR1,CD68,FCGR2A,NCKAP1L,HSPA6,SLC2A5,RNASET2,GLIPR1
Reactome Gene Sets	R-HSA-6798695	Neutrophil degranulation	-3.24671	-1.139	C3AR1,CD68,FCGR2A,NCKAP1L,HSPA6,SLC2A5,RNASET2,GLIPR1
WikiPathways	WP5198	Inflammatory bowel disease signaling	-3.23843	-1.136	HLA-DMA,IL18,IL21R,CD4,AIF1
WikiPathways	WP5198	Inflammatory bowel disease signaling	-3.23843	-1.136	HLA-DMA,IL18,IL21R
WikiPathways	WP5130	Th17 cell differentiation pathway	-2.59414	-0.647	CD4,HLA-DMA,IL21R
WikiPathways	WP4298	Acute viral myocarditis	-2.34179	-0.43	AIF1,CD4,HLA-DMA
GO Biological Processes	GO:0032735	positive regulation of interleukin-12 production	-3.23843	-1.136	IRF8,IL16,LAPTM5,GSDME,HMOX1,CCN1,SRPX,SCIN
GO Biological Processes	GO:0032735	positive regulation of interleukin-12 production	-3.23843	-1.136	IRF8,IL16,LAPTM5
GO Biological Processes	GO:0032655	regulation of interleukin-12 production	-2.72503	-0.749	IRF8,IL16,LAPTM5
GO Biological Processes	GO:0043068	positive regulation of programmed cell death	-2.1627	-0.276	GSDME,HMOX1,IRF8,CCN1,LAPTM5,SRPX,SCIN
