## Supplementary Tables for "Molecular profiling of frontal and occipital subcortical white matter hyperintensities in Alzheimer’s disease": Supplementary_Table14.xlsx

### Sheet: Supplementary_Table14
Sup. Table. 14. Biological processes enriched in significantly upregulated genes in high- vs. low. WMH occipital-WM blood vessels
Category	Term	Description	LogP	Log(q-value)	Symbols
GO Biological Processes	GO:0060271	Cilium assembly	-7.22377	-2.88	SPEF1,RAB23,CFAP46,CFAP69,BBOF1,CCDC96,CCDC39,GMNC,PLTP,SPA17,KIF9
GO Biological Processes	GO:0060271	cilium assembly	-7.22377	-2.88	SPEF1,RAB23,CFAP46,CFAP69,BBOF1,CCDC96,CCDC39,GMNC
GO Biological Processes	GO:0044782	cilium organization	-6.90947	-2.867	SPEF1,RAB23,CFAP46,CFAP69,BBOF1,CCDC96,CCDC39,GMNC
GO Biological Processes	GO:0120031	plasma membrane bounded cell projection assembly	-6.39349	-2.651	SPEF1,RAB23,CFAP46,CFAP69,BBOF1,CCDC96,CCDC39,GMNC
GO Biological Processes	GO:0003341	cilium movement	-6.33918	-2.651	PLTP,SPEF1,SPA17,CFAP46,CFAP69,CCDC39
GO Biological Processes	GO:0030031	cell projection assembly	-6.29553	-2.651	SPEF1,RAB23,CFAP46,CFAP69,BBOF1,CCDC96,CCDC39,GMNC
GO Biological Processes	GO:0007018	microtubule-based movement	-5.53082	-1.966	PLTP,SPEF1,SPA17,CFAP46,KIF9,CFAP69,CCDC39
GO Biological Processes	GO:0035082	axoneme assembly	-4.74506	-1.247	SPEF1,CFAP46,CFAP69,CCDC39
GO Biological Processes	GO:0003352	regulation of cilium movement	-4.39148	-0.961	KIF9,CFAP69,CCDC39
GO Biological Processes	GO:0001578	microtubule bundle formation	-4.29501	-0.952	SPEF1,CFAP46,CFAP69,CCDC39
GO Biological Processes	GO:0060294	cilium movement involved in cell motility	-4.14009	-0.85	PLTP,CFAP46,CFAP69,CCDC39
GO Biological Processes	GO:0001539	cilium or flagellum-dependent cell motility	-4.07971	-0.85	PLTP,CFAP46,CFAP69,CCDC39
GO Biological Processes	GO:0060285	cilium-dependent cell motility	-4.07971	-0.85	PLTP,CFAP46,CFAP69,CCDC39
GO Biological Processes	GO:0060632	regulation of microtubule-based movement	-3.96087	-0.764	KIF9,CFAP69,CCDC39
GO Biological Processes	GO:0044458	motile cilium assembly	-3.73259	-0.565	CFAP69,BBOF1,CCDC39
GO Biological Processes	GO:0032886	regulation of microtubule-based process	-3.09366	-0.005	SPEF1,KIF9,CFAP69,CCDC39
GO Biological Processes	GO:0030317	flagellated sperm motility	-3.02023	0	PLTP,CFAP69,CCDC39
GO Biological Processes	GO:0097722	sperm motility	-3.02023	0	PLTP,CFAP69,CCDC39
KEGG Pathway	hsa04152	AMPK signaling pathway	-4.35015	-0.961	CD36,CCNA1,PPARGC1A,CREB3L4,ARL6IP5,GPX8,RPL11
KEGG Pathway	hsa04152	AMPK signaling pathway	-4.35015	-0.961	CD36,CCNA1,PPARGC1A,CREB3L4
GO Biological Processes	GO:0034599	cellular response to oxidative stress	-3.34528	-0.206	CD36,ARL6IP5,PPARGC1A,GPX8
KEGG Pathway	hsa04931	Insulin resistance	-3.14232	-0.029	CD36,PPARGC1A,CREB3L4
GO Biological Processes	GO:0062197	cellular response to chemical stress	-2.99676	0	CD36,ARL6IP5,PPARGC1A,GPX8
GO Biological Processes	GO:0006979	response to oxidative stress	-2.55139	0	CD36,ARL6IP5,PPARGC1A,GPX8
Reactome Gene Sets	R-HSA-2262752	Cellular responses to stress	-2.03505	0	RPL11,CCNA1,PPARGC1A,CREB3L4,GPX8
GO Biological Processes	GO:0045785	Positive regulation of cell adhesion	-2.96649	0	ANXA1,CD36,EFNB3,HSPD1,KDR,SPA17
GO Biological Processes	GO:0045785	positive regulation of cell adhesion	-2.96649	0	ANXA1,CD36,EFNB3,HSPD1,KDR
GO Biological Processes	GO:0008037	cell recognition	-2.87169	0	CD36,EFNB3,SPA17
GO Biological Processes	GO:0050870	positive regulation of T cell activation	-2.10674	0	ANXA1,EFNB3,HSPD1
GO Biological Processes	GO:0002699	positive regulation of immune effector process	-2.08802	0	ANXA1,CD36,HSPD1
GO Biological Processes	GO:0008360	Regulation of cell shape	-2.82607	0	ANXA1,KDR,BAMBI
GO Biological Processes	GO:0008360	regulation of cell shape	-2.82607	0	ANXA1,KDR,BAMBI
GO Biological Processes	GO:0022604	regulation of cell morphogenesis	-2.13546	0	ANXA1,KDR,BAMBI
Reactome Gene Sets	R-HSA-3781865	Diseases of glycosylation	-2.78215	0	GPC4,B4GAT1,B3GLCT
Reactome Gene Sets	R-HSA-3781865	Diseases of glycosylation	-2.78215	0	GPC4,B4GAT1,B3GLCT
Reactome Gene Sets	R-HSA-5668914	Diseases of metabolism	-2.11148	0	GPC4,B4GAT1,B3GLCT
GO Biological Processes	GO:1901888	Regulation of cell junction assembly	-2.29172	0	EFNB3,GPC4,KDR
GO Biological Processes	GO:1901888	regulation of cell junction assembly	-2.29172	0	EFNB3,GPC4,KDR
GO Biological Processes	GO:0050821	Protein stabilization	-2.28058	0	HSPD1,RPL11,PPARGC1A,SRP14
GO Biological Processes	GO:0050821	protein stabilization	-2.28058	0	HSPD1,RPL11,PPARGC1A
GO Biological Processes	GO:0006605	protein targeting	-2.10203	0	HSPD1,RPL11,SRP14
GO Biological Processes	GO:0051223	Regulation of protein transport	-2.26222	0	CD36,NNAT,RAB23,WLS,ANXA1,ARL6IP5
GO Biological Processes	GO:0051223	regulation of protein transport	-2.26222	0	CD36,NNAT,RAB23,WLS
GO Biological Processes	GO:0051051	negative regulation of transport	-2.18149	0	ANXA1,CD36,ARL6IP5,RAB23
GO Biological Processes	GO:0042391	Regulation of membrane potential	-2.23476	0	CD36,KDR,ARL6IP5,GRIN3B,NUDT4
GO Biological Processes	GO:0042391	regulation of membrane potential	-2.23476	0	CD36,KDR,ARL6IP5,GRIN3B
GO Biological Processes	GO:0019932	second-messenger-mediated signaling	-2.16997	0	CD36,KDR,NUDT4
